# Historic breeding practices contribute to germplasm divergence in leaf specialized metabolism and ecophysiology in cultivated sunflower (*Helianthus annuus*)

**DOI:** 10.1101/2024.02.09.579651

**Authors:** Jordan A. Dowell, Alan W. Bowsher, Amna Jamshad, Rahul Shah, John M. Burke, Lisa A. Donovan, Chase M. Mason

## Abstract

The use of hybrid breeding systems to increase crop yields has been the cornerstone of modern agriculture and is exemplified in the breeding and improvement of cultivated sunflower (*Helianthus annuus)*. However, it is poorly understood what effect supporting separate breeding pools in such systems, combined with continued selection for yield, may have on leaf ecophysiology and specialized metabolite variation. Here, we analyze 288 cultivated *H. annuus* lines to examine the genomic basis of several specialized metabolites and agronomically important traits across major heterotic groups. Heterotic group identity supports phenotypic divergences between fertility restoring and cytoplasmic male-sterility maintainer lines in leaf ecophysiology and specialized metabolism. However, the divergence is not associated with physical linkage to nuclear genes that support current hybrid breeding systems in cultivated *H. annuus*. Further, we identified four genomic regions associated with variation in leaf ecophysiology and specialized metabolism that co-localize with previously identified QTLs in cultivated *H. annuus* for quantitative self-compatibility traits and with SPH-proteins, a recently discovered family of proteins associated with self-incompatibility and self/nonself recognition in *Papaver rhoeas* (common poppy) with suggested conserved downstream mechanisms among eudicots. Self-compatibility is a derived trait in cultivated *H. annuus* with quantitative variation in selfing success, suggesting that trait linkage to divergent phenotypic traits may have partially arisen as a potential unintended consequence of historical breeding practices. Further work is necessary to confirm the self-incompatibility mechanisms in cultivated *H. annuus* and their relationship to the integrative and polygenic architecture of leaf ecophysiology and specialized metabolism in cultivated sunflower.
