## Supplementary material for "Historic breeding practices contribute to germplasm divergence in leaf specialized metabolism and ecophysiology in cultivated sunflower (*Helianthus annuus*)": All Appendicies: Table_S1--SAMpanelMetadata.csv

PPN	CLASS	ACCENSION	BREED	CORE12	COUNTRY	USE
PPN_001	HA-Oil	NSL_202853	HA	NON	US	Oil
PPN_002	HA-Oil	NSL_202855	HA	NON	US	Oil
PPN_003	HA-NonOil	NSL_208771	HA	NON	US	NonOil
PPN_004	HA-NonOil	PI_509061	HA	NON	US	NonOil
PPN_005	HA-NonOil	PI_509062	HA	NON	US	NonOil
PPN_006	HA-NonOil	PI_552932	HA	NON	US	NonOil
PPN_007	HA-Oil	PI_552940	HA	NON	US	Oil
PPN_008	RHA-NonOil	PI_552943	RHA	NON	US	NonOil
PPN_009	RHA-Oil	PI_560144	RHA	NON	US	Oil
PPN_010	RHA-Oil	PI_560145	RHA	NON	US	Oil
PPN_011	HA-NonOil	PI_561920	HA	NON	US	NonOil
PPN_012	RHA-Oil	PI_561921	RHA	NON	US	Oil
PPN_013	RHA-Oil	PI_578008	RHA	NON	US	Oil
PPN_014	RHA-Oil	PI_578009	RHA	NON	US	Oil
PPN_015	RHA-Oil	PI_578010	RHA	NON	US	Oil
PPN_016	RHA-Oil	PI_578011	RHA	NON	US	Oil
PPN_017	HA-Oil	PI_578872	HA	NON	US	Oil
PPN_018	HA-Oil	PI_578873	HA	NON	US	Oil
PPN_019	HA	PI_597367	HA	NON	US	UNK
PPN_020	HA-Oil	PI_597368	HA	CORE	US	Oil
PPN_021	HA-Oil	PI_597369	HA	NON	US	Oil
PPN_022	RHA-Oil	PI_597373	RHA	CORE	US	Oil
PPN_023	RHA-Oil	PI_597374	RHA	NON	US	Oil
PPN_024	RHA-Oil	PI_599758	RHA	NON	US	Oil
PPN_025	RHA-Oil	PI_599766	RHA	NON	US	Oil
PPN_026	HA-Oil	PI_599775	HA	NON	US	Oil
PPN_027	HA-NonOil	PI_599783	HA	CORE	US	NonOil
PPN_028	HA-NonOil	PI_599976	HA	NON	US	NonOil
PPN_029	HA-NonOil	PI_599983	HA	NON	US	NonOil
PPN_030	RHA-Oil	PI_607920	RHA	NON	US	Oil
PPN_031	RHA-Oil	PI_607921	RHA	NON	US	Oil
PPN_032	RHA-Oil	PI_607923	RHA	NON	US	Oil
PPN_033	RHA-Oil	PI_633746	RHA	NON	US	Oil
PPN_034	RHA-Oil	PI_633747	RHA	NON	US	Oil
PPN_035	HA-NonOil	PI_650575	HA	NON	US	NonOil
PPN_036	HA-NonOil	PI_650579	HA	NON	US	NonOil
PPN_037	HA-NonOil	PI_650582	HA	NON	US	NonOil
PPN_038	HA	PI_650612	HA	NON	US	UNK
PPN_039	HA-NonOil	PI_509060	HA	NON	US	NonOil
PPN_040	HA-Oil	PI_534656	HA	NON	US	Oil
PPN_041	RHA-NonOil	PI_543746	RHA	NON	US	NonOil
PPN_042	RHA-Oil	PI_599768	RHA	NON	US	Oil
PPN_043	HA-Oil	PI_650754	HA	NON	US	Oil
PPN_044	UNK	PI_650467	UNK	NON	UNK	UNK
PPN_045	NonOil	NSL_208772	UNK	NON	US	NonOil
PPN_046	UNK	PI_600717	UNK	NON	UNK	UNK
PPN_047	HA-Oil	PI_642771	HA	NON	US	Oil
PPN_048	OPV	Ames_22511	UNK	NON	US	UNK
PPN_049	RHA-Oil	PI_642774	RHA	NON	US	Oil
PPN_050	HA-Oil	PI_642775	HA	NON	US	Oil
PPN_051	OPV	PI_340790	UNK	NON	US	UNK
PPN_052	HA-NonOil	PI_642776	HA	NON	US	NonOil
PPN_053	HA-Oil	PI_642777	HA	NON	US	Oil
PPN_054	RHA-NonOil	PI_655014	RHA	NON	US	NonOil
PPN_055	RHA-NonOil	PI_655015	RHA	NON	US	NonOil
PPN_056	RHA-NonOil	NSL_202282	RHA	NON	US	NonOil
PPN_057	RHA-Oil	NSL_202859	RHA	NON	US	Oil
PPN_058	UNK	PI_664222	UNK	NON	UNK	UNK
PPN_059	HA-NonOil	PI_509059	HA	NON	US	NonOil
PPN_060	RHA-Oil	PI_531072	RHA	NON	US	Oil
PPN_061	RHA-Oil	PI_534650	RHA	NON	US	Oil
PPN_062	HA-Oil	PI_534657	HA	NON	US	Oil
PPN_063	Introgressed	PI_549001	UNK	NON	US	UNK
PPN_064	Introgressed	PI_549011	UNK	NON	US	UNK
PPN_065	RHA	PI_552931	RHA	NON	US	UNK
PPN_066	Oil	PI_552948	UNK	NON	US	Oil
PPN_067	HA	PI_561918	HA	NON	US	UNK
PPN_068	HA-NonOil	PI_599753	HA	NON	US	NonOil
PPN_069	HA-Oil	PI_639165	HA	NON	US	Oil
PPN_070	HA-NonOil	PI_599780	HA	NON	US	NonOil
PPN_071	HA-Oil	PI_599781	HA	NON	US	Oil
PPN_072	RHA-NonOil	PI_599980	RHA	NON	US	NonOil
PPN_073	NonOil	PI_601368	UNK	NON	US	NonOil
PPN_074	HA-NonOil	PI_650588	HA	NON	US	NonOil
PPN_075	HA	PI_664168	HA	NON	US	UNK
PPN_076	HA-NonOil	PI_599982	HA	NON	US	NonOil
PPN_077	HA-Oil	NSL_202852	HA	NON	US	Oil
PPN_078	HA-NonOil	NSL_208770	HA	NON	US	NonOil
PPN_079	Introgressed	PI_548996	UNK	NON	US	UNK
PPN_080	HA-NonOil	PI_552933	HA	NON	US	NonOil
PPN_081	RHA-Oil	PI_560143	RHA	NON	US	Oil
PPN_082	NonOil	NSL_202275	UNK	NON	US	NonOil
PPN_083	landrace	PI_432504	UNK	NON	US	UNK
PPN_084	HA	PI_664169	HA	NON	US	UNK
PPN_085	UNK	UNK	UNK	NON	UNK	UNK
PPN_086	Introgressed	NSL_176425	UNK	NON	US	UNK
PPN_087	Introgressed	NSL_176427	UNK	NON	US	UNK
PPN_088	HA	PI_664179	HA	NON	US	UNK
PPN_089	NonOil	PI_664190	UNK	NON	US	NonOil
PPN_090	HA-NonOil	PI_655009	HA	NON	US	NonOil
PPN_091	NonOil	NSL_202273	UNK	NON	US	NonOil
PPN_092	NonOil	NSL_202276	UNK	NON	US	NonOil
PPN_093	OPV	PI_386230	UNK	CORE	US	UNK
PPN_094	OPV	PI_476853	UNK	CORE	US	UNK
PPN_095	NonOil	NSL_202278	UNK	NON	US	NonOil
PPN_096	RHA-Oil	PI_655013	RHA	NON	US	Oil
PPN_097	NonOil	NSL_202281	UNK	NON	US	NonOil
PPN_098	RHA-NonOil	NSL_202283	RHA	NON	US	NonOil
PPN_099	RHA-NonOil	NSL_202285	RHA	NON	US	NonOil
PPN_100	RHA-NonOil	NSL_202286	RHA	NON	US	NonOil
PPN_101	RHA-NonOil	NSL_202287	RHA	NON	US	NonOil
PPN_102	RHA-NonOil	NSL_202288	RHA	NON	US	NonOil
PPN_103	RHA-NonOil	NSL_202289	RHA	NON	US	NonOil
PPN_104	HA-Oil	NSL_202854	HA	NON	US	Oil
PPN_105	Oil	NSL_202856	UNK	NON	US	Oil
PPN_106	RHA-Oil	NSL_202858	RHA	NON	US	Oil
PPN_107	RHA-Oil	NSL_202861	RHA	NON	US	Oil
PPN_108	RHA-Oil	NSL_202862	RHA	NON	US	Oil
PPN_109	Oil	NSL_206234	UNK	NON	US	Oil
PPN_110	HA-NonOil	NSL_208766	HA	NON	US	NonOil
PPN_111	HA-NonOil	NSL_208767	HA	NON	US	NonOil
PPN_112	HA-NonOil	NSL_208768	HA	NON	US	NonOil
PPN_113	HA-NonOil	NSL_208769	HA	NON	US	NonOil
PPN_114	RHA-NonOil	NSL_208774	RHA	NON	US	NonOil
PPN_115	RHA-Oil	PI_509057	RHA	NON	US	Oil
PPN_116	HA-NonOil	PI_509063	HA	NON	US	NonOil
PPN_117	RHA-NonOil	PI_509064	RHA	NON	US	NonOil
PPN_118	RHA-Oil	PI_531074	RHA	NON	US	Oil
PPN_119	RHA-NonOil	PI_531075	RHA	NON	US	NonOil
PPN_120	RHA-Oil	PI_534649	RHA	NON	US	Oil
PPN_121	RHA-Oil	PI_534653	RHA	NON	US	Oil
PPN_122	RHA-NonOil	PI_543745	RHA	NON	US	NonOil
PPN_123	Introgressed	PI_548997	UNK	NON	US	UNK
PPN_124	Introgressed	PI_548998	UNK	NON	US	UNK
PPN_125	Introgressed	PI_549003	UNK	NON	US	UNK
PPN_126	Introgressed	PI_549006	UNK	NON	US	UNK
PPN_127	Introgressed	PI_549009	UNK	NON	US	UNK
PPN_128	Introgressed	PI_549015	UNK	NON	US	UNK
PPN_129	HA-NonOil	PI_552934	HA	NON	US	NonOil
PPN_130	HA-Oil	PI_552935	HA	NON	US	Oil
PPN_131	HA-Oil	PI_552936	HA	NON	US	Oil
PPN_132	HA	PI_552937	HA	NON	US	UNK
PPN_133	HA-Oil	PI_552938	HA	NON	US	Oil
PPN_134	HA-NonOil	PI_552942	HA	NON	US	NonOil
PPN_135	Oil	PI_552947	UNK	NON	US	Oil
PPN_136	RHA-Oil	PI_560141	RHA	NON	US	Oil
PPN_137	RHA-Oil	PI_560142	RHA	NON	US	Oil
PPN_138	HA-Oil	PI_578874	HA	NON	US	Oil
PPN_139	HA-Oil	PI_597364	HA	NON	US	Oil
PPN_140	HA-Oil	PI_597365	HA	NON	US	Oil
PPN_141	HA-Oil	PI_597370	HA	NON	US	Oil
PPN_142	RHA-Oil	PI_597375	RHA	NON	US	Oil
PPN_143	RHA-Oil	PI_599757	RHA	NON	US	Oil
PPN_144	HA-Oil	PI_599770	HA	NON	US	Oil
PPN_145	HA-Oil	PI_599779	HA	NON	US	Oil
PPN_146	RHA-NonOil	PI_599788	RHA	NON	US	NonOil
PPN_147	HA-NonOil	PI_599978	HA	NON	US	NonOil
PPN_148	RHA-Oil	PI_603987	RHA	NON	US	Oil
PPN_149	HA-NonOil	PI_607510	HA	NON	US	NonOil
PPN_150	Oil	PI_607927	UNK	NON	US	Oil
PPN_151	HA-Oil	PI_617098	HA	NON	US	Oil
PPN_152	HA-Oil	PI_632338	HA	NON	US	Oil
PPN_153	HA-Oil	PI_632342	HA	NON	US	Oil
PPN_154	RHA-Oil	PI_633748	RHA	NON	US	Oil
PPN_155	HA-Oil	PI_639169	HA	NON	US	Oil
PPN_156	HA-NonOil	PI_650570	HA	NON	US	NonOil
PPN_157	HA-NonOil	PI_650592	HA	NON	US	NonOil
PPN_158	HA-NonOil	PI_650599	HA	NON	US	NonOil
PPN_159	HA-Oil	PI_650763	HA	NON	US	Oil
PPN_160	HA-Oil	PI_597371	HA	NON	US	Oil
PPN_161	RHA-Oil	PI_597372	RHA	NON	US	Oil
PPN_162	RHA-Oil	PI_597376	RHA	NON	US	Oil
PPN_163	RHA-Oil	PI_597377	RHA	NON	US	Oil
PPN_164	RHA-Oil	PI_597378	RHA	NON	US	Oil
PPN_165	RHA-Oil	PI_599759	RHA	NON	US	Oil
PPN_166	RHA-Oil	PI_599763	RHA	NON	US	Oil
PPN_167	RHA-NonOil	PI_599764	RHA	NON	US	NonOil
PPN_168	RHA-Oil	PI_599765	RHA	NON	US	Oil
PPN_169	RHA-Oil	PI_599767	RHA	NON	US	Oil
PPN_170	HA-NonOil	PI_599769	HA	NON	US	NonOil
PPN_171	HA-Oil	PI_599771	HA	NON	US	Oil
PPN_172	HA-Oil	PI_599772	HA	NON	US	Oil
PPN_173	HA-Oil	PI_599773	HA	NON	US	Oil
PPN_174	HA-Oil	PI_599774	HA	NON	US	Oil
PPN_175	HA-Oil	PI_599776	HA	NON	US	Oil
PPN_176	HA-Oil	PI_599778	HA	CORE	US	Oil
PPN_177	HA-NonOil	PI_599782	HA	NON	US	NonOil
PPN_178	HA-Oil	PI_599785	HA	NON	US	Oil
PPN_179	RHA-Oil	PI_599786	RHA	NON	US	Oil
PPN_180	RHA-Oil	PI_599787	RHA	NON	US	Oil
PPN_181	RHA	PI_599789	RHA	NON	US	UNK
PPN_182	HA-NonOil	PI_599977	HA	NON	US	NonOil
PPN_183	HA-NonOil	PI_599979	HA	NON	US	NonOil
PPN_184	RHA-NonOil	PI_599981	RHA	NON	US	NonOil
PPN_185	HA-Oil	PI_599984	HA	CORE	US	Oil
PPN_186	RHA-Oil	PI_600000	RHA	NON	US	Oil
PPN_187	Oil	PI_600723	UNK	NON	US	Oil
PPN_188	Oil	PI_600725	UNK	NON	US	Oil
PPN_189	HA-Oil	PI_603986	HA	NON	US	Oil
PPN_190	RHA-Oil	PI_603988	RHA	NON	US	Oil
PPN_191	RHA-Oil	PI_603989	RHA	CORE	US	Oil
PPN_192	RHA-Oil	PI_603990	RHA	NON	US	Oil
PPN_193	HA-Oil	PI_603991	HA	NON	US	Oil
PPN_194	HA-Oil	PI_607504	HA	NON	US	Oil
PPN_195	RHA-Oil	PI_607508	RHA	NON	US	Oil
PPN_196	HA-NonOil	PI_607509	HA	NON	US	NonOil
PPN_197	HA-Oil	PI_607511	HA	NON	US	Oil
PPN_198	RHA-Oil	PI_607922	RHA	NON	US	Oil
PPN_199	RHA-Oil	PI_607925	RHA	NON	US	Oil
PPN_200	Oil	PI_607928	UNK	NON	US	Oil
PPN_201	NonOil	PI_607929	UNK	NON	US	NonOil
PPN_202	NonOil	PI_607930	UNK	NON	US	NonOil
PPN_203	RHA-Oil	PI_617099	RHA	CORE	US	Oil
PPN_204	RHA-Oil	PI_617100	RHA	NON	US	Oil
PPN_205	HA-Oil	PI_618725	HA	NON	US	Oil
PPN_206	HA-Oil	PI_618726	HA	NON	US	Oil
PPN_207	RHA-Oil	PI_619204	RHA	NON	US	Oil
PPN_208	RHA-Oil	PI_619206	RHA	NON	US	Oil
PPN_209	HA-Oil	PI_632339	HA	NON	US	Oil
PPN_210	HA-Oil	PI_632340	HA	NON	US	Oil
PPN_211	HA	PI_632341	HA	NON	US	UNK
PPN_212	HA-Oil	PI_633744	HA	NON	US	Oil
PPN_213	HA-Oil	PI_633745	HA	NON	US	Oil
PPN_214	RHA-Oil	PI_639162	RHA	NON	US	Oil
PPN_215	RHA-Oil	PI_639163	RHA	NON	US	Oil
PPN_216	HA-Oil	PI_639164	HA	NON	US	Oil
PPN_217	RHA-Oil	PI_639166	RHA	NON	US	Oil
PPN_218	RHA-NonOil	PI_649793	RHA	NON	US	NonOil
PPN_219	HA-NonOil	PI_650358	HA	NON	US	NonOil
PPN_220	HA-NonOil	PI_650361	HA	NON	US	NonOil
PPN_221	HA-NonOil	PI_650571	HA	NON	US	NonOil
PPN_222	HA-NonOil	PI_650586	HA	NON	US	NonOil
PPN_223	HA	PI_650594	HA	NON	US	UNK
PPN_224	HA-NonOil	PI_650597	HA	NON	US	NonOil
PPN_225	HA-NonOil	PI_650603	HA	NON	US	NonOil
PPN_226	HA-NonOil	PI_650605	HA	NON	US	NonOil
PPN_227	HA-Oil	PI_650753	HA	NON	US	Oil
PPN_228	HA-Oil	PI_650755	HA	NON	US	Oil
PPN_229	Introgressed	PI_650842	UNK	NON	US	UNK
PPN_230	RHA-NonOil	NSL_202290	RHA	NON	US	NonOil
PPN_231	HA-Oil	PI_509051	HA	NON	US	Oil
PPN_232	RHA-Oil	PI_534654	RHA	NON	US	Oil
PPN_233	HA-NonOil	PI_561919	HA	NON	US	NonOil
PPN_234	Introgressed	NSL_176426	UNK	NON	US	UNK
PPN_235	NonOil	NSL_202271	UNK	NON	US	NonOil
PPN_236	NonOil	NSL_202279	UNK	NON	US	NonOil
PPN_237	RHA-NonOil	NSL_202284	RHA	CORE	US	NonOil
PPN_238	Oil	NSL_202857	UNK	NON	US	Oil
PPN_239	RHA-Oil	NSL_202863	RHA	NON	US	Oil
PPN_240	HA-NonOil	NSL_208764	HA	CORE	US	NonOil
PPN_241	HA-Oil	PI_509053	HA	NON	US	Oil
PPN_242	RHA-NonOil	PI_509065	RHA	NON	US	NonOil
PPN_243	RHA-Oil	PI_534652	RHA	NON	US	Oil
PPN_244	HA-Oil	PI_534658	HA	NON	US	Oil
PPN_245	Introgressed	PI_549002	UNK	NON	US	UNK
PPN_246	Introgressed	PI_549014	UNK	NON	US	UNK
PPN_247	HA-Oil	PI_552939	HA	NON	US	Oil
PPN_248	RHA-NonOil	PI_552944	RHA	NON	US	NonOil
PPN_249	HA-Oil	PI_597366	HA	NON	US	Oil
PPN_250	RHA-Oil	PI_599762	RHA	NON	US	Oil
PPN_251	RHA-Oil	PI_607506	RHA	NON	US	Oil
PPN_252	HA-Oil	PI_618727	HA	NON	US	Oil
PPN_253	HA-NonOil	PI_650359	HA	NON	US	NonOil
PPN_254	HA-INRA	SF_145	HA	NON	FRENCH	UNK
PPN_255	OPV	PI_650794	UNK	NON	US	UNK
PPN_256	RHA-INRA	SF_281	RHA	NON	FRENCH	UNK
PPN_257	OPV	PI_650353	UNK	NON	US	UNK
PPN_258	HA-INRA	SF_179	HA	NON	FRENCH	UNK
PPN_259	HA-INRA	SF_92	HA	NON	FRENCH	UNK
PPN_260	OPV	PI_650541	UNK	NON	US	UNK
PPN_261	HA-INRA	SF_193	HA	NON	FRENCH	UNK
PPN_262	HA-INRA	SF_230	HA	CORE	FRENCH	UNK
PPN_263	HA-INRA	SF_232	HA	NON	FRENCH	UNK
PPN_264	HA-INRA	SF_233	HA	NON	FRENCH	UNK
PPN_265	OPV	Ames_20073	UNK	NON	US	UNK
PPN_266	RHA-INRA	SF_293	RHA	NON	FRENCH	UNK
PPN_267	HA-INRA	SF_9	HA	NON	FRENCH	UNK
PPN_268	HA-INRA	SF_63	HA	NON	FRENCH	UNK
PPN_269	HA-INRA	SF_210	HA	NON	FRENCH	UNK
PPN_270	HA-INRA	SF_60	HA	NON	FRENCH	UNK
PPN_271	RHA-INRA	SF_296	RHA	NON	FRENCH	UNK
PPN_272	HA-INRA	SF_35	HA	NON	FRENCH	UNK
PPN_273	HA-INRA	SF_76	HA	NON	FRENCH	UNK
PPN_274	RHA-INRA	SF_280	RHA	NON	FRENCH	UNK
PPN_275	HA-INRA	SF_169	HA	NON	FRENCH	UNK
PPN_276	RHA-INRA	SF_306	RHA	NON	FRENCH	UNK
PPN_277	OPV	PI_650437	UNK	NON	US	UNK
PPN_278	RHA-INRA	SF_295	RHA	NON	FRENCH	UNK
PPN_279	RHA-INRA	SF_307	RHA	NON	FRENCH	UNK
PPN_280	RHA-INRA	SF_322	RHA	NON	FRENCH	UNK
PPN_281	RHA-INRA	SF_320	RHA	NON	FRENCH	UNK
PPN_282	HA-INRA	SF_75	HA	NON	FRENCH	UNK
PPN_283	RHA-INRA	SF_292	RHA	NON	FRENCH	UNK
PPN_284	HA-INRA	SF_70	HA	NON	FRENCH	UNK
PPN_285	landrace	PI_369359	UNK	NON	US	UNK
PPN_286	HA-INRA	SF_23	HA	NON	FRENCH	UNK
PPN_287	INRA	SF_279	UNK	NON	FRENCH	UNK
PPN_288	RHA-INRA	SF_323	RHA	NON	FRENCH	UNK
PPN_289	HA	PI_650601	HA	NON	US	UNK
