## Supplementary material for "Historic breeding practices contribute to germplasm divergence in leaf specialized metabolism and ecophysiology in cultivated sunflower (*Helianthus annuus*)": All Appendicies: Table_S2--SPHlocations.xlsx

### Sheet: Sheet1
seqid		source	type	start	end	strand	attributes	Name	ID	Parent		locus_tag	product	Ontology_term
Ha412HOChr01		EuGene	mRNA	77256839	77257553	-	ID=mRNA:Ha412HOChr01g0018051;Parent=gene:Ha412HOChr01g0018051;Name=Ha412HOChr01g0018051;locus_tag=Ha412HOChr01g0018051;product=Putative%20plant%20self-incompatibility%20S1;	Ha412HOChr01g0018051	mRNA:Ha412HOChr01g0018051	gene:Ha412HOChr01g0018051		Ha412HOChr01g0018051	Putative plant self-incompatibility S1	NA
Ha412HOChr02		EuGene	mRNA	183652777	183653226	(+)	ID=mRNA:Ha412HOChr02g0091181;Parent=gene:Ha412HOChr02g0091181;Name=Ha412HOChr02g0091181;locus_tag=Ha412HOChr02g0091181;product=Putative%20plant%20self-incompatibility%20S1;Ontology_term=GO:0016021;	Ha412HOChr02g0091181	mRNA:Ha412HOChr02g0091181	gene:Ha412HOChr02g0091181		Ha412HOChr02g0091181	Putative plant self-incompatibility S1	GO:0016021
Ha412HOChr02		EuGene	mRNA	183761982	183762410	-	ID=mRNA:Ha412HOChr02g0091311;Parent=gene:Ha412HOChr02g0091311;Name=Ha412HOChr02g0091311;locus_tag=Ha412HOChr02g0091311;product=Putative%20plant%20self-incompatibility%20S1;	Ha412HOChr02g0091311	mRNA:Ha412HOChr02g0091311	gene:Ha412HOChr02g0091311		Ha412HOChr02g0091311	Putative plant self-incompatibility S1	NA
Ha412HOChr02		EuGene	mRNA	183768587	183769036	-	ID=mRNA:Ha412HOChr02g0091341;Parent=gene:Ha412HOChr02g0091341;Name=Ha412HOChr02g0091341;locus_tag=Ha412HOChr02g0091341;product=Putative%20plant%20self-incompatibility%20S1;Ontology_term=GO:0016021;	Ha412HOChr02g0091341	mRNA:Ha412HOChr02g0091341	gene:Ha412HOChr02g0091341		Ha412HOChr02g0091341	Putative plant self-incompatibility S1	GO:0016021
Ha412HOChr02		EuGene	mRNA	183787936	183788382	-	ID=mRNA:Ha412HOChr02g0091371;Parent=gene:Ha412HOChr02g0091371;Name=Ha412HOChr02g0091371;locus_tag=Ha412HOChr02g0091371;product=Putative%20plant%20self-incompatibility%20S1;Ontology_term=GO:0016021;	Ha412HOChr02g0091371	mRNA:Ha412HOChr02g0091371	gene:Ha412HOChr02g0091371		Ha412HOChr02g0091371	Putative plant self-incompatibility S1	GO:0016021
Ha412HOChr02		EuGene	mRNA	183790590	183791114	-	ID=mRNA:Ha412HOChr02g0091381;Parent=gene:Ha412HOChr02g0091381;Name=Ha412HOChr02g0091381;locus_tag=Ha412HOChr02g0091381;product=Putative%20plant%20self-incompatibility%20S1;Ontology_term=GO:0016021;	Ha412HOChr02g0091381	mRNA:Ha412HOChr02g0091381	gene:Ha412HOChr02g0091381		Ha412HOChr02g0091381	Putative plant self-incompatibility S1	GO:0016021
Ha412HOChr03		EuGene	mRNA	74318932	74319408	(+)	ID=mRNA:Ha412HOChr03g0107561;Parent=gene:Ha412HOChr03g0107561;Name=Ha412HOChr03g0107561;locus_tag=Ha412HOChr03g0107561;product=Putative%20plant%20self-incompatibility%20S1;	Ha412HOChr03g0107561	mRNA:Ha412HOChr03g0107561	gene:Ha412HOChr03g0107561		Ha412HOChr03g0107561	Putative plant self-incompatibility S1	NA
Ha412HOChr04		EuGene	mRNA	60897651	60898094	(+)	ID=mRNA:Ha412HOChr04g0162911;Parent=gene:Ha412HOChr04g0162911;Name=Ha412HOChr04g0162911;locus_tag=Ha412HOChr04g0162911;product=Putative%20plant%20self-incompatibility%20S1;Ontology_term=GO:0016021;	Ha412HOChr04g0162911	mRNA:Ha412HOChr04g0162911	gene:Ha412HOChr04g0162911		Ha412HOChr04g0162911	Putative plant self-incompatibility S1	GO:0016021
Ha412HOChr04		EuGene	mRNA	60960303	60960746	(+)	ID=mRNA:Ha412HOChr04g0162921;Parent=gene:Ha412HOChr04g0162921;Name=Ha412HOChr04g0162921;locus_tag=Ha412HOChr04g0162921;product=Putative%20plant%20self-incompatibility%20S1;Ontology_term=GO:0016021;	Ha412HOChr04g0162921	mRNA:Ha412HOChr04g0162921	gene:Ha412HOChr04g0162921		Ha412HOChr04g0162921	Putative plant self-incompatibility S1	GO:0016021
Ha412HOChr05		EuGene	mRNA	158449471	158449929	-	ID=mRNA:Ha412HOChr05g0234041;Parent=gene:Ha412HOChr05g0234041;Name=Ha412HOChr05g0234041;locus_tag=Ha412HOChr05g0234041;product=Putative%20plant%20self-incompatibility%20S1;	Ha412HOChr05g0234041	mRNA:Ha412HOChr05g0234041	gene:Ha412HOChr05g0234041		Ha412HOChr05g0234041	Putative plant self-incompatibility S1	NA
Ha412HOChr05		EuGene	mRNA	164387841	164388305	-	ID=mRNA:Ha412HOChr05g0235781;Parent=gene:Ha412HOChr05g0235781;Name=Ha412HOChr05g0235781;locus_tag=Ha412HOChr05g0235781;product=Putative%20plant%20self-incompatibility%20S1;	Ha412HOChr05g0235781	mRNA:Ha412HOChr05g0235781	gene:Ha412HOChr05g0235781		Ha412HOChr05g0235781	Putative plant self-incompatibility S1	NA
Ha412HOChr06		EuGene	mRNA	118292851	118293306	-	ID=mRNA:Ha412HOChr06g0279511;Parent=gene:Ha412HOChr06g0279511;Name=Ha412HOChr06g0279511;locus_tag=Ha412HOChr06g0279511;product=Putative%20plant%20self-incompatibility%20S1;Ontology_term=GO:0016021;	Ha412HOChr06g0279511	mRNA:Ha412HOChr06g0279511	gene:Ha412HOChr06g0279511		Ha412HOChr06g0279511	Putative plant self-incompatibility S1	GO:0016021
Ha412HOChr06		EuGene	mRNA	126859838	126860272	-	ID=mRNA:Ha412HOChr06g0280891;Parent=gene:Ha412HOChr06g0280891;Name=Ha412HOChr06g0280891;locus_tag=Ha412HOChr06g0280891;product=Putative%20plant%20self-incompatibility%20S1;Ontology_term=GO:0016021;	Ha412HOChr06g0280891	mRNA:Ha412HOChr06g0280891	gene:Ha412HOChr06g0280891		Ha412HOChr06g0280891	Putative plant self-incompatibility S1	GO:0016021
Ha412HOChr06		EuGene	mRNA	140532167	140532622	-	ID=mRNA:Ha412HOChr06g0282701;Parent=gene:Ha412HOChr06g0282701;Name=Ha412HOChr06g0282701;locus_tag=Ha412HOChr06g0282701;product=Putative%20plant%20self-incompatibility%20S1;Ontology_term=GO:0016021;	Ha412HOChr06g0282701	mRNA:Ha412HOChr06g0282701	gene:Ha412HOChr06g0282701		Ha412HOChr06g0282701	Putative plant self-incompatibility S1	GO:0016021
Ha412HOChr07		EuGene	mRNA	1079301	1079744	-	ID=mRNA:Ha412HOChr07g0286571;Parent=gene:Ha412HOChr07g0286571;Name=Ha412HOChr07g0286571;locus_tag=Ha412HOChr07g0286571;product=Putative%20plant%20self-incompatibility%20S1;Ontology_term=GO:0016021;	Ha412HOChr07g0286571	mRNA:Ha412HOChr07g0286571	gene:Ha412HOChr07g0286571		Ha412HOChr07g0286571	Putative plant self-incompatibility S1	GO:0016021
Ha412HOChr07		EuGene	mRNA	139986880	139987332	-	ID=mRNA:Ha412HOChr07g0315391;Parent=gene:Ha412HOChr07g0315391;Name=Ha412HOChr07g0315391;locus_tag=Ha412HOChr07g0315391;product=Putative%20plant%20self-incompatibility%20S1;	Ha412HOChr07g0315391	mRNA:Ha412HOChr07g0315391	gene:Ha412HOChr07g0315391		Ha412HOChr07g0315391	Putative plant self-incompatibility S1	NA
Ha412HOChr07		EuGene	mRNA	140023594	140024046	-	ID=mRNA:Ha412HOChr07g0315431;Parent=gene:Ha412HOChr07g0315431;Name=Ha412HOChr07g0315431;locus_tag=Ha412HOChr07g0315431;product=Putative%20plant%20self-incompatibility%20S1;	Ha412HOChr07g0315431	mRNA:Ha412HOChr07g0315431	gene:Ha412HOChr07g0315431		Ha412HOChr07g0315431	Putative plant self-incompatibility S1	NA
Ha412HOChr07		EuGene	mRNA	140067801	140068106	-	ID=mRNA:Ha412HOChr07g0315441;Parent=gene:Ha412HOChr07g0315441;Name=Ha412HOChr07g0315441;locus_tag=Ha412HOChr07g0315441;product=Putative%20plant%20self-incompatibility%20S1;Ontology_term=GO:0005634,GO:0016021,GO:0003700,GO:0043565,GO:0006355;	Ha412HOChr07g0315441	mRNA:Ha412HOChr07g0315441	gene:Ha412HOChr07g0315441		Ha412HOChr07g0315441	Putative plant self-incompatibility S1	GO:0005634,GO:0016021,GO:0003700,GO:0043565,GO:0006355
Ha412HOChr08		EuGene	mRNA	40651917	40652390	-	ID=mRNA:Ha412HOChr08g0344321;Parent=gene:Ha412HOChr08g0344321;Name=Ha412HOChr08g0344321;locus_tag=Ha412HOChr08g0344321;product=Putative%20plant%20self-incompatibility%20S1;	Ha412HOChr08g0344321	mRNA:Ha412HOChr08g0344321	gene:Ha412HOChr08g0344321		Ha412HOChr08g0344321	Putative plant self-incompatibility S1	NA
Ha412HOChr08		EuGene	mRNA	41017453	41017926	-	ID=mRNA:Ha412HOChr08g0344351;Parent=gene:Ha412HOChr08g0344351;Name=Ha412HOChr08g0344351;locus_tag=Ha412HOChr08g0344351;product=Putative%20plant%20self-incompatibility%20S1;Ontology_term=GO:0016021;	Ha412HOChr08g0344351	mRNA:Ha412HOChr08g0344351	gene:Ha412HOChr08g0344351		Ha412HOChr08g0344351	Putative plant self-incompatibility S1	GO:0016021
Ha412HOChr09		EuGene	mRNA	125481005	125481406	-	ID=mRNA:Ha412HOChr09g0398211;Parent=gene:Ha412HOChr09g0398211;Name=Ha412HOChr09g0398211;locus_tag=Ha412HOChr09g0398211;product=Putative%20plant%20self-incompatibility%20S1;	Ha412HOChr09g0398211	mRNA:Ha412HOChr09g0398211	gene:Ha412HOChr09g0398211		Ha412HOChr09g0398211	Putative plant self-incompatibility S1	NA
Ha412HOChr10		EuGene	mRNA	14585675	14586124	-	ID=mRNA:Ha412HOChr10g0435361;Parent=gene:Ha412HOChr10g0435361;Name=Ha412HOChr10g0435361;locus_tag=Ha412HOChr10g0435361;product=Putative%20plant%20self-incompatibility%20S1;Ontology_term=GO:0016021;	Ha412HOChr10g0435361	mRNA:Ha412HOChr10g0435361	gene:Ha412HOChr10g0435361		Ha412HOChr10g0435361	Putative plant self-incompatibility S1	GO:0016021
Ha412HOChr10		EuGene	mRNA	125203431	125206245	(+)	ID=mRNA:Ha412HOChr10g0456601;Parent=gene:Ha412HOChr10g0456601;Name=Ha412HOChr10g0456601;locus_tag=Ha412HOChr10g0456601;product=Putative%20plant%20self-incompatibility%20S1;Ontology_term=GO:0016021;	Ha412HOChr10g0456601	mRNA:Ha412HOChr10g0456601	gene:Ha412HOChr10g0456601		Ha412HOChr10g0456601	Putative plant self-incompatibility S1	GO:0016021
Ha412HOChr10		EuGene	mRNA	151989418	151989897	(+)	ID=mRNA:Ha412HOChr10g0463291;Parent=gene:Ha412HOChr10g0463291;Name=Ha412HOChr10g0463291;locus_tag=Ha412HOChr10g0463291;product=Putative%20plant%20self-incompatibility%20S1;Ontology_term=GO:0016021;	Ha412HOChr10g0463291	mRNA:Ha412HOChr10g0463291	gene:Ha412HOChr10g0463291		Ha412HOChr10g0463291	Putative plant self-incompatibility S1	GO:0016021
Ha412HOChr10		EuGene	mRNA	152011709	152012179	(+)	ID=mRNA:Ha412HOChr10g0463311;Parent=gene:Ha412HOChr10g0463311;Name=Ha412HOChr10g0463311;locus_tag=Ha412HOChr10g0463311;product=Putative%20plant%20self-incompatibility%20S1;Ontology_term=GO:0016021;	Ha412HOChr10g0463311	mRNA:Ha412HOChr10g0463311	gene:Ha412HOChr10g0463311		Ha412HOChr10g0463311	Putative plant self-incompatibility S1	GO:0016021
Ha412HOChr10		EuGene	mRNA	152025660	152026148	(+)	ID=mRNA:Ha412HOChr10g0463341;Parent=gene:Ha412HOChr10g0463341;Name=Ha412HOChr10g0463341;locus_tag=Ha412HOChr10g0463341;product=Putative%20plant%20self-incompatibility%20S1;	Ha412HOChr10g0463341	mRNA:Ha412HOChr10g0463341	gene:Ha412HOChr10g0463341		Ha412HOChr10g0463341	Putative plant self-incompatibility S1	NA
Ha412HOChr10		EuGene	mRNA	155574004	155574453	(+)	ID=mRNA:Ha412HOChr10g0464441;Parent=gene:Ha412HOChr10g0464441;Name=Ha412HOChr10g0464441;locus_tag=Ha412HOChr10g0464441;product=Putative%20plant%20self-incompatibility%20S1;	Ha412HOChr10g0464441	mRNA:Ha412HOChr10g0464441	gene:Ha412HOChr10g0464441		Ha412HOChr10g0464441	Putative plant self-incompatibility S1	NA
Ha412HOChr10		EuGene	mRNA	167632355	167632813	-	ID=mRNA:Ha412HOChr10g0468101;Parent=gene:Ha412HOChr10g0468101;Name=Ha412HOChr10g0468101;locus_tag=Ha412HOChr10g0468101;product=Putative%20plant%20self-incompatibility%20S1;	Ha412HOChr10g0468101	mRNA:Ha412HOChr10g0468101	gene:Ha412HOChr10g0468101		Ha412HOChr10g0468101	Putative plant self-incompatibility S1	NA
Ha412HOChr10		EuGene	mRNA	167999169	167999513	-	ID=mRNA:Ha412HOChr10g0468141;Parent=gene:Ha412HOChr10g0468141;Name=Ha412HOChr10g0468141;locus_tag=Ha412HOChr10g0468141;product=Putative%20plant%20self-incompatibility%20S1;	Ha412HOChr10g0468141	mRNA:Ha412HOChr10g0468141	gene:Ha412HOChr10g0468141		Ha412HOChr10g0468141	Putative plant self-incompatibility S1	NA
Ha412HOChr10		EuGene	mRNA	168005657	168006115	(+)	ID=mRNA:Ha412HOChr10g0468151;Parent=gene:Ha412HOChr10g0468151;Name=Ha412HOChr10g0468151;locus_tag=Ha412HOChr10g0468151;product=Putative%20plant%20self-incompatibility%20S1;	Ha412HOChr10g0468151	mRNA:Ha412HOChr10g0468151	gene:Ha412HOChr10g0468151		Ha412HOChr10g0468151	Putative plant self-incompatibility S1	NA
Ha412HOChr10		EuGene	mRNA	168136384	168136851	-	ID=mRNA:Ha412HOChr10g0468191;Parent=gene:Ha412HOChr10g0468191;Name=Ha412HOChr10g0468191;locus_tag=Ha412HOChr10g0468191;product=Putative%20plant%20self-incompatibility%20S1;	Ha412HOChr10g0468191	mRNA:Ha412HOChr10g0468191	gene:Ha412HOChr10g0468191		Ha412HOChr10g0468191	Putative plant self-incompatibility S1	NA
Ha412HOChr10		EuGene	mRNA	173760812	173761264	-	ID=mRNA:Ha412HOChr10g0470331;Parent=gene:Ha412HOChr10g0470331;Name=Ha412HOChr10g0470331;locus_tag=Ha412HOChr10g0470331;product=Putative%20plant%20self-incompatibility%20S1;	Ha412HOChr10g0470331	mRNA:Ha412HOChr10g0470331	gene:Ha412HOChr10g0470331		Ha412HOChr10g0470331	Putative plant self-incompatibility S1	NA
Ha412HOChr10		EuGene	mRNA	175819558	175820022	(+)	ID=mRNA:Ha412HOChr10g0471091;Parent=gene:Ha412HOChr10g0471091;Name=Ha412HOChr10g0471091;locus_tag=Ha412HOChr10g0471091;product=Putative%20plant%20self-incompatibility%20S1;	Ha412HOChr10g0471091	mRNA:Ha412HOChr10g0471091	gene:Ha412HOChr10g0471091		Ha412HOChr10g0471091	Putative plant self-incompatibility S1	NA
Ha412HOChr11		EuGene	mRNA	153103482	153103940	-	ID=mRNA:Ha412HOChr11g0516601;Parent=gene:Ha412HOChr11g0516601;Name=Ha412HOChr11g0516601;locus_tag=Ha412HOChr11g0516601;product=Putative%20plant%20self-incompatibility%20S1;Ontology_term=GO:0016021;	Ha412HOChr11g0516601	mRNA:Ha412HOChr11g0516601	gene:Ha412HOChr11g0516601		Ha412HOChr11g0516601	Putative plant self-incompatibility S1	GO:0016021
Ha412HOChr12		EuGene	mRNA	1280346	1280792	(+)	ID=mRNA:Ha412HOChr12g0534191;Parent=gene:Ha412HOChr12g0534191;Name=Ha412HOChr12g0534191;locus_tag=Ha412HOChr12g0534191;product=Putative%20plant%20self-incompatibility%20S1;	Ha412HOChr12g0534191	mRNA:Ha412HOChr12g0534191	gene:Ha412HOChr12g0534191		Ha412HOChr12g0534191	Putative plant self-incompatibility S1	NA
Ha412HOChr12		EuGene	mRNA	1357201	1357686	(+)	ID=mRNA:Ha412HOChr12g0534221;Parent=gene:Ha412HOChr12g0534221;Name=Ha412HOChr12g0534221;locus_tag=Ha412HOChr12g0534221;product=Putative%20plant%20self-incompatibility%20S1;	Ha412HOChr12g0534221	mRNA:Ha412HOChr12g0534221	gene:Ha412HOChr12g0534221		Ha412HOChr12g0534221	Putative plant self-incompatibility S1	NA
Ha412HOChr12		EuGene	mRNA	81154447	81154887	-	ID=mRNA:Ha412HOChr12g0561971;Parent=gene:Ha412HOChr12g0561971;Name=Ha412HOChr12g0561971;locus_tag=Ha412HOChr12g0561971;product=Putative%20plant%20self-incompatibility%20S1;Ontology_term=GO:0016021;	Ha412HOChr12g0561971	mRNA:Ha412HOChr12g0561971	gene:Ha412HOChr12g0561971		Ha412HOChr12g0561971	Putative plant self-incompatibility S1	GO:0016021
Ha412HOChr12		EuGene	mRNA	81544669	81545115	-	ID=mRNA:Ha412HOChr12g0562031;Parent=gene:Ha412HOChr12g0562031;Name=Ha412HOChr12g0562031;locus_tag=Ha412HOChr12g0562031;product=Putative%20plant%20self-incompatibility%20S1;Ontology_term=GO:0016021;	Ha412HOChr12g0562031	mRNA:Ha412HOChr12g0562031	gene:Ha412HOChr12g0562031		Ha412HOChr12g0562031	Putative plant self-incompatibility S1	GO:0016021
Ha412HOChr13		EuGene	mRNA	169380995	169381716	-	ID=mRNA:Ha412HOChr13g0629941;Parent=gene:Ha412HOChr13g0629941;Name=Ha412HOChr13g0629941;locus_tag=Ha412HOChr13g0629941;product=Putative%20plant%20self-incompatibility%20S1;Ontology_term=GO:0016021;	Ha412HOChr13g0629941	mRNA:Ha412HOChr13g0629941	gene:Ha412HOChr13g0629941		Ha412HOChr13g0629941	Putative plant self-incompatibility S1	GO:0016021
Ha412HOChr13		EuGene	mRNA	169504293	169504742	-	ID=mRNA:Ha412HOChr13g0629961;Parent=gene:Ha412HOChr13g0629961;Name=Ha412HOChr13g0629961;locus_tag=Ha412HOChr13g0629961;product=Putative%20plant%20self-incompatibility%20S1;	Ha412HOChr13g0629961	mRNA:Ha412HOChr13g0629961	gene:Ha412HOChr13g0629961		Ha412HOChr13g0629961	Putative plant self-incompatibility S1	NA
Ha412HOChr13		EuGene	mRNA	170109215	170109685	(+)	ID=mRNA:Ha412HOChr13g0630181;Parent=gene:Ha412HOChr13g0630181;Name=Ha412HOChr13g0630181;locus_tag=Ha412HOChr13g0630181;product=Putative%20plant%20self-incompatibility%20S1;Ontology_term=GO:0016021;	Ha412HOChr13g0630181	mRNA:Ha412HOChr13g0630181	gene:Ha412HOChr13g0630181		Ha412HOChr13g0630181	Putative plant self-incompatibility S1	GO:0016021
Ha412HOChr16		EuGene	mRNA	162575070	162575537	(+)	ID=mRNA:Ha412HOChr16g0784771;Parent=gene:Ha412HOChr16g0784771;Name=Ha412HOChr16g0784771;locus_tag=Ha412HOChr16g0784771;product=Putative%20plant%20self-incompatibility%20S1;Ontology_term=GO:0016021;	Ha412HOChr16g0784771	mRNA:Ha412HOChr16g0784771	gene:Ha412HOChr16g0784771		Ha412HOChr16g0784771	Putative plant self-incompatibility S1	GO:0016021
Ha412HOChr17		EuGene	mRNA	23903471	23903935	-	ID=mRNA:Ha412HOChr17g0816491;Parent=gene:Ha412HOChr17g0816491;Name=Ha412HOChr17g0816491;locus_tag=Ha412HOChr17g0816491;product=Putative%20plant%20self-incompatibility%20S1;Ontology_term=GO:0005634,GO:0016021,GO:0003700,GO:0043565,GO:0006355;	Ha412HOChr17g0816491	mRNA:Ha412HOChr17g0816491	gene:Ha412HOChr17g0816491		Ha412HOChr17g0816491	Putative plant self-incompatibility S1	GO:0005634,GO:0016021,GO:0003700,GO:0043565,GO:0006355
Ha412HOChr17		EuGene	mRNA	23941497	23941907	-	ID=mRNA:Ha412HOChr17g0816511;Parent=gene:Ha412HOChr17g0816511;Name=Ha412HOChr17g0816511;locus_tag=Ha412HOChr17g0816511;product=Putative%20plant%20self-incompatibility%20S1;Ontology_term=GO:0005634,GO:0016021,GO:0003700,GO:0043565,GO:0006355;	Ha412HOChr17g0816511	mRNA:Ha412HOChr17g0816511	gene:Ha412HOChr17g0816511		Ha412HOChr17g0816511	Putative plant self-incompatibility S1	GO:0005634,GO:0016021,GO:0003700,GO:0043565,GO:0006355
Ha412HOChr17		EuGene	mRNA	23947801	23948337	-	ID=mRNA:Ha412HOChr17g0816521;Parent=gene:Ha412HOChr17g0816521;Name=Ha412HOChr17g0816521;locus_tag=Ha412HOChr17g0816521;product=Putative%20plant%20self-incompatibility%20S1;Ontology_term=GO:0005634,GO:0016021,GO:0003700,GO:0043565,GO:0006355;	Ha412HOChr17g0816521	mRNA:Ha412HOChr17g0816521	gene:Ha412HOChr17g0816521		Ha412HOChr17g0816521	Putative plant self-incompatibility S1	GO:0005634,GO:0016021,GO:0003700,GO:0043565,GO:0006355
Ha412HOChr17		EuGene	mRNA	23949608	23950027	-	ID=mRNA:Ha412HOChr17g0816531;Parent=gene:Ha412HOChr17g0816531;Name=Ha412HOChr17g0816531;locus_tag=Ha412HOChr17g0816531;product=Putative%20plant%20self-incompatibility%20S1;Ontology_term=GO:0005634,GO:0016021,GO:0003700,GO:0043565,GO:0006355;	Ha412HOChr17g0816531	mRNA:Ha412HOChr17g0816531	gene:Ha412HOChr17g0816531		Ha412HOChr17g0816531	Putative plant self-incompatibility S1	GO:0005634,GO:0016021,GO:0003700,GO:0043565,GO:0006355
Ha412HOChr17		EuGene	mRNA	23952414	23952845	-	ID=mRNA:Ha412HOChr17g0816541;Parent=gene:Ha412HOChr17g0816541;Name=Ha412HOChr17g0816541;locus_tag=Ha412HOChr17g0816541;product=Putative%20plant%20self-incompatibility%20S1;Ontology_term=GO:0005634,GO:0016021,GO:0003700,GO:0043565,GO:0006355;	Ha412HOChr17g0816541	mRNA:Ha412HOChr17g0816541	gene:Ha412HOChr17g0816541		Ha412HOChr17g0816541	Putative plant self-incompatibility S1	GO:0005634,GO:0016021,GO:0003700,GO:0043565,GO:0006355
Ha412HOChr17		EuGene	mRNA	23981607	23982041	-	ID=mRNA:Ha412HOChr17g0816561;Parent=gene:Ha412HOChr17g0816561;Name=Ha412HOChr17g0816561;locus_tag=Ha412HOChr17g0816561;product=Putative%20plant%20self-incompatibility%20S1;Ontology_term=GO:0005634,GO:0016021,GO:0003700,GO:0043565,GO:0006355;	Ha412HOChr17g0816561	mRNA:Ha412HOChr17g0816561	gene:Ha412HOChr17g0816561		Ha412HOChr17g0816561	Putative plant self-incompatibility S1	GO:0005634,GO:0016021,GO:0003700,GO:0043565,GO:0006355
Ha412HOChr17		EuGene	mRNA	24080369	24080797	-	ID=mRNA:Ha412HOChr17g0816581;Parent=gene:Ha412HOChr17g0816581;Name=Ha412HOChr17g0816581;locus_tag=Ha412HOChr17g0816581;product=Putative%20plant%20self-incompatibility%20S1;Ontology_term=GO:0005634,GO:0016021,GO:0003700,GO:0043565,GO:0006355;	Ha412HOChr17g0816581	mRNA:Ha412HOChr17g0816581	gene:Ha412HOChr17g0816581		Ha412HOChr17g0816581	Putative plant self-incompatibility S1	GO:0005634,GO:0016021,GO:0003700,GO:0043565,GO:0006355
Ha412HOChr00c07095		EuGene	mRNA	1	519	(+)	ID=mRNA:Ha412HOChr00c07095g0869361;Parent=gene:Ha412HOChr00c07095g0869361;Name=Ha412HOChr00c07095g0869361;locus_tag=Ha412HOChr00c07095g0869361;product=Putative%20plant%20self-incompatibility%20S1;	Ha412HOChr00c07095g0869361	mRNA:Ha412HOChr00c07095g0869361	gene:Ha412HOChr00c07095g0869361		Ha412HOChr00c07095g0869361	Putative plant self-incompatibility S1	NA
