## Supplementary material for "Historic breeding practices contribute to germplasm divergence in leaf specialized metabolism and ecophysiology in cultivated sunflower (*Helianthus annuus*)": All Appendicies: Table_S3--Linemeans.xls

### Sheet: Table_S2_dataset_descriptions
	Number of Observations	Number of missing measuments	Minimum values	Maximum values	25% Quantile	75% quantile	Mean	Median	Standard errof of the mean	Variance	Standard Deviation
FreshMass	286	22	0.58	4.4	1.6	2.45	2.04549	1.95	0.040458	0.43212	0.657358
DryMass	286	134	0.09	0.66	0.23	0.33	0.283092	0.275	0.007059	0.007575	0.087035
WaterContent	286	134	3.47	9.53	5.0525	6.885	5.97572	5.76	0.101893	1.57809	1.25622
LeafArea	286	0	26.42	140.3	52.3	75.6025	65.1795	62.39	1.13286	367.045	19.1584
Perimeter	286	0	24.52	63.64	38.5475	48.2725	43.402	43.18	0.435256	54.182	7.36084
AspectRatio	286	0	1.12	2.14	1.3125	1.5	1.41535	1.39	0.00894	0.022856	0.151181
Circularity	286	0	0.22	0.61	0.39	0.47	0.433671	0.43	0.003566	0.003636	0.060299
Solidity	286	0	0.74	0.94	0.82	0.87	0.841119	0.84	0.002239	0.001433	0.037857
LMA	286	134	24.74	76.82	39.2475	52.735	46.1152	45.31	0.786941	94.1301	9.70206
LaminaThickness	286	0	0.22	0.55	0.36	0.43	0.393357	0.39	0.003356	0.00322	0.056747
LaminaDensity	286	134	0.06	0.18	0.1	0.13	0.118224	0.12	0.001851	0.000521	0.022818
LaminaToughness	286	0	14	42.97	25.1	30.415	27.7129	27.62	0.262081	19.6443	4.43219
ChlorophyllContentSPAD	286	0	31.63	60	38.0075	43.405	40.8849	40.63	0.238133	16.2183	4.02719
ChlorophyllContentareabasis	286	0	314.58	910.84	419.005	523.76	476.15	467.99	4.66065	6212.4	78.8188
ChlorophyllContentmassbasis	286	134	4.53	19.79	9.38	12.7025	11.1356	11.275	0.227407	7.86052	2.80366
TrichomeDensity	286	0	142	901.33	386.67	573.33	478	466	7.84492	17601.2	132.67
AshContent	286	23	1.7	30.8	10.85	14.175	12.477	12.7	0.189423	9.43675	3.07193
TotalPhenolics	286	3	0.47	3.06	1.06	1.7	1.40689	1.29	0.030699	0.266709	0.516439
TotalFlavonoids	286	3	0.55	4.25	1.56	2.12	1.79707	1.81	0.031227	0.275963	0.525322
PEAKAREASPC1	286	0	-18.2269	5.57102	-1.8054	3.10906	0	1.52202	0.268431	20.6077	4.53957
PEAKAREASPC2	286	0	-7.70225	8.37125	-1.61127	1.83826	0	-0.064094	0.168403	8.11086	2.84796
PEAKAREASPC3	286	0	-6.39824	12.4167	-1.60532	1.3478	0	-0.483903	0.138159	5.45916	2.33649
PEAKAREASPC4	286	0	-11.5578	5.55883	-0.541491	1.00567	0	0.285884	0.120846	4.17668	2.04369
PEAKAREASPC5	286	0	-8.12304	13.5764	-0.689875	0.744149	0	-0.07298	0.113786	3.7029	1.92429
PEAKAREASPC6	286	0	-12.5276	12.0167	-0.631442	0.576279	0	-0.11424	0.103887	3.08666	1.75689
PEAKAREASPC7	286	0	-4.90384	13.2515	-0.710794	0.748756	0	0.138787	0.098439	2.77143	1.66476
PEAKAREASPC8	286	0	-11.6043	4.83118	-0.617121	0.733175	0	0.149455	0.097019	2.69205	1.64075
PEAKAREASPC9	286	0	-8.40414	6.73126	-0.593088	0.721742	0	-0.023014	0.088091	2.21934	1.48975
PEAKAREASPC10	286	0	-9.32687	7.21328	-0.535839	0.577323	0	0.083316	0.087478	2.18859	1.47939
PeakAreas200PC1	286	0	-5.16545	15.0175	-2.72017	1.55907	0	-0.756917	0.218412	13.6432	3.69368
PeakAreas200PC2	286	0	-4.26381	5.544	-1.1584	1.11824	0	0.021308	0.098661	2.78391	1.6685
PeakAreas200PC3	286	0	-9.84018	4.38722	-0.620674	0.56411	0	-0.033692	0.082462	1.94479	1.39456
PeakAreas200PC4	286	0	-4.47908	5.41714	-0.635586	0.595565	0	-0.021047	0.076393	1.66907	1.29193
PeakAreas200PC5	286	0	-4.09058	3.35848	-0.712713	0.74261	0	0.008232	0.068769	1.35252	1.16298
PeakAreas200PC6	286	0	-6.69865	4.5945	-0.665977	0.642095	0	0.103832	0.065424	1.22418	1.10642
PeakAreas200PC7	286	0	-5.42264	3.27344	-0.514489	0.443513	0	0.080136	0.057381	0.941693	0.970409
PeakAreas200PC8	286	0	-4.63606	3.43493	-0.517729	0.486628	0	-0.00958	0.054658	0.854413	0.924345
PeakAreas200PC9	286	0	-3.75354	3.12451	-0.501036	0.488378	0	0.006184	0.053316	0.81297	0.901648
PeakAreas200PC10	286	0	-4.02431	3.17297	-0.407237	0.462733	0	0.003701	0.049182	0.691785	0.831736
RelativeRatiosPC1	286	0	-18.2269	5.57102	-1.8054	3.10906	0	1.52202	0.268431	20.6077	4.53957
RelativeRatiosPC2	286	0	-7.70225	8.37125	-1.61127	1.83826	0	-0.064094	0.168403	8.11086	2.84796
RelativeRatiosPC3	286	0	-6.39824	12.4167	-1.60532	1.3478	0	-0.483903	0.138159	5.45916	2.33649
RelativeRatiosPC4	286	0	-11.5578	5.55883	-0.541491	1.00567	0	0.285884	0.120846	4.17668	2.04369
RelativeRatiosPC5	286	0	-8.12304	13.5764	-0.689875	0.744149	0	-0.07298	0.113786	3.7029	1.92429
RelativeRatiosPC6	286	0	-12.5276	12.0167	-0.631442	0.576279	0	-0.11424	0.103887	3.08666	1.75689
RelativeRatiosPC7	286	0	-4.90384	13.2515	-0.710794	0.748756	0	0.138787	0.098439	2.77143	1.66476
RelativeRatiosPC8	286	0	-11.6043	4.83118	-0.617121	0.733175	0	0.149455	0.097019	2.69205	1.64075
RelativeRatiosPC9	286	0	-8.40414	6.73126	-0.593088	0.721742	0	-0.023014	0.088091	2.21934	1.48975
RelativeRatiosPC10	286	0	-9.32687	7.21328	-0.535839	0.577323	0	0.083316	0.087478	2.18859	1.47939
RelativeRatios200PC1	286	0	-5.16545	15.0175	-2.72017	1.55907	0	-0.756917	0.218412	13.6432	3.69368
RelativeRatios200PC2	286	0	-4.26381	5.544	-1.1584	1.11824	0	0.021308	0.098661	2.78391	1.6685
RelativeRatios200PC3	286	0	-9.84018	4.38722	-0.620674	0.56411	0	-0.033692	0.082462	1.94479	1.39456
RelativeRatios200PC4	286	0	-4.47908	5.41714	-0.635586	0.595565	0	-0.021047	0.076393	1.66907	1.29193
RelativeRatios200PC5	286	0	-4.09058	3.35848	-0.712713	0.74261	0	0.008232	0.068769	1.35252	1.16298
RelativeRatios200PC6	286	0	-6.69865	4.5945	-0.665977	0.642095	0	0.103832	0.065424	1.22418	1.10642
RelativeRatios200PC7	286	0	-5.42264	3.27344	-0.514489	0.443513	0	0.080136	0.057381	0.941693	0.970409
RelativeRatios200PC8	286	0	-4.63606	3.43493	-0.517729	0.486628	0	-0.00958	0.054658	0.854413	0.924345
RelativeRatios200PC9	286	0	-3.75354	3.12451	-0.501036	0.488378	0	0.006184	0.053316	0.81297	0.901648
RelativeRatios200PC10	286	0	-4.02431	3.17297	-0.407237	0.462733	0	0.003701	0.049182	0.691785	0.831736
LESPC1	286	0	-10.7764	5.47328	-1.3979	1.41027	0	0.143258	0.131478	4.94393	2.2235
LESPC2	286	0	-5.37721	3.61493	-1.0517	1.1306	0	0.134215	0.099515	2.83233	1.68295
LESPC3	286	0	-4.86954	3.23225	-0.784102	0.852326	0	0.103294	0.070599	1.42551	1.19395
LESPC4	286	0	-2.77994	2.70194	-0.67912	0.691264	0	0.054334	0.065109	1.21239	1.10109
RT1.2	286	49	0.943153	11.3413	2.24483	4.39563	3.50128	3.1876	0.112553	3.00235	1.73273
RT3.3	286	0	9.02864	264.23	35.4973	82.431	65.3714	56.4221	2.47587	1753.16	41.8708
RT3.52	286	53	1.26055	25.1348	2.75743	5.32591	4.36904	3.68571	0.169725	6.71196	2.59074
RT3.77	286	0	3.62281	196.973	12.7052	43.7448	34.7474	25.9022	1.87497	1005.44	31.7087
RT4.05	286	0	73.8743	7456.31	552.401	2464.82	1784.5	1197.55	97.3359	2.70965e+06	1646.1
RT4.21	286	0	5.34466	720.433	36.7425	122.823	100.891	71.9687	5.64112	9101.17	95.4001
RT4.42	286	0	6.13453	44.1949	10.879	18.234	15.1359	13.9721	0.360365	37.1407	6.09432
RT4.55	286	4	5.11018	180.926	17.7184	44.6293	36.4577	28.2157	1.67478	790.976	28.1243
RT4.6	286	46	2.6783	116.768	10.5751	23.7242	19.1711	16.1991	0.89895	193.947	13.9265
RT4.87	286	1	4.68228	107.299	17.9052	38.4257	30.7199	27.5943	1.03685	306.391	17.504
RT4.98	286	0	6.31283	70.5574	23.03	38.5979	32.0674	30.5139	0.71747	147.222	12.1335
RT5.28	286	2	4.76437	70.7369	15.4955	27.7414	22.7851	20.9921	0.642957	117.404	10.8353
RT5.53	286	60	2.60119	35.2262	9.91364	18.0122	14.401	14.1839	0.384872	33.4766	5.78589
RT5.89	286	49	2.94288	38.1096	6.2155	11.3569	9.57941	8.49044	0.34072	27.5133	5.24531
RT6.37	286	82	3.79291	65.6166	9.63928	25.7946	19.2853	17.5919	0.783382	125.192	11.1889
RT7.1	286	0	176.279	7848.29	1165.23	2890.54	2168.68	1825.95	84.2738	2.03119e+06	1425.2
RT7.28	286	0	17.0987	271.579	66.0221	127.5	101.55	93.8355	2.87313	2360.89	48.589
RT7.47	286	0	10.7504	727.843	31.9636	81.0932	66.6663	52.329	3.6328	3774.42	61.4363
RT7.58	286	4	4.55698	138.517	13.3343	28.5424	22.9911	19.2718	0.900388	228.617	15.1201
RT7.71	286	5	4.43896	162.895	17.917	33.7616	27.9952	25.1913	0.932399	244.292	15.6299
RT7.83	286	4	7.68594	118.141	20.9997	39.5734	33.5262	30.8546	1.07769	327.519	18.0975
RT7.93	286	33	6.34101	107.665	14.3807	27.5164	22.3519	19.5617	0.783233	155.204	12.4581
RT8.11	286	71	4.7458	111.538	12.6816	29.3046	22.6952	19.2308	0.966318	200.76	14.169
RT8.21	286	72	5.31691	163.53	16.5332	33.4509	27.8838	23.6546	1.22833	322.885	17.969
RT8.3	286	72	4.1496	59.6359	11.7116	24.4329	19.0574	15.667	0.733645	115.182	10.7323
RT8.38	286	67	3.42826	39.3334	7.8018	14.3494	11.6585	10.4259	0.360588	28.4752	5.33622
RT8.51	286	76	1.29508	37.4229	5.90833	13.7022	10.249	9.01003	0.394553	32.6911	5.71761
RT8.69	286	48	1.34005	31.3051	3.26944	6.62991	5.72623	4.95954	0.2504	14.9226	3.86298
RT8.81	286	73	1.25502	23.2041	3.70466	8.08234	6.55762	5.51836	0.29072	18.0024	4.24293
RT8.89	286	45	1.03474	25.3751	3.11448	7.60622	6.00302	4.97495	0.258407	16.0926	4.01156
RT11.64	286	74	0.953737	5.74034	1.32391	3.04657	2.22182	1.76682	0.073771	1.15373	1.07412
RT11.78	286	80	2.00855	5.29634	2.59737	3.36217	3.04319	2.90341	0.041557	0.355762	0.596458
RelativeRatioRT1.2	286	49	0.001137	0.013667	0.002705	0.005297	0.004219	0.003841	0.000136	4e-06	0.002088
RelativeRatioRT3.3	286	0	0.000483	0.014133	0.001899	0.004409	0.003497	0.003018	0.000132	5e-06	0.00224
RelativeRatioRT3.52	286	53	0.001238	0.024691	0.002709	0.005232	0.004292	0.003621	0.000167	6e-06	0.002545
RelativeRatioRT3.77	286	0	0.000365	0.019821	0.001278	0.004402	0.003497	0.002606	0.000189	1e-05	0.003191
RelativeRatioRT4.05	286	0	0.000145	0.01461	0.001082	0.00483	0.003497	0.002346	0.000191	1e-05	0.003225
RelativeRatioRT4.21	286	0	0.000185	0.024967	0.001273	0.004257	0.003497	0.002494	0.000195	1.1e-05	0.003306
RelativeRatioRT4.42	286	0	0.001417	0.010209	0.002513	0.004212	0.003497	0.003228	8.3e-05	2e-06	0.001408
RelativeRatioRT4.55	286	4	0.000497	0.017598	0.001723	0.004341	0.003546	0.002744	0.000163	7e-06	0.002736
RelativeRatioRT4.6	286	46	0.000582	0.025378	0.002298	0.005156	0.004167	0.003521	0.000195	9e-06	0.003027
RelativeRatioRT4.87	286	1	0.000535	0.012255	0.002045	0.004389	0.003509	0.003152	0.000118	4e-06	0.001999
RelativeRatioRT4.98	286	0	0.000688	0.007693	0.002511	0.004209	0.003497	0.003327	7.8e-05	2e-06	0.001323
RelativeRatioRT5.28	286	2	0.000736	0.010931	0.002395	0.004287	0.003521	0.003244	9.9e-05	3e-06	0.001674
RelativeRatioRT5.53	286	60	0.000799	0.010823	0.003046	0.005534	0.004425	0.004358	0.000118	3e-06	0.001778
RelativeRatioRT5.89	286	49	0.001296	0.016786	0.002738	0.005002	0.004219	0.00374	0.00015	5e-06	0.00231
RelativeRatioRT6.37	286	82	0.000964	0.016679	0.00245	0.006557	0.004902	0.004472	0.000199	8e-06	0.002844
RelativeRatioRT7.1	286	0	0.000284	0.012654	0.001879	0.00466	0.003497	0.002944	0.000136	5e-06	0.002298
RelativeRatioRT7.28	286	0	0.000589	0.009351	0.002273	0.00439	0.003497	0.003231	9.9e-05	3e-06	0.001673
RelativeRatioRT7.47	286	0	0.000564	0.038174	0.001676	0.004253	0.003497	0.002745	0.000191	1e-05	0.003222
RelativeRatioRT7.58	286	4	0.000703	0.021365	0.002057	0.004402	0.003546	0.002972	0.000139	5e-06	0.002332
RelativeRatioRT7.71	286	5	0.000564	0.020707	0.002278	0.004292	0.003559	0.003202	0.000119	4e-06	0.001987
RelativeRatioRT7.83	286	4	0.000813	0.012496	0.002221	0.004186	0.003546	0.003264	0.000114	4e-06	0.001914
RelativeRatioRT7.93	286	33	0.001121	0.019039	0.002543	0.004866	0.003953	0.003459	0.000139	5e-06	0.002203
RelativeRatioRT8.11	286	71	0.000973	0.022859	0.002599	0.006006	0.004651	0.003941	0.000198	8e-06	0.002904
RelativeRatioRT8.21	286	72	0.000891	0.027405	0.002771	0.005606	0.004673	0.003964	0.000206	9e-06	0.003011
RelativeRatioRT8.3	286	72	0.001017	0.014623	0.002872	0.005991	0.004673	0.003842	0.00018	7e-06	0.002632
RelativeRatioRT8.38	286	67	0.001343	0.015405	0.003056	0.00562	0.004566	0.004083	0.000141	4e-06	0.00209
RelativeRatioRT8.51	286	76	0.000602	0.017388	0.002745	0.006366	0.004762	0.004186	0.000183	7e-06	0.002657
RelativeRatioRT8.69	286	48	0.000983	0.02297	0.002399	0.004865	0.004202	0.003639	0.000184	8e-06	0.002835
RelativeRatioRT8.81	286	73	0.000899	0.016613	0.002652	0.005786	0.004695	0.003951	0.000208	9e-06	0.003038
RelativeRatioRT8.89	286	45	0.000715	0.01754	0.002153	0.005258	0.004149	0.003439	0.000179	8e-06	0.002773
RelativeRatioRT11.64	286	74	0.002025	0.012187	0.002811	0.006468	0.004717	0.003751	0.000157	5e-06	0.00228
RelativeRatioRT11.78	286	80	0.003204	0.008448	0.004143	0.005363	0.004854	0.004631	6.6e-05	1e-06	0.000951

### Sheet: Trait descriptions
SAM	genotype Prefix followed by unique number identifier
FreshMass	fresh mass of leaf in mg
DryMass	dry mass of leaf in mg
WaterContent	Mass difference between fresh and dry mass relative to fresh mass
LeafArea	leaf area derived from ImageJ
Perimeter	leaf perimeter derived from ImageJ
AspectRatio	Leaf aspect ratio derived from ImageJ
Circularity	Leaf circularity derived from ImageJ
Solidity	Leaf Solidity derived from ImageJ
LMA	Leaf mass per area. Imputed values can be derived from the github link
LaminaThickness	lamina thickness measued with digital calipers at the midpoint of the leaf's length
LaminaDensity	Lamina Density derived from leaf mass and lamina thickness
LaminaToughness	Lamina toughness assessed via a digital penetrometer
ChlorophyllContentSPAD	chlorophyll content measurement in SPAD units by a Konica Minolta SPAD-502-Plus (Konica Minolta Inc., Tokyo, Japan)
ChlorophyllContentareabasis	Chlorophyll content relative to leaf area
ChlorophyllContentmassbasis	chlorophyll conent relative to leaf mass
TrichomeDensity	number of trichomes within a dried 0.25cm2 region
AshContent	leaf ash content as mg post combustion
TotalPhenolics	total phenolics estimated via Folin-Ciocalteu assay
TotalFlavonoids	total flavonoids estimated via aluminum complexation assay
PEAKAREAS PC1-PC10	Individual loadings from principal component analyses on peak area
PeakAreas200 PC1-PC10	Individual loadings from principal component analyses on peak area of compounds found in at least 200 genotypes
RelativeRatios PC1-PC10	Individual loadings from principal component analyses on the relative ratios of peak areas per individual
RelativeRatios200 PC1-PC10	Individual loadings from principal component analyses on the relative ratios of peak areas found in at least 200 genotypes per individual
LESPC1-PC4	Individual loadings from principal component analyses of leaf economic traits
RT1.2 -- RT 11.78	Peak area for compound with an average peak area of RTXX
RelativeRatio RT1.2 -- RT11.78	Relative ratio of peak area per individual with an averative retention time of RTXX
