## Supplementary material for "Historic breeding practices contribute to germplasm divergence in leaf specialized metabolism and ecophysiology in cultivated sunflower (*Helianthus annuus*)": All Appendicies: Table_S5--BFresults.csv

	Treatment	BF	BFerror	mean	mean.SD	quant.2.5	quant.97.5
RelativeRatios200_PC1	RHA	5153.76727	4.16187401425733e-13	0.154984331	0.033585816	0.089221017	0.220970393
RelativeRatios200_PC2	RHA	8.45649E+14	9.75497691379433e-23	0.266417444	0.02671504	0.21383149	0.318738654
RelativeRatios_PC1	RHA	104704310.9	5.51999244228063e-13	-0.236669437	0.034621469	-0.304350803	-0.168653503
RelativeRatios_PC2	RHA	59145747.57	1.39290843747609e-12	-0.206675108	0.030738084	-0.267150253	-0.146074001
LES_PC1	RHA	51.27855321	5.00240787616651e-10	0.088221822	0.026416871	0.036830532	0.140342022
LES_PC2	RHA	0.36580805	0.000240637	0.037628356	0.03403799	-0.028858097	0.105024597
FreshMass	RHA	0.420960685	0.000235592	0.038056178	0.030687553	-0.021694516	0.09872194
DryMass	RHA	0.498211607	0.000215593	0.03522284	0.025694608	-0.014958421	0.086110088
WaterContent	RHA	0.197801336	0.000345404	0.008531338	0.038483862	-0.067333044	0.084618502
LeafArea	RHA	1.568175459	0.000113127	0.060881394	0.030098844	0.002652575	0.120461846
Perimeter	RHA	0.769942392	0.000170287	0.059266863	0.035861319	-0.010700615	0.129677716
AspectRatio	RHA	0.334384056	0.000265388	-0.029445617	0.028308166	-0.085362851	0.026047008
Circularity	RHA	0.193544593	0.000349123	0.002857139	0.034213993	-0.064453864	0.070063008
Solidity	RHA	0.193280869	0.000349358	0.001982501	0.038105372	-0.072890066	0.077576783
LMA	RHA	0.214388083	0.000331929	-0.013482184	0.029909685	-0.072676224	0.04507686
LaminaThickness	RHA	0.297360591	0.000281747	0.028808038	0.031181039	-0.032393645	0.090583056
LaminaDensity	RHA	0.74648241	0.000173227	-0.05269849	0.032477088	-0.117315502	0.010789013
LaminaToughness	RHA	0.197017524	0.000346081	-0.00636943	0.03156878	-0.06819203	0.055784761
ChlorophyllContent._SPAD	RHA	2.913935171	7.71640741892477e-05	-0.069952765	0.030359794	-0.130128194	-0.011184617
ChlorophyllContent_areabasis	RHA	3.625969204	6.70041827376024e-05	-0.070923626	0.029437767	-0.129330079	-0.013215944
ChlorophyllContent_massbasis	RHA	0.27230645	0.000294574	-0.024196601	0.02963293	-0.08262435	0.033637859
TrichomeDensity	RHA	0.243205798	0.000311759	-0.02332585	0.034652618	-0.091657214	0.044617259
AshContent	RHA	0.201931963	0.000341904	-0.010770765	0.035936163	-0.0814157	0.059894353
TotalPhenolics	RHA	0.274962505	0.000293131	0.030061557	0.035866709	-0.039655607	0.100891693
TotalFlavonoids	RHA	0.24387079	0.000311332	-0.023656127	0.035179858	-0.092940329	0.04511196
LES_PC1	Oil	1.0757758	0.0001295	0.04924697	0.02753512	-0.0040662	0.10371274
LES_PC2	Oil	29.8737619	9.64304E-10	0.13042685	0.04149444	0.04992163	0.212579
RelativeRatios_PC1	Oil	12416396.93	4.08483749179466e-12	-0.22572677	0.035157773	-0.294250387	-0.156775228
RelativeRatios_PC2	Oil	0.332908027	0.000217113	0.032160547	0.033610654	-0.033444635	0.098933852
RelativeRatios200_PC1	Oil	11000668.72	5.12822589658481e-12	0.216189075	0.033825774	0.149815321	0.2822527
RelativeRatios200_PC2	Oil	0.210366107	0.000262023	0.004744412	0.045176696	-0.084219694	0.093908565
