## Supplementary material for "Historic breeding practices contribute to germplasm divergence in leaf specialized metabolism and ecophysiology in cultivated sunflower (*Helianthus annuus*)": All Appendicies: Table_S6--GenomeBlockSizes.xlsx

### Sheet: Genomeblocksizes copy
Genome-wide haplotype block ID	Number of Significant SNPs	START	STOP	Region size (kb)	Significant SNPs Haplotype block ID
2_120	1	10688779	11351860	663.081	2--1
2_816	2	175308064	175311409	3.345	2--2
3_236	6	34351667	36055615	1703.95	3--1
3_406	1	156172356	156356982	184.626	3--2
3_440	1	159660659	159663112	2.453	3--2
3_467	1	161325852	161408301	82.449	3--3
3_468	2	161433471	161503746	70.275	3--3
3_512	1	163516046	163649922	133.876	3--4
3_513	1	163957914	164031790	73.876	3--4
3_515	1	164129158	164223433	94.275	3--5
3_524	1	165145908	165186428	40.52	3--6
3_756	4	174610818	174640509	29.691	3--7
3_360	1	148584610	149709802	1125.19	3--8
3_1007	1	178047351	178065490	18.139	3--9
4_64	1	1960712	1961023	0.311	4--1
4_287	1	12723850	12868323	144.473	4--2
4_430	1	68275913	70080066	1804.15	4--3
4_696	1	201425192	201425492	0.3	4--4
4_697	2	201425939	201426049	0.11	4--5
4_948	1	214262801	214278478	15.677	4--6
5_104	2	4274544	4305038	30.494	5--1
5_119	1	4433344	4466967	33.623	5--2
5_120	2	4467017	4468991	1.974	5--2
5_366	1	12831825	12878202	46.377	5--3
5_459	13	21259538	21261476	1.938	5--4
5_460	6	21261877	21322233	60.356	5--4
5_462	1	21322795	21322838	0.043	5--4
5_467	1	21324009	21325364	1.355	5--4
5_468	20	21325733	21396584	70.851	5--4
5_469	9	21396684	21419348	22.664	5--4
5_481	1	25648262	27662289	2014.03	5--5
5_491	1	33303065	42197952	8894.89	5--6
5_626	4	173760113	177286582	3526.47	5--7
5_772	1	180327116	180327847	0.731	5--8
5_1020	3	185572531	185622358	49.827	5--9
6_84	1	2321365	2338129	16.764	6--1
6_484	1	11037815	11043356	5.541	6--2
6_556	2	12753975	12754526	0.551	6--3
6_604	2	14913936	14937011	23.075	6--4
6_755	1	21619671	21628623	8.952	6--4
7_71	11	9284444	9518822	234.378	7--1
7_90	1	18725370	19169844	444.474	7--2
7_372	1	154697246	154725003	27.757	7--3
8_256	1	11474706	11487069	12.363	8--1
8_264	6	11523244	11877940	354.696	8--1
8_266	7	11878311	11993437	115.126	8--1
8_267	23	11993474	12236424	242.95	8--1
8_271	2	12237502	12279019	41.517	8--1
8_400	5	16006690	16029233	22.543	8--2
8_586	2	22039583	22039639	0.056	8--2
8_897	4	36524748	36898555	373.807	8--4
8_899	1	36974410	36987422	13.012	8--4
8_902	8	37053620	37519790	466.17	8--4
8_903	1	37519797	37519834	0.037	8--4
8_907	1	37526764	37526940	0.176	8--4
8_913	6	37543985	37773176	229.191	8--4
8_914	1	37773243	37798098	24.855	8--4
8_492	1	19005746	19005817	0.071	8--4
8_915	5	37798127	37799921	1.794	8--4
8_918	1	37800760	37807258	6.498	8--4
8_922	1	37894849	37899145	4.296	8--4
8_930	1	37934317	38040461	106.144	8--4
8_940	1	39321185	39389785	68.6	8--4
8_955	5	39602867	39687903	85.036	8--4
8_956	2	39690768	39709088	18.32	8--4
8_957	2	39710077	39710634	0.557	8--4
8_958	4	39710824	39721466	10.642	8--4
8_960	1	39722687	39759050	36.363	8--4
8_961	3	39759099	39759604	0.505	8--4
8_962	10	39759760	39851919	92.159	8--4
8_964	1	39852072	39852798	0.726	8--4
8_966	25	39852984	40055066	202.082	8--4
8_968	1	40055350	40056768	1.418	8--4
8_971	19	40057722	40095850	38.128	8--4
8_983	2	40241471	40961753	720.282	8--4
8_1193	1	73686670	73696378	9.708	8--5
8_1194	4	73696642	74308649	612.007	8--5
8_1199	1	74311907	74352113	40.206	8--5
8_1206	2	74405681	75837809	1432.13	8--5
8_1207	1	75837894	76001916	164.022	8--5
8_1305	5	87522863	87564174	41.311	8--6
8_1485	1	105057422	106900643	1843.22	8--7
8_1486	5	106901157	107301352	400.195	8--7
8_733	1	26186771	26189857	3.086	8--7
8_1487	5	107301360	107304642	3.282	8--7
8_1488	2	107304950	107305003	0.053	8--7
8_1490	1	107305152	107305380	0.228	8--7
8_1491	3	107305407	107307018	1.611	8--7
8_735	1	26190348	26195572	5.224	8--7
8_1575	1	116456550	117435103	978.553	8--8
8_1579	1	118813169	120166388	1353.22	8--8
9_355	2	116612002	116669261	57.259	9--1
9_411	1	124707825	125083165	375.34	9--2
9_769	1	165360307	165362069	1.762	9--3
9_773	13	165363400	165890497	527.097	9--3
9_780	5	166506983	167696871	1189.89	9--3
9_782	1	167700733	167702519	1.786	9--3
9_783	1	167702619	167724175	21.556	9--3
9_804	1	168306323	168306328	0.005	9--3
9_807	6	168312339	168971356	659.017	9--3
9_810	4	169268146	170309721	1041.58	9--3
9_832	1	173126735	174405686	1278.95	9--3
9_837	1	175019980	175970253	950.273	9--3
9_975	3	186756102	186767288	11.186	9--4
9_988	1	186902766	186931664	28.898	9--4
9_1074	1	188905665	188949761	44.096	9--5
10_246	1	34269666	35584766	1315.1	10--1
10_251	3	36403295	112071707	75668.4	10--2
10_253	1	112071943	117475862	5403.92	10--3
10_259	1	120585780	129114793	8529.01	10--4
10_261	1	129137226	130592803	1455.58	10--5
10_282	2	149496364	150799949	1303.59	10--6
10_300	1	152451686	152602843	151.157	10--6
10_304	1	154259403	154539794	280.391	10--6
10_332	3	157609165	158542042	932.877	10--6
10_334	1	158827925	159743432	915.507	10--6
10_340	57	160390950	161412089	1021.14	10--6
10_343	20	161416719	161712159	295.44	10--6
10_348	22	161731030	161954366	223.336	10--6
10_349	2	161954377	161990307	35.93	10--6
10_351	1	161990789	161991482	0.693	10--6
10_354	9	161992523	162012017	19.494	10--6
10_355	1	162012113	162013388	1.275	10--6
10_358	41	162114783	162721508	606.725	10--6
10_359	32	162721651	163063327	341.676	10--6
10_360	8	163063553	163188848	125.295	10--6
10_361	5	163188919	163411947	223.028	10--6
10_364	13	163425012	163766896	341.884	10--6
10_425	2	168241379	169705216	1463.84	10--6
10_610	2	179192824	180213398	1020.57	10--7
10_611	1	180213732	180269828	56.096	10--7
10_613	1	180278429	180316164	37.735	10--7
10_614	1	180316204	180333742	17.538	10--7
10_724	1	183372012	183753364	381.352	10--8
10_733	2	183794058	183841120	47.062	10--8
11_533	1	65603258	72109078	6505.82	11--1
11_537	1	77857251	84091900	6234.65	11--2
11_618	1	157976815	159295361	1318.55	11--3
11_646	2	168452792	169128965	676.173	11--4
11_707	1	179088229	179106602	18.373	11--5
12_153	1	5946210	5956713	10.503	12--1
12_447	1	17858154	17858190	0.036	12--2
12_483	1	20518576	23789015	3270.44	12--3
12_637	1	77210199	88104835	10894.6	12--4
12_696	1	150232465	154587516	4355.05	12--5
13_117	1	59426488	61849133	2422.64	13--1
13_118	1	61849988	61862317	12.329	13--1
13_665	1	130232303	131138762	906.459	13--2
13_859	1	155670831	155973798	302.967	13--3
13_861	1	156090344	157354035	1263.69	13--4
13_1050	1	168357212	168357299	0.087	13--5
13_1051	1	168358935	168361325	2.39	13--5
13_1241	1	170852113	170853435	1.322	13--6
13_1242	2	170853951	170866142	12.191	13--6
13_1243	1	170866856	170868909	2.053	13--6
13_1244	3	170869288	170873241	3.953	13--6
13_1245	2	170873577	170874055	0.478	13--6
13_689	1	134309041	134931174	622.133	13--7
13_1261	1	170991843	171085925	94.082	13--8
13_1262	2	171088110	171091468	3.358	13--8
13_1264	5	171091685	171113131	21.446	13--8
13_719	1	143828526	143847315	18.789	13--8
13_1271	7	171128777	171142161	13.384	13--9
13_1272	2	171142374	171142382	0.008	13--9
13_1274	2	171142716	171143453	0.737	13--9
13_1276	10	171150687	171166880	16.193	13--9
13_1279	2	171168489	171168654	0.165	13--9
13_1280	4	171169479	171170359	0.88	13--9
13_1282	4	171174083	171182199	8.116	13--9
13_1285	1	171185339	171187690	2.351	13--9
13_1298	1	171235291	171245734	10.443	13--9
13_1324	4	171689579	171693708	4.129	13--10
13_1333	1	171761950	171768689	6.739	13--11
13_1336	1	171769876	171775824	5.948	13--11
14_8	5	10282002	13477507	3195.51	14--1
14_44	2	33767707	34816907	1049.2	14--2
14_46	88	34868785	35976708	1107.92	14--3
14_680	1	168804369	168837383	33.014	14--4
14_781	1	177972604	177992828	20.224	14--5
14_783	1	178003749	178036622	32.873	14--6
14_784	1	178040332	178041767	1.435	14--6
14_793	1	178160409	178359617	199.208	14--6
14_969	1	183955940	183958118	2.178	14--7
14_458	1	145065853	145065872	0.019	14--8
14_1181	2	187214118	187261701	47.583	14--9
14_1182	1	187261706	187261897	0.191	14--9
15_336	2	9808651	9816158	7.507	15--1
15_342	1	9822431	9825117	2.686	15--1
15_590	1	69621259	70057349	436.09	15--2
15_596	5	71534935	76191540	4656.6	15--3
15_247	1	7540699	7542247	1.548	15--4
16_6	1	643804	812287	168.483	16--1
16_33	1	1289281	1289568	0.287	16--2
16_682	1	122442181	122483531	41.35	16--3
16_907	1	174123843	175643814	1519.97	16--4
16_1595	2	212116446	212118213	1.767	16--4
16_1596	1	212118466	212125475	7.009	16--4
17_778	1	23673486	24489279	815.793	17--1
17_781	1	24772326	24888989	116.663	17--1
17_932	1	48729015	49920073	1191.06	17--1
17_993	1	69774103	88196221	18422.1	17--1
17_1012	20	150609907	151820682	1210.78	17--1
17_1013	67	151821573	153980916	2159.34	17--1
17_1016	11	153981514	154934552	953.038	17--1
17_1028	1	159931361	160104133	172.772	17--2
17_482	1	11913183	11913389	0.206	17--3
17_1180	1	176586513	176590928	4.415	17--3
17_1328	1	189004567	189021137	16.57	17--4
