## Supplementary material for "Historic breeding practices contribute to germplasm divergence in leaf specialized metabolism and ecophysiology in cultivated sunflower (*Helianthus annuus*)": All Appendicies: AspectRatio_MF.csv

	GO.ID	Term	Annotated	Significant	Expected	Rank in classicFisher	classicFisher	classicKS	elimKS
1	GO:0043565	sequence-specific DNA binding	10	10	9.83	49	0.84	0.00069	0.00069
2	GO:0046872	metal ion binding	45	44	44.23	47	0.84	0.00786	0.00786
3	GO:0001067	regulatory region nucleic acid binding	3	2	2.95	294	1.00	0.01697	0.01697
4	GO:0044212	transcription regulatory region DNA bind...	3	2	2.95	295	1.00	0.01697	0.01697
5	GO:0015238	drug transmembrane transporter activity	2	0	1.97	301	1.00	0.01917	0.01917
6	GO:0034061	DNA polymerase activity	19	19	18.67	30	0.71	0.04105	0.04105
7	GO:0140097	catalytic activity, acting on DNA	19	19	18.67	31	0.71	0.04105	0.04105
8	GO:0015291	secondary active transmembrane transport...	3	1	2.95	299	1.00	0.05944	0.05944
9	GO:0015297	antiporter activity	3	1	2.95	300	1.00	0.05944	0.05944
10	GO:0005215	transporter activity	18	16	17.69	293	1.00	0.06592	0.06592
11	GO:0016779	nucleotidyltransferase activity	21	21	20.64	26	0.68	0.08262	0.08262
12	GO:0003964	RNA-directed DNA polymerase activity	18	18	17.69	32	0.72	0.09092	0.09092
13	GO:0008237	metallopeptidase activity	2	2	1.97	114	0.97	0.10005	0.10005
14	GO:0003730	mRNA 3'-UTR binding	1	0	0.98	302	1.00	0.14326	0.14326
15	GO:0016711	flavonoid 3'-monooxygenase activity	1	1	0.98	136	0.98	0.14984	0.14984
16	GO:0004252	serine-type endopeptidase activity	1	1	0.98	137	0.98	0.16367	0.16367
17	GO:0008236	serine-type peptidase activity	1	1	0.98	138	0.98	0.16367	0.16367
18	GO:0017171	serine hydrolase activity	1	1	0.98	139	0.98	0.16367	0.16367
19	GO:0022804	active transmembrane transporter activit...	9	7	8.85	298	1.00	0.17415	0.17415
20	GO:0004642	phosphoribosylformylglycinamidine syntha...	1	1	0.98	140	0.98	0.17463	0.17463
