## Supplementary material for "Historic breeding practices contribute to germplasm divergence in leaf specialized metabolism and ecophysiology in cultivated sunflower (*Helianthus annuus*)": All Appendicies: ChlorophyllContentareabasis_BP.csv

	GO.ID	Term	Annotated	Significant	Expected	Rank in classicFisher	classicFisher	classicKS	elimKS
1	GO:0051171	regulation of nitrogen compound metaboli...	6	0	0	1	1	0.0075	0.0075
2	GO:0080090	regulation of primary metabolic process	6	0	0	2	1	0.0075	0.0075
3	GO:0016070	RNA metabolic process	9	0	0	3	1	0.0077	0.0077
4	GO:0006351	transcription, DNA-templated	5	0	0	4	1	0.0111	0.0111
5	GO:0006355	regulation of transcription, DNA-templat...	5	0	0	5	1	0.0111	0.0111
6	GO:0009889	regulation of biosynthetic process	5	0	0	6	1	0.0111	0.0111
7	GO:0010556	regulation of macromolecule biosynthetic...	5	0	0	7	1	0.0111	0.0111
8	GO:0019219	regulation of nucleobase-containing comp...	5	0	0	8	1	0.0111	0.0111
9	GO:0031323	regulation of cellular metabolic process	5	0	0	9	1	0.0111	0.0111
10	GO:0031326	regulation of cellular biosynthetic proc...	5	0	0	10	1	0.0111	0.0111
11	GO:0032774	RNA biosynthetic process	5	0	0	11	1	0.0111	0.0111
12	GO:0051252	regulation of RNA metabolic process	5	0	0	12	1	0.0111	0.0111
13	GO:0097659	nucleic acid-templated transcription	5	0	0	13	1	0.0111	0.0111
14	GO:1903506	regulation of nucleic acid-templated tra...	5	0	0	14	1	0.0111	0.0111
15	GO:2000112	regulation of cellular macromolecule bio...	5	0	0	15	1	0.0111	0.0111
16	GO:2001141	regulation of RNA biosynthetic process	5	0	0	16	1	0.0111	0.0111
17	GO:0010467	gene expression	8	0	0	17	1	0.0142	0.0142
18	GO:0060255	regulation of macromolecule metabolic pr...	8	0	0	18	1	0.0142	0.0142
19	GO:0010468	regulation of gene expression	7	0	0	19	1	0.0334	0.0334
20	GO:0009058	biosynthetic process	30	0	0	20	1	0.0574	0.0574
