## Supplementary material for "Historic breeding practices contribute to germplasm divergence in leaf specialized metabolism and ecophysiology in cultivated sunflower (*Helianthus annuus*)": All Appendicies: ChlorophyllContentmassbasis_MF.csv

	GO.ID	Term	Annotated	Significant	Expected	Rank in classicFisher	classicFisher	classicKS	elimKS
1	GO:0004601	peroxidase activity	8	0	0.02	19	1	0.00077	0.00077
2	GO:0003700	DNA-binding transcription factor activit...	25	0	0.05	20	1	0.00085	0.00085
3	GO:0030247	polysaccharide binding	10	0	0.02	21	1	0.00134	0.00134
4	GO:0003676	nucleic acid binding	100	0	0.2	22	1	0.00256	0.00256
5	GO:0016762	xyloglucan:xyloglucosyl transferase acti...	5	0	0.01	23	1	0.00260	0.00260
6	GO:0052716	hydroquinone:oxygen oxidoreductase activ...	6	0	0.01	24	1	0.00795	0.00795
7	GO:0004222	metalloendopeptidase activity	8	0	0.02	25	1	0.01080	0.01080
8	GO:0005507	copper ion binding	7	0	0.01	26	1	0.01167	0.01167
9	GO:0015318	inorganic molecular entity transmembrane...	36	0	0.07	27	1	0.01882	0.01882
10	GO:0015333	peptide:proton symporter activity	3	0	0.01	28	1	0.01956	0.01956
11	GO:0035673	oligopeptide transmembrane transporter a...	3	0	0.01	29	1	0.01956	0.01956
12	GO:0042887	amide transmembrane transporter activity	3	0	0.01	30	1	0.01956	0.01956
13	GO:1904680	peptide transmembrane transporter activi...	3	0	0.01	31	1	0.01956	0.01956
14	GO:0008237	metallopeptidase activity	10	0	0.02	32	1	0.02151	0.02151
15	GO:0003677	DNA binding	58	0	0.12	33	1	0.02200	0.02200
16	GO:0005509	calcium ion binding	13	0	0.03	34	1	0.03040	0.03040
17	GO:0005215	transporter activity	58	0	0.12	35	1	0.03882	0.03882
18	GO:0020037	heme binding	20	0	0.04	36	1	0.04045	0.04045
19	GO:0003989	acetyl-CoA carboxylase activity	3	0	0.01	37	1	0.04528	0.04528
20	GO:0016421	CoA carboxylase activity	3	0	0.01	38	1	0.04528	0.04528
