## Supplementary material for "Historic breeding practices contribute to germplasm divergence in leaf specialized metabolism and ecophysiology in cultivated sunflower (*Helianthus annuus*)": All Appendicies: Circularity_BP.csv

	GO.ID	Term	Annotated	Significant	Expected	Rank in classicFisher	classicFisher	classicKS	elimKS
1	GO:0006355	regulation of transcription, DNA-templat...	28	0	0.07	27	1	3.8e-06	3.8e-06
2	GO:0006979	response to oxidative stress	8	0	0.02	28	1	8.9e-05	8.9e-05
3	GO:0042744	hydrogen peroxide catabolic process	8	0	0.02	29	1	8.9e-05	8.9e-05
4	GO:0071310	cellular response to organic substance	11	0	0.03	30	1	0.0017	0.0017
5	GO:0046274	lignin catabolic process	5	0	0.01	31	1	0.0021	0.0021
6	GO:0051173	positive regulation of nitrogen compound...	8	0	0.02	32	1	0.0054	0.0054
7	GO:1901701	cellular response to oxygen-containing c...	10	0	0.02	33	1	0.0055	0.0055
8	GO:0010557	positive regulation of macromolecule bio...	7	0	0.02	34	1	0.0061	0.0061
9	GO:0010628	positive regulation of gene expression	7	0	0.02	35	1	0.0061	0.0061
10	GO:0031328	positive regulation of cellular biosynth...	7	0	0.02	36	1	0.0061	0.0061
11	GO:0035672	oligopeptide transmembrane transport	3	0	0.01	37	1	0.0072	0.0072
12	GO:0010243	response to organonitrogen compound	3	0	0.01	38	1	0.0110	0.0110
13	GO:1901698	response to nitrogen compound	3	0	0.01	39	1	0.0110	0.0110
14	GO:0032446	protein modification by small protein co...	6	0	0.01	40	1	0.0120	0.0120
15	GO:0045893	positive regulation of transcription, DN...	6	0	0.01	41	1	0.0128	0.0128
16	GO:0045935	positive regulation of nucleobase-contai...	6	0	0.01	42	1	0.0128	0.0128
17	GO:0051254	positive regulation of RNA metabolic pro...	6	0	0.01	43	1	0.0128	0.0128
18	GO:1902680	positive regulation of RNA biosynthetic ...	6	0	0.01	44	1	0.0128	0.0128
19	GO:1903508	positive regulation of nucleic acid-temp...	6	0	0.01	45	1	0.0128	0.0128
20	GO:0071229	cellular response to acid chemical	9	0	0.02	46	1	0.0169	0.0169
