## Supplementary material for "Historic breeding practices contribute to germplasm divergence in leaf specialized metabolism and ecophysiology in cultivated sunflower (*Helianthus annuus*)": All Appendicies: DryMass_MF.csv

	GO.ID	Term	Annotated	Significant	Expected	Rank in classicFisher	classicFisher	classicKS	elimKS
1	GO:0004601	peroxidase activity	9	0	1.93	265	1.00	7.2e-05	7.2e-05
2	GO:0005509	calcium ion binding	14	0	3	266	1.00	0.0011	0.0011
3	GO:0052716	hydroquinone:oxygen oxidoreductase activ...	5	0	1.07	267	1.00	0.0013	0.0013
4	GO:0030247	polysaccharide binding	15	4	3.22	162	0.41	0.0022	0.0022
5	GO:0020037	heme binding	25	4	5.36	238	0.82	0.0036	0.0036
6	GO:0015333	peptide:proton symporter activity	3	0	0.64	268	1.00	0.0039	0.0039
7	GO:0035673	oligopeptide transmembrane transporter a...	3	0	0.64	269	1.00	0.0039	0.0039
8	GO:0005507	copper ion binding	7	1	1.5	236	0.82	0.0049	0.0049
9	GO:0003989	acetyl-CoA carboxylase activity	3	0	0.64	270	1.00	0.0089	0.0089
10	GO:0010181	FMN binding	4	0	0.86	271	1.00	0.0129	0.0129
11	GO:0008135	translation factor activity, RNA binding	9	0	1.93	272	1.00	0.0148	0.0148
12	GO:0003955	NAD(P)H dehydrogenase (quinone) activity	2	0	0.43	273	1.00	0.0204	0.0204
13	GO:0140097	catalytic activity, acting on DNA	75	10	16.08	262	0.98	0.0233	0.0233
14	GO:0030674	protein binding, bridging	2	0	0.43	274	1.00	0.0296	0.0296
15	GO:0060090	molecular adaptor activity	2	0	0.43	275	1.00	0.0296	0.0296
16	GO:0005381	iron ion transmembrane transporter activ...	2	0	0.43	276	1.00	0.0319	0.0319
17	GO:0003964	RNA-directed DNA polymerase activity	70	10	15.01	254	0.96	0.0329	0.0329
18	GO:0022857	transmembrane transporter activity	55	10	11.79	232	0.78	0.0181	0.0339
19	GO:0005315	inorganic phosphate transmembrane transp...	4	0	0.86	277	1.00	0.0359	0.0359
20	GO:0034061	DNA polymerase activity	72	10	15.44	257	0.97	0.0359	0.0359
