## Supplementary material for "Historic breeding practices contribute to germplasm divergence in leaf specialized metabolism and ecophysiology in cultivated sunflower (*Helianthus annuus*)": All Appendicies: FLAVPHENPC1_BP.csv

	GO.ID	Term	Annotated	Significant	Expected	Rank in classicFisher	classicFisher	classicKS	elimKS
1	GO:0006082	organic acid metabolic process	9	0	0	1	1	0.10	0.10
2	GO:0006629	lipid metabolic process	9	0	0	2	1	0.10	0.10
3	GO:0006631	fatty acid metabolic process	9	0	0	3	1	0.10	0.10
4	GO:0006633	fatty acid biosynthetic process	9	0	0	4	1	0.10	0.10
5	GO:0008610	lipid biosynthetic process	9	0	0	5	1	0.10	0.10
6	GO:0016053	organic acid biosynthetic process	9	0	0	6	1	0.10	0.10
7	GO:0019752	carboxylic acid metabolic process	9	0	0	7	1	0.10	0.10
8	GO:0032787	monocarboxylic acid metabolic process	9	0	0	8	1	0.10	0.10
9	GO:0043436	oxoacid metabolic process	9	0	0	9	1	0.10	0.10
10	GO:0044255	cellular lipid metabolic process	9	0	0	10	1	0.10	0.10
11	GO:0044281	small molecule metabolic process	9	0	0	11	1	0.10	0.10
12	GO:0044283	small molecule biosynthetic process	9	0	0	12	1	0.10	0.10
13	GO:0046394	carboxylic acid biosynthetic process	9	0	0	13	1	0.10	0.10
14	GO:0072330	monocarboxylic acid biosynthetic process	9	0	0	14	1	0.10	0.10
15	GO:0006464	cellular protein modification process	1	0	0	15	1	0.16	0.16
16	GO:0006468	protein phosphorylation	1	0	0	16	1	0.16	0.16
17	GO:0006793	phosphorus metabolic process	1	0	0	17	1	0.16	0.16
18	GO:0006796	phosphate-containing compound metabolic ...	1	0	0	18	1	0.16	0.16
19	GO:0008152	metabolic process	12	0	0	19	1	0.16	0.16
20	GO:0009735	response to cytokinin	1	0	0	20	1	0.16	0.16
