## Supplementary material for "Historic breeding practices contribute to germplasm divergence in leaf specialized metabolism and ecophysiology in cultivated sunflower (*Helianthus annuus*)": All Appendicies: FreshMass_MF.csv

	GO.ID	Term	Annotated	Significant	Expected	Rank in classicFisher	classicFisher	classicKS	elimKS
1	GO:0004601	peroxidase activity	8	0	0.53	135	1.000	2.9e-05	2.9e-05
2	GO:0052716	hydroquinone:oxygen oxidoreductase activ...	5	0	0.33	136	1.000	0.00153	0.0015
3	GO:0030247	polysaccharide binding	15	1	0.99	111	0.645	0.00318	0.0032
4	GO:0015333	peptide:proton symporter activity	3	0	0.2	137	1.000	0.00475	0.0047
5	GO:0035673	oligopeptide transmembrane transporter a...	3	0	0.2	138	1.000	0.00475	0.0047
6	GO:0020037	heme binding	25	0	1.65	139	1.000	0.00485	0.0049
7	GO:0005507	copper ion binding	7	0	0.46	140	1.000	0.00584	0.0058
8	GO:0005509	calcium ion binding	16	3	1.06	43	0.082	0.00594	0.0059
9	GO:0022857	transmembrane transporter activity	64	2	4.23	122	0.940	0.00352	0.0069
10	GO:0010427	abscisic acid binding	3	0	0.2	141	1.000	0.00796	0.0080
11	GO:0003964	RNA-directed DNA polymerase activity	64	0	4.23	142	1.000	0.00943	0.0094
12	GO:0003989	acetyl-CoA carboxylase activity	3	0	0.2	143	1.000	0.01047	0.0105
13	GO:0016421	CoA carboxylase activity	3	0	0.2	144	1.000	0.01047	0.0105
14	GO:0016885	ligase activity, forming carbon-carbon b...	3	0	0.2	145	1.000	0.01047	0.0105
15	GO:0016787	hydrolase activity	143	6	9.44	123	0.941	0.01265	0.0126
16	GO:0008135	translation factor activity, RNA binding	9	1	0.59	93	0.461	0.01577	0.0158
17	GO:0022804	active transmembrane transporter activit...	28	0	1.85	146	1.000	0.00105	0.0159
18	GO:0015238	drug transmembrane transporter activity	3	0	0.2	147	1.000	0.01915	0.0191
19	GO:0015291	secondary active transmembrane transport...	12	0	0.79	148	1.000	0.00071	0.0283
20	GO:0030674	protein binding, bridging	2	0	0.13	149	1.000	0.03362	0.0336
