## Supplementary material for "Historic breeding practices contribute to germplasm divergence in leaf specialized metabolism and ecophysiology in cultivated sunflower (*Helianthus annuus*)": All Appendicies: Global_BP.csv

	GO.ID	Term	Annotated	Significant	Expected	Rank in classicFisher	classicFisher	classicKS	elimKS
1	GO:0006355	regulation of transcription, DNA-templat...	42	42	42	1	1	2.8e-05	0.0014
2	GO:0016567	protein ubiquitination	11	11	11	2	1	0.0014	0.0014
3	GO:0046274	lignin catabolic process	6	6	6	3	1	0.0016	0.0016
4	GO:0006633	fatty acid biosynthetic process	26	26	26	4	1	0.0017	0.0017
5	GO:0045893	positive regulation of transcription, DN...	7	7	7	5	1	0.0038	0.0038
6	GO:0006979	response to oxidative stress	24	24	24	6	1	0.0066	0.0066
7	GO:0055114	oxidation-reduction process	49	49	49	7	1	0.0080	0.0080
8	GO:0006325	chromatin organization	6	6	6	8	1	0.0084	0.0084
9	GO:0006278	RNA-dependent DNA biosynthetic process	97	97	97	9	1	0.0096	0.0096
10	GO:0017001	antibiotic catabolic process	19	19	19	10	1	0.0117	0.0117
11	GO:0042744	hydrogen peroxide catabolic process	19	19	19	11	1	0.0117	0.0117
12	GO:0051187	cofactor catabolic process	19	19	19	12	1	0.0117	0.0117
13	GO:0009639	response to red or far red light	5	5	5	13	1	0.0120	0.0120
14	GO:0009892	negative regulation of metabolic process	16	16	16	14	1	0.0132	0.0132
15	GO:0006417	regulation of translation	3	3	3	15	1	0.0144	0.0144
16	GO:0034248	regulation of cellular amide metabolic p...	3	3	3	16	1	0.0144	0.0144
17	GO:0051186	cofactor metabolic process	37	37	37	17	1	0.0176	0.0176
18	GO:0006357	regulation of transcription by RNA polym...	5	5	5	18	1	0.0187	0.0187
19	GO:0010605	negative regulation of macromolecule met...	13	13	13	19	1	0.0190	0.0190
20	GO:0031324	negative regulation of cellular metaboli...	10	10	10	20	1	0.0202	0.0202
