## Supplementary material for "Historic breeding practices contribute to germplasm divergence in leaf specialized metabolism and ecophysiology in cultivated sunflower (*Helianthus annuus*)": All Appendicies: LaminaThickness_BP.csv

	GO.ID	Term	Annotated	Significant	Expected	Rank in classicFisher	classicFisher	classicKS	elimKS
1	GO:0006811	ion transport	14	0	0	1	1	0.0024	0.0024
2	GO:0002181	cytoplasmic translation	1	0	0	2	1	0.1405	0.1405
3	GO:0006414	translational elongation	1	0	0	3	1	0.1405	0.1405
4	GO:0006886	intracellular protein transport	2	0	0	4	1	0.1807	0.1807
5	GO:0008104	protein localization	2	0	0	5	1	0.1807	0.1807
6	GO:0015031	protein transport	2	0	0	6	1	0.1807	0.1807
7	GO:0015833	peptide transport	2	0	0	7	1	0.1807	0.1807
8	GO:0033036	macromolecule localization	2	0	0	8	1	0.1807	0.1807
9	GO:0034613	cellular protein localization	2	0	0	9	1	0.1807	0.1807
10	GO:0042886	amide transport	2	0	0	10	1	0.1807	0.1807
11	GO:0045184	establishment of protein localization	2	0	0	11	1	0.1807	0.1807
12	GO:0046907	intracellular transport	2	0	0	12	1	0.1807	0.1807
13	GO:0051641	cellular localization	2	0	0	13	1	0.1807	0.1807
14	GO:0051649	establishment of localization in cell	2	0	0	14	1	0.1807	0.1807
15	GO:0070727	cellular macromolecule localization	2	0	0	15	1	0.1807	0.1807
16	GO:0006102	isocitrate metabolic process	1	0	0	16	1	0.2614	0.2614
17	GO:0072350	tricarboxylic acid metabolic process	1	0	0	17	1	0.2614	0.2614
18	GO:0008645	hexose transmembrane transport	2	0	0	18	1	0.2640	0.2640
19	GO:0015749	monosaccharide transmembrane transport	2	0	0	19	1	0.2640	0.2640
20	GO:0015750	pentose transmembrane transport	2	0	0	20	1	0.2640	0.2640
