## Supplementary material for "Historic breeding practices contribute to germplasm divergence in leaf specialized metabolism and ecophysiology in cultivated sunflower (*Helianthus annuus*)": All Appendicies: LESPC1_BP.csv

	GO.ID	Term	Annotated	Significant	Expected	Rank in classicFisher	classicFisher	classicKS	elimKS
1	GO:0010411	xyloglucan metabolic process	6	0	0	1	1	0.009	0.009
2	GO:0042546	cell wall biogenesis	6	0	0	2	1	0.009	0.009
3	GO:0016070	RNA metabolic process	7	0	0	3	1	0.059	0.059
4	GO:0006396	RNA processing	4	0	0	4	1	0.064	0.064
5	GO:0006644	phospholipid metabolic process	2	0	0	5	1	0.070	0.070
6	GO:0006650	glycerophospholipid metabolic process	2	0	0	6	1	0.070	0.070
7	GO:0006656	phosphatidylcholine biosynthetic process	2	0	0	7	1	0.070	0.070
8	GO:0008654	phospholipid biosynthetic process	2	0	0	8	1	0.070	0.070
9	GO:0044255	cellular lipid metabolic process	2	0	0	9	1	0.070	0.070
10	GO:0045017	glycerolipid biosynthetic process	2	0	0	10	1	0.070	0.070
11	GO:0046470	phosphatidylcholine metabolic process	2	0	0	11	1	0.070	0.070
12	GO:0046474	glycerophospholipid biosynthetic process	2	0	0	12	1	0.070	0.070
13	GO:0046486	glycerolipid metabolic process	2	0	0	13	1	0.070	0.070
14	GO:0097164	ammonium ion metabolic process	2	0	0	14	1	0.070	0.070
15	GO:0034641	cellular nitrogen compound metabolic pro...	25	0	0	15	1	0.097	0.097
16	GO:0046483	heterocycle metabolic process	25	0	0	16	1	0.097	0.097
17	GO:0044249	cellular biosynthetic process	26	0	0	17	1	0.104	0.104
18	GO:0009058	biosynthetic process	30	0	0	18	1	0.120	0.120
19	GO:0009314	response to radiation	2	0	0	19	1	0.123	0.123
20	GO:0009416	response to light stimulus	2	0	0	20	1	0.123	0.123
