## Supplementary material for "Historic breeding practices contribute to germplasm divergence in leaf specialized metabolism and ecophysiology in cultivated sunflower (*Helianthus annuus*)": All Appendicies: LESPC2_MF.csv

	GO.ID	Term	Annotated	Significant	Expected	Rank in classicFisher	classicFisher	classicKS	elimKS
1	GO:0004601	peroxidase activity	8	0	0	1	1	1.1e-05	1.1e-05
2	GO:0003964	RNA-directed DNA polymerase activity	72	0	0	2	1	3.9e-05	3.9e-05
3	GO:0046872	metal ion binding	174	0	0	3	1	7.7e-06	0.00022
4	GO:0052716	hydroquinone:oxygen oxidoreductase activ...	5	0	0	4	1	0.00057	0.00057
5	GO:0030247	polysaccharide binding	15	0	0	5	1	0.00071	0.00071
6	GO:0020037	heme binding	29	0	0	6	1	0.00077	0.00077
7	GO:0005509	calcium ion binding	16	0	0	7	1	0.00137	0.00137
8	GO:0016709	oxidoreductase activity, acting on paire...	8	0	0	8	1	0.00423	0.00423
9	GO:0004523	RNA-DNA hybrid ribonuclease activity	15	0	0	9	1	0.00429	0.00429
10	GO:0015291	secondary active transmembrane transport...	17	0	0	10	1	0.00445	0.00445
11	GO:0005507	copper ion binding	8	0	0	11	1	0.00579	0.00579
12	GO:0003989	acetyl-CoA carboxylase activity	3	0	0	12	1	0.00629	0.00629
13	GO:0038023	signaling receptor activity	17	0	0	13	1	0.00803	0.00803
14	GO:0008135	translation factor activity, RNA binding	10	0	0	14	1	0.00874	0.00874
15	GO:0004190	aspartic-type endopeptidase activity	33	0	0	15	1	0.00986	0.00986
16	GO:0015267	channel activity	20	0	0	16	1	0.01101	0.01101
17	GO:0022803	passive transmembrane transporter activi...	20	0	0	17	1	0.01101	0.01101
18	GO:0004888	transmembrane signaling receptor activit...	16	0	0	18	1	0.01173	0.01173
19	GO:0015333	peptide:proton symporter activity	4	0	0	19	1	0.01420	0.01420
20	GO:0035673	oligopeptide transmembrane transporter a...	4	0	0	20	1	0.01420	0.01420
