## Supplementary material for "Historic breeding practices contribute to germplasm divergence in leaf specialized metabolism and ecophysiology in cultivated sunflower (*Helianthus annuus*)": All Appendicies: LESPC4_MF.csv

	GO.ID	Term	Annotated	Significant	Expected	Rank in classicFisher	classicFisher	classicKS	elimKS
1	GO:0005488	binding	13	0	0	1	1	0.031	0.031
2	GO:0003964	RNA-directed DNA polymerase activity	2	0	0	2	1	0.052	0.052
3	GO:0004190	aspartic-type endopeptidase activity	2	0	0	3	1	0.052	0.052
4	GO:0008270	zinc ion binding	2	0	0	4	1	0.052	0.052
5	GO:0016779	nucleotidyltransferase activity	2	0	0	5	1	0.052	0.052
6	GO:0034061	DNA polymerase activity	2	0	0	6	1	0.052	0.052
7	GO:0043169	cation binding	2	0	0	7	1	0.052	0.052
8	GO:0046872	metal ion binding	2	0	0	8	1	0.052	0.052
9	GO:0046914	transition metal ion binding	2	0	0	9	1	0.052	0.052
10	GO:0070001	aspartic-type peptidase activity	2	0	0	10	1	0.052	0.052
11	GO:0140097	catalytic activity, acting on DNA	2	0	0	11	1	0.052	0.052
12	GO:0048037	cofactor binding	5	0	0	12	1	0.091	0.091
13	GO:0050662	coenzyme binding	5	0	0	13	1	0.091	0.091
14	GO:0003735	structural constituent of ribosome	1	0	0	14	1	0.155	0.155
15	GO:0005198	structural molecule activity	1	0	0	15	1	0.155	0.155
16	GO:0008047	enzyme activator activity	1	0	0	16	1	0.155	0.155
17	GO:0019207	kinase regulator activity	1	0	0	17	1	0.155	0.155
18	GO:0019209	kinase activator activity	1	0	0	18	1	0.155	0.155
19	GO:0019887	protein kinase regulator activity	1	0	0	19	1	0.155	0.155
20	GO:0030234	enzyme regulator activity	1	0	0	20	1	0.155	0.155
