## Supplementary material for "Historic breeding practices contribute to germplasm divergence in leaf specialized metabolism and ecophysiology in cultivated sunflower (*Helianthus annuus*)": All Appendicies: LMA_MF.csv

	GO.ID	Term	Annotated	Significant	Expected	Rank in classicFisher	classicFisher	classicKS	elimKS
1	GO:0004601	peroxidase activity	8	0	0.02	6	1	1.5e-05	1.5e-05
2	GO:0030247	polysaccharide binding	10	0	0.02	7	1	2.2e-05	2.2e-05
3	GO:0005509	calcium ion binding	13	0	0.03	8	1	0.0008	0.0008
4	GO:0052716	hydroquinone:oxygen oxidoreductase activ...	5	0	0.01	9	1	0.0020	0.0020
5	GO:0020037	heme binding	22	0	0.05	10	1	0.0031	0.0031
6	GO:0015333	peptide:proton symporter activity	3	0	0.01	11	1	0.0033	0.0033
7	GO:0035673	oligopeptide transmembrane transporter a...	3	0	0.01	12	1	0.0033	0.0033
8	GO:0016762	xyloglucan:xyloglucosyl transferase acti...	6	0	0.01	13	1	0.0055	0.0055
9	GO:0003989	acetyl-CoA carboxylase activity	3	0	0.01	14	1	0.0099	0.0099
10	GO:0005507	copper ion binding	7	0	0.02	15	1	0.0109	0.0109
11	GO:0016705	oxidoreductase activity, acting on paire...	11	0	0.02	16	1	0.0276	0.0276
12	GO:0030674	protein binding, bridging	2	0	0	17	1	0.0284	0.0284
13	GO:0060090	molecular adaptor activity	2	0	0	18	1	0.0284	0.0284
14	GO:0005381	iron ion transmembrane transporter activ...	2	0	0	19	1	0.0314	0.0314
15	GO:0016709	oxidoreductase activity, acting on paire...	6	0	0.01	20	1	0.0327	0.0327
16	GO:0008270	zinc ion binding	52	0	0.11	21	1	0.0355	0.0355
17	GO:0005315	inorganic phosphate transmembrane transp...	4	0	0.01	22	1	0.0387	0.0387
18	GO:0003676	nucleic acid binding	87	0	0.19	23	1	0.0392	0.0392
19	GO:0140110	transcription regulator activity	20	0	0.04	24	1	0.0456	0.0456
20	GO:0004190	aspartic-type endopeptidase activity	24	0	0.05	25	1	0.0471	0.0471
