## Supplementary material for "Historic breeding practices contribute to germplasm divergence in leaf specialized metabolism and ecophysiology in cultivated sunflower (*Helianthus annuus*)": All Appendicies: PeakAreas200PC2_MF.csv

	GO.ID	Term	Annotated	Significant	Expected	Rank in classicFisher	classicFisher	classicKS	elimKS
1	GO:0004601	peroxidase activity	8	0	0.02	14	1	2.8e-05	2.8e-05
2	GO:0030247	polysaccharide binding	10	0	0.02	15	1	4.9e-05	4.9e-05
3	GO:0003700	DNA-binding transcription factor activit...	18	0	0.04	16	1	0.00066	0.00066
4	GO:0020037	heme binding	20	0	0.04	17	1	0.00163	0.00163
5	GO:0052716	hydroquinone:oxygen oxidoreductase activ...	5	0	0.01	18	1	0.00317	0.00317
6	GO:0005509	calcium ion binding	14	0	0.03	19	1	0.00378	0.00378
7	GO:0005507	copper ion binding	6	0	0.01	20	1	0.00380	0.00380
8	GO:0015333	peptide:proton symporter activity	3	0	0.01	21	1	0.00445	0.00445
9	GO:0035673	oligopeptide transmembrane transporter a...	3	0	0.01	22	1	0.00445	0.00445
10	GO:0003677	DNA binding	46	0	0.1	23	1	0.00510	0.00510
11	GO:0003989	acetyl-CoA carboxylase activity	3	0	0.01	24	1	0.01308	0.01308
12	GO:0016421	CoA carboxylase activity	3	0	0.01	25	1	0.01308	0.01308
13	GO:0016885	ligase activity, forming carbon-carbon b...	3	0	0.01	26	1	0.01308	0.01308
14	GO:0016830	carbon-carbon lyase activity	3	0	0.01	27	1	0.01990	0.01990
15	GO:0016831	carboxy-lyase activity	3	0	0.01	28	1	0.01990	0.01990
16	GO:0008135	translation factor activity, RNA binding	8	0	0.02	29	1	0.03177	0.03177
17	GO:0030674	protein binding, bridging	2	0	0	30	1	0.03437	0.03437
18	GO:0060090	molecular adaptor activity	2	0	0	31	1	0.03437	0.03437
19	GO:0005381	iron ion transmembrane transporter activ...	2	0	0	32	1	0.03787	0.03787
20	GO:0004497	monooxygenase activity	11	0	0.02	33	1	0.04651	0.04651
