## Supplementary material for "Historic breeding practices contribute to germplasm divergence in leaf specialized metabolism and ecophysiology in cultivated sunflower (*Helianthus annuus*)": All Appendicies: PeakAreas200PC5_BP.csv

	GO.ID	Term	Annotated	Significant	Expected	Rank in classicFisher	classicFisher	classicKS	elimKS
1	GO:0042744	hydrogen peroxide catabolic process	8	0	0	1	1	3.2e-05	3.2e-05
2	GO:0006979	response to oxidative stress	9	0	0	2	1	0.00012	0.00012
3	GO:0006355	regulation of transcription, DNA-templat...	22	0	0	3	1	0.00121	0.00121
4	GO:0046274	lignin catabolic process	5	0	0	4	1	0.00285	0.00285
5	GO:0048522	positive regulation of cellular process	10	0	0	5	1	0.00347	0.00347
6	GO:0035672	oligopeptide transmembrane transport	3	0	0	6	1	0.00406	0.00406
7	GO:0071310	cellular response to organic substance	8	0	0	7	1	0.00757	0.00757
8	GO:1901701	cellular response to oxygen-containing c...	6	0	0	8	1	0.00797	0.00797
9	GO:0010243	response to organonitrogen compound	3	0	0	9	1	0.00825	0.00825
10	GO:0009637	response to blue light	3	0	0	10	1	0.01662	0.01662
11	GO:0010114	response to red light	3	0	0	11	1	0.01662	0.01662
12	GO:0010218	response to far red light	3	0	0	12	1	0.01662	0.01662
13	GO:0042793	plastid transcription	3	0	0	13	1	0.01662	0.01662
14	GO:0035556	intracellular signal transduction	3	0	0	14	1	0.02182	0.02182
15	GO:0031324	negative regulation of cellular metaboli...	3	0	0	15	1	0.02445	0.02445
16	GO:0071229	cellular response to acid chemical	5	0	0	16	1	0.02745	0.02745
17	GO:0071495	cellular response to endogenous stimulus	5	0	0	17	1	0.02745	0.02745
18	GO:0009892	negative regulation of metabolic process	5	0	0	18	1	0.03166	0.03166
19	GO:0008361	regulation of cell size	2	0	0	19	1	0.03686	0.03686
20	GO:0030307	positive regulation of cell growth	2	0	0	20	1	0.03686	0.03686
