## Supplementary material for "Historic breeding practices contribute to germplasm divergence in leaf specialized metabolism and ecophysiology in cultivated sunflower (*Helianthus annuus*)": All Appendicies: PeakAreas200PC7_BP.csv

	GO.ID	Term	Annotated	Significant	Expected	Rank in classicFisher	classicFisher	classicKS	elimKS
1	GO:0006355	regulation of transcription, DNA-templat...	25	0	0	1	1	2.4e-05	2.4e-05
2	GO:0071310	cellular response to organic substance	8	0	0	2	1	0.00012	0.00012
3	GO:0006979	response to oxidative stress	8	0	0	3	1	0.00024	0.00024
4	GO:0042744	hydrogen peroxide catabolic process	8	0	0	4	1	0.00024	0.00024
5	GO:1901701	cellular response to oxygen-containing c...	7	0	0	5	1	0.00038	0.00038
6	GO:0071229	cellular response to acid chemical	6	0	0	6	1	0.00120	0.00120
7	GO:0071495	cellular response to endogenous stimulus	6	0	0	7	1	0.00120	0.00120
8	GO:0048522	positive regulation of cellular process	11	0	0	8	1	0.00416	0.00416
9	GO:0046274	lignin catabolic process	5	0	0	9	1	0.00569	0.00569
10	GO:0009637	response to blue light	4	0	0	10	1	0.00892	0.00892
11	GO:0035672	oligopeptide transmembrane transport	3	0	0	11	1	0.01065	0.01065
12	GO:0009755	hormone-mediated signaling pathway	4	0	0	12	1	0.01164	0.01164
13	GO:0032870	cellular response to hormone stimulus	4	0	0	13	1	0.01164	0.01164
14	GO:0031324	negative regulation of cellular metaboli...	4	0	0	14	1	0.01301	0.01301
15	GO:0010243	response to organonitrogen compound	3	0	0	15	1	0.01769	0.01769
16	GO:1901698	response to nitrogen compound	3	0	0	16	1	0.01769	0.01769
17	GO:0006417	regulation of translation	2	0	0	17	1	0.02641	0.02641
18	GO:0034248	regulation of cellular amide metabolic p...	2	0	0	18	1	0.02641	0.02641
19	GO:0009893	positive regulation of metabolic process	9	0	0	19	1	0.02668	0.02668
20	GO:0031325	positive regulation of cellular metaboli...	9	0	0	20	1	0.02668	0.02668
