## Supplementary material for "Historic breeding practices contribute to germplasm divergence in leaf specialized metabolism and ecophysiology in cultivated sunflower (*Helianthus annuus*)": All Appendicies: PeakAreas200PC9_BP.csv

	GO.ID	Term	Annotated	Significant	Expected	Rank in classicFisher	classicFisher	classicKS	elimKS
1	GO:0043170	macromolecule metabolic process	5	0	0	1	1	0.012	0.012
2	GO:0071704	organic substance metabolic process	6	0	0	2	1	0.062	0.062
3	GO:0006464	cellular protein modification process	2	0	0	3	1	0.102	0.102
4	GO:0006468	protein phosphorylation	2	0	0	4	1	0.102	0.102
5	GO:0006793	phosphorus metabolic process	2	0	0	5	1	0.102	0.102
6	GO:0006796	phosphate-containing compound metabolic ...	2	0	0	6	1	0.102	0.102
7	GO:0006950	response to stress	2	0	0	7	1	0.102	0.102
8	GO:0016310	phosphorylation	2	0	0	8	1	0.102	0.102
9	GO:0019538	protein metabolic process	2	0	0	9	1	0.102	0.102
10	GO:0036211	protein modification process	2	0	0	10	1	0.102	0.102
11	GO:0043412	macromolecule modification	2	0	0	11	1	0.102	0.102
12	GO:0044267	cellular protein metabolic process	2	0	0	12	1	0.102	0.102
13	GO:0050896	response to stimulus	2	0	0	13	1	0.102	0.102
14	GO:0051716	cellular response to stimulus	2	0	0	14	1	0.102	0.102
15	GO:1901564	organonitrogen compound metabolic proces...	2	0	0	15	1	0.102	0.102
16	GO:0008152	metabolic process	7	0	0	16	1	0.102	0.102
17	GO:0000280	nuclear division	1	0	0	17	1	0.169	0.169
18	GO:0001932	regulation of protein phosphorylation	1	0	0	18	1	0.169	0.169
19	GO:0001933	negative regulation of protein phosphory...	1	0	0	19	1	0.169	0.169
20	GO:0006469	negative regulation of protein kinase ac...	1	0	0	20	1	0.169	0.169
