## Supplementary material for "Historic breeding practices contribute to germplasm divergence in leaf specialized metabolism and ecophysiology in cultivated sunflower (*Helianthus annuus*)": All Appendicies: PEAKAREASPC1_MF.csv

	GO.ID	Term	Annotated	Significant	Expected	Rank in classicFisher	classicFisher	classicKS	elimKS
1	GO:0004222	metalloendopeptidase activity	8	0	0.04	31	1	0.00046	0.00046
2	GO:0005509	calcium ion binding	14	0	0.07	32	1	0.00224	0.00224
3	GO:0052716	hydroquinone:oxygen oxidoreductase activ...	5	0	0.03	33	1	0.00286	0.00286
4	GO:0004601	peroxidase activity	17	0	0.09	34	1	0.00557	0.00557
5	GO:0030247	polysaccharide binding	14	0	0.07	35	1	0.00582	0.00582
6	GO:0015171	amino acid transmembrane transporter act...	8	0	0.04	36	1	0.00717	0.00717
7	GO:0003964	RNA-directed DNA polymerase activity	87	0	0.45	37	1	0.00979	0.00979
8	GO:0008135	translation factor activity, RNA binding	11	0	0.06	38	1	0.01215	0.01215
9	GO:0015333	peptide:proton symporter activity	3	0	0.02	39	1	0.01261	0.01261
10	GO:0035673	oligopeptide transmembrane transporter a...	3	0	0.02	40	1	0.01261	0.01261
11	GO:0042887	amide transmembrane transporter activity	3	0	0.02	41	1	0.01261	0.01261
12	GO:1904680	peptide transmembrane transporter activi...	3	0	0.02	42	1	0.01261	0.01261
13	GO:0016709	oxidoreductase activity, acting on paire...	8	0	0.04	43	1	0.01287	0.01287
14	GO:0004519	endonuclease activity	22	0	0.11	44	1	0.01552	0.01552
15	GO:0004857	enzyme inhibitor activity	3	0	0.02	45	1	0.01701	0.01701
16	GO:0010427	abscisic acid binding	3	0	0.02	46	1	0.01701	0.01701
17	GO:0019840	isoprenoid binding	3	0	0.02	47	1	0.01701	0.01701
18	GO:0031406	carboxylic acid binding	3	0	0.02	48	1	0.01701	0.01701
19	GO:0033293	monocarboxylic acid binding	3	0	0.02	49	1	0.01701	0.01701
20	GO:0043177	organic acid binding	3	0	0.02	50	1	0.01701	0.01701
