## Supplementary material for "Historic breeding practices contribute to germplasm divergence in leaf specialized metabolism and ecophysiology in cultivated sunflower (*Helianthus annuus*)": All Appendicies: PEAKAREASPC3_MF.csv

	GO.ID	Term	Annotated	Significant	Expected	Rank in classicFisher	classicFisher	classicKS	elimKS
1	GO:0004888	transmembrane signaling receptor activit...	3	0	0	1	1	0.0031	0.0031
2	GO:0043565	sequence-specific DNA binding	8	0	0	2	1	0.0130	0.0130
3	GO:0004675	transmembrane receptor protein serine/th...	2	0	0	3	1	0.0217	0.0217
4	GO:0019199	transmembrane receptor protein kinase ac...	2	0	0	4	1	0.0217	0.0217
5	GO:0050660	flavin adenine dinucleotide binding	2	0	0	5	1	0.0235	0.0235
6	GO:0097159	organic cyclic compound binding	108	0	0	6	1	0.0376	0.0376
7	GO:1901363	heterocyclic compound binding	108	0	0	7	1	0.0376	0.0376
8	GO:0004674	protein serine/threonine kinase activity	17	0	0	8	1	0.0595	0.0595
9	GO:0003723	RNA binding	8	0	0	9	1	0.0701	0.0701
10	GO:0004713	protein tyrosine kinase activity	2	0	0	10	1	0.0732	0.0732
11	GO:0005509	calcium ion binding	2	0	0	11	1	0.0757	0.0757
12	GO:0000166	nucleotide binding	62	0	0	12	1	0.0827	0.0827
13	GO:1901265	nucleoside phosphate binding	62	0	0	13	1	0.0827	0.0827
14	GO:0030246	carbohydrate binding	18	0	0	14	1	0.0854	0.0854
15	GO:0005215	transporter activity	19	0	0	15	1	0.0902	0.0902
16	GO:0004180	carboxypeptidase activity	2	0	0	16	1	0.1021	0.1021
17	GO:0004185	serine-type carboxypeptidase activity	2	0	0	17	1	0.1021	0.1021
18	GO:0008236	serine-type peptidase activity	2	0	0	18	1	0.1021	0.1021
19	GO:0008238	exopeptidase activity	2	0	0	19	1	0.1021	0.1021
20	GO:0017171	serine hydrolase activity	2	0	0	20	1	0.1021	0.1021
