## Supplementary material for "Historic breeding practices contribute to germplasm divergence in leaf specialized metabolism and ecophysiology in cultivated sunflower (*Helianthus annuus*)": All Appendicies: PEAKAREASPC4_BP.csv

	GO.ID	Term	Annotated	Significant	Expected	Rank in classicFisher	classicFisher	classicKS	elimKS
1	GO:0055114	oxidation-reduction process	7	0	0	1	1	0.013	0.013
2	GO:0006979	response to oxidative stress	3	0	0	2	1	0.014	0.014
3	GO:0010556	regulation of macromolecule biosynthetic...	11	0	0	3	1	0.030	0.030
4	GO:2000112	regulation of cellular macromolecule bio...	11	0	0	4	1	0.030	0.030
5	GO:0016567	protein ubiquitination	4	0	0	5	1	0.030	0.030
6	GO:0032446	protein modification by small protein co...	4	0	0	6	1	0.030	0.030
7	GO:0033554	cellular response to stress	6	0	0	7	1	0.038	0.038
8	GO:0007049	cell cycle	2	0	0	8	1	0.041	0.041
9	GO:0022402	cell cycle process	2	0	0	9	1	0.041	0.041
10	GO:0006412	translation	5	0	0	10	1	0.055	0.055
11	GO:0006518	peptide metabolic process	5	0	0	11	1	0.055	0.055
12	GO:0043043	peptide biosynthetic process	5	0	0	12	1	0.055	0.055
13	GO:0043604	amide biosynthetic process	5	0	0	13	1	0.055	0.055
14	GO:0034641	cellular nitrogen compound metabolic pro...	60	0	0	14	1	0.060	0.060
15	GO:0010468	regulation of gene expression	14	0	0	15	1	0.063	0.063
16	GO:0034645	cellular macromolecule biosynthetic proc...	36	0	0	16	1	0.064	0.064
17	GO:0015886	heme transport	2	0	0	17	1	0.066	0.066
18	GO:0051181	cofactor transport	2	0	0	18	1	0.066	0.066
19	GO:1901678	iron coordination entity transport	2	0	0	19	1	0.066	0.066
20	GO:0006325	chromatin organization	3	0	0	20	1	0.071	0.071
