## Supplementary material for "Historic breeding practices contribute to germplasm divergence in leaf specialized metabolism and ecophysiology in cultivated sunflower (*Helianthus annuus*)": All Appendicies: PEAKAREASPC6_BP.csv

	GO.ID	Term	Annotated	Significant	Expected	Rank in classicFisher	classicFisher	classicKS	elimKS
1	GO:0006979	response to oxidative stress	9	0	0	1	1	0.0014	0.0014
2	GO:0055114	oxidation-reduction process	12	0	0	2	1	0.0022	0.0022
3	GO:0042744	hydrogen peroxide catabolic process	8	0	0	3	1	0.0031	0.0031
4	GO:0050794	regulation of cellular process	27	0	0	4	1	0.0048	0.0048
5	GO:0010468	regulation of gene expression	11	0	0	5	1	0.0051	0.0051
6	GO:0006464	cellular protein modification process	29	0	0	6	1	0.0113	0.0113
7	GO:0036211	protein modification process	29	0	0	7	1	0.0113	0.0113
8	GO:0043412	macromolecule modification	29	0	0	8	1	0.0113	0.0113
9	GO:0019725	cellular homeostasis	5	0	0	9	1	0.0153	0.0153
10	GO:0042592	homeostatic process	5	0	0	10	1	0.0153	0.0153
11	GO:0010608	posttranscriptional regulation of gene e...	3	0	0	11	1	0.0168	0.0168
12	GO:0010629	negative regulation of gene expression	3	0	0	12	1	0.0168	0.0168
13	GO:0006091	generation of precursor metabolites and ...	6	0	0	13	1	0.0174	0.0174
14	GO:0010605	negative regulation of macromolecule met...	5	0	0	14	1	0.0195	0.0195
15	GO:0006996	organelle organization	11	0	0	15	1	0.0247	0.0247
16	GO:0007167	enzyme linked receptor protein signaling...	2	0	0	16	1	0.0281	0.0281
17	GO:0007178	transmembrane receptor protein serine/th...	2	0	0	17	1	0.0281	0.0281
18	GO:0000278	mitotic cell cycle	2	0	0	18	1	0.0332	0.0332
19	GO:0007049	cell cycle	2	0	0	19	1	0.0332	0.0332
20	GO:0007346	regulation of mitotic cell cycle	2	0	0	20	1	0.0332	0.0332
