## Supplementary material for "Historic breeding practices contribute to germplasm divergence in leaf specialized metabolism and ecophysiology in cultivated sunflower (*Helianthus annuus*)": All Appendicies: PEAKAREASPC8_BP.csv

	GO.ID	Term	Annotated	Significant	Expected	Rank in classicFisher	classicFisher	classicKS	elimKS
1	GO:0034622	cellular protein-containing complex asse...	3	0	0	1	1	0.011	0.011
2	GO:0043933	protein-containing complex subunit organ...	3	0	0	2	1	0.011	0.011
3	GO:0065003	protein-containing complex assembly	3	0	0	3	1	0.011	0.011
4	GO:0009737	response to abscisic acid	2	0	0	4	1	0.034	0.034
5	GO:0033993	response to lipid	2	0	0	5	1	0.034	0.034
6	GO:0097305	response to alcohol	2	0	0	6	1	0.034	0.034
7	GO:0006810	transport	22	0	0	7	1	0.035	0.035
8	GO:0051179	localization	22	0	0	8	1	0.035	0.035
9	GO:0051234	establishment of localization	22	0	0	9	1	0.035	0.035
10	GO:0016043	cellular component organization	9	0	0	10	1	0.040	0.040
11	GO:0010639	negative regulation of organelle organiz...	2	0	0	11	1	0.043	0.043
12	GO:0033043	regulation of organelle organization	2	0	0	12	1	0.043	0.043
13	GO:0051128	regulation of cellular component organiz...	2	0	0	13	1	0.043	0.043
14	GO:0051129	negative regulation of cellular componen...	2	0	0	14	1	0.043	0.043
15	GO:0022607	cellular component assembly	4	0	0	15	1	0.046	0.046
16	GO:0006811	ion transport	15	0	0	16	1	0.046	0.046
17	GO:0006886	intracellular protein transport	4	0	0	17	1	0.049	0.049
18	GO:0008104	protein localization	4	0	0	18	1	0.049	0.049
19	GO:0015031	protein transport	4	0	0	19	1	0.049	0.049
20	GO:0015833	peptide transport	4	0	0	20	1	0.049	0.049
