## Supplementary material for "Historic breeding practices contribute to germplasm divergence in leaf specialized metabolism and ecophysiology in cultivated sunflower (*Helianthus annuus*)": All Appendicies: PEAKAREASPC10_MF.csv

	GO.ID	Term	Annotated	Significant	Expected	Rank in classicFisher	classicFisher	classicKS	elimKS
1	GO:0004601	peroxidase activity	8	0	0.02	12	1.000	2.1e-05	2.1e-05
2	GO:0030247	polysaccharide binding	10	0	0.02	13	1.000	4.1e-05	4.1e-05
3	GO:0005509	calcium ion binding	13	0	0.03	14	1.000	0.0014	0.0014
4	GO:0052716	hydroquinone:oxygen oxidoreductase activ...	5	0	0.01	15	1.000	0.0030	0.0030
5	GO:0015333	peptide:proton symporter activity	3	0	0.01	16	1.000	0.0039	0.0039
6	GO:0035673	oligopeptide transmembrane transporter a...	3	0	0.01	17	1.000	0.0039	0.0039
7	GO:0003700	DNA-binding transcription factor activit...	15	0	0.03	18	1.000	0.0046	0.0046
8	GO:0020037	heme binding	22	0	0.05	19	1.000	0.0079	0.0079
9	GO:0003989	acetyl-CoA carboxylase activity	3	0	0.01	20	1.000	0.0121	0.0121
10	GO:0016421	CoA carboxylase activity	3	0	0.01	21	1.000	0.0121	0.0121
11	GO:0016885	ligase activity, forming carbon-carbon b...	3	0	0.01	22	1.000	0.0121	0.0121
12	GO:0005507	copper ion binding	7	1	0.02	3	0.016	0.0170	0.0170
13	GO:0016830	carbon-carbon lyase activity	3	0	0.01	23	1.000	0.0187	0.0187
14	GO:0016831	carboxy-lyase activity	3	0	0.01	24	1.000	0.0187	0.0187
15	GO:0003676	nucleic acid binding	79	0	0.18	25	1.000	0.0203	0.0203
16	GO:0003677	DNA binding	43	0	0.1	26	1.000	0.0215	0.0215
17	GO:0030674	protein binding, bridging	2	0	0	27	1.000	0.0318	0.0318
18	GO:0060090	molecular adaptor activity	2	0	0	28	1.000	0.0318	0.0318
19	GO:0005381	iron ion transmembrane transporter activ...	2	0	0	29	1.000	0.0352	0.0352
20	GO:0008135	translation factor activity, RNA binding	8	0	0.02	30	1.000	0.0353	0.0353
