## Supplementary material for "Historic breeding practices contribute to germplasm divergence in leaf specialized metabolism and ecophysiology in cultivated sunflower (*Helianthus annuus*)": All Appendicies: Perimeter_BP.csv

	GO.ID	Term	Annotated	Significant	Expected	Rank in classicFisher	classicFisher	classicKS	elimKS
1	GO:0010556	regulation of macromolecule biosynthetic...	9	0	0.35	74	1	0.012	0.012
2	GO:2000112	regulation of cellular macromolecule bio...	9	0	0.35	75	1	0.012	0.012
3	GO:0010468	regulation of gene expression	12	0	0.46	76	1	0.017	0.017
4	GO:0016567	protein ubiquitination	3	0	0.12	77	1	0.019	0.019
5	GO:0032446	protein modification by small protein co...	3	0	0.12	78	1	0.019	0.019
6	GO:0006811	ion transport	20	0	0.77	79	1	0.020	0.020
7	GO:0009719	response to endogenous stimulus	6	0	0.23	80	1	0.030	0.030
8	GO:0009725	response to hormone	6	0	0.23	81	1	0.030	0.030
9	GO:0010033	response to organic substance	6	0	0.23	82	1	0.030	0.030
10	GO:0060255	regulation of macromolecule metabolic pr...	13	0	0.5	83	1	0.030	0.030
11	GO:1905392	plant organ morphogenesis	8	0	0.31	84	1	0.032	0.032
12	GO:1905393	plant organ formation	8	0	0.31	85	1	0.032	0.032
13	GO:0031323	regulation of cellular metabolic process	12	0	0.46	86	1	0.033	0.033
14	GO:0006417	regulation of translation	2	0	0.08	87	1	0.038	0.038
15	GO:0010016	shoot system morphogenesis	2	0	0.08	88	1	0.038	0.038
16	GO:0032268	regulation of cellular protein metabolic...	2	0	0.08	89	1	0.038	0.038
17	GO:0034248	regulation of cellular amide metabolic p...	2	0	0.08	90	1	0.038	0.038
18	GO:0042221	response to chemical	10	0	0.39	91	1	0.048	0.048
19	GO:0009889	regulation of biosynthetic process	11	0	0.43	92	1	0.048	0.048
20	GO:0031326	regulation of cellular biosynthetic proc...	11	0	0.43	93	1	0.048	0.048
