## Supplementary material for "Historic breeding practices contribute to germplasm divergence in leaf specialized metabolism and ecophysiology in cultivated sunflower (*Helianthus annuus*)": All Appendicies: RelativeRatioRT3.77_MF.csv

	GO.ID	Term	Annotated	Significant	Expected	Rank in classicFisher	classicFisher	classicKS	elimKS
1	GO:0043565	sequence-specific DNA binding	8	0	0.46	52	1.00	1.8e-05	1.8e-05
2	GO:0003700	DNA-binding transcription factor activit...	14	0	0.81	53	1.00	0.0034	0.0034
3	GO:0005215	transporter activity	16	1	0.93	30	0.64	0.0147	0.0147
4	GO:0005515	protein binding	9	0	0.52	54	1.00	0.0912	0.0912
5	GO:0003723	RNA binding	4	0	0.23	55	1.00	0.1029	0.1029
6	GO:0008324	cation transmembrane transporter activit...	7	0	0.41	56	1.00	0.1109	0.1109
7	GO:0022890	inorganic cation transmembrane transport...	7	0	0.41	57	1.00	0.1109	0.1109
8	GO:0008536	Ran GTPase binding	3	0	0.17	58	1.00	0.1273	0.1273
9	GO:0008565	protein transporter activity	3	0	0.17	59	1.00	0.1273	0.1273
10	GO:0017016	Ras GTPase binding	3	0	0.17	60	1.00	0.1273	0.1273
11	GO:0031267	small GTPase binding	3	0	0.17	61	1.00	0.1273	0.1273
12	GO:0051020	GTPase binding	3	0	0.17	62	1.00	0.1273	0.1273
13	GO:0016874	ligase activity	2	0	0.12	63	1.00	0.1291	0.1291
14	GO:0004842	ubiquitin-protein transferase activity	1	0	0.06	64	1.00	0.1413	0.1413
15	GO:0019787	ubiquitin-like protein transferase activ...	1	0	0.06	65	1.00	0.1413	0.1413
16	GO:0061630	ubiquitin protein ligase activity	1	0	0.06	66	1.00	0.1413	0.1413
17	GO:0061659	ubiquitin-like protein ligase activity	1	0	0.06	67	1.00	0.1413	0.1413
18	GO:0016462	pyrophosphatase activity	8	0	0.46	68	1.00	0.1424	0.1424
19	GO:0016817	hydrolase activity, acting on acid anhyd...	8	0	0.46	69	1.00	0.1424	0.1424
20	GO:0016818	hydrolase activity, acting on acid anhyd...	8	0	0.46	70	1.00	0.1424	0.1424
