## Supplementary material for "Historic breeding practices contribute to germplasm divergence in leaf specialized metabolism and ecophysiology in cultivated sunflower (*Helianthus annuus*)": All Appendicies: RelativeRatioRT4.05_BP.csv

	GO.ID	Term	Annotated	Significant	Expected	Rank in classicFisher	classicFisher	classicKS	elimKS
1	GO:0010411	xyloglucan metabolic process	6	0	0	1	1	0.0097	0.0097
2	GO:0042546	cell wall biogenesis	6	0	0	2	1	0.0097	0.0097
3	GO:0006811	ion transport	5	0	0	3	1	0.0707	0.0707
4	GO:0006820	anion transport	2	0	0	4	1	0.0880	0.0880
5	GO:0034641	cellular nitrogen compound metabolic pro...	23	0	0	5	1	0.1241	0.1241
6	GO:0046483	heterocycle metabolic process	23	0	0	6	1	0.1241	0.1241
7	GO:0016070	RNA metabolic process	7	0	0	7	1	0.1451	0.1451
8	GO:0008652	cellular amino acid biosynthetic process	2	0	0	8	1	0.1603	0.1603
9	GO:1901605	alpha-amino acid metabolic process	2	0	0	9	1	0.1603	0.1603
10	GO:1901607	alpha-amino acid biosynthetic process	2	0	0	10	1	0.1603	0.1603
11	GO:0006260	DNA replication	1	0	0	11	1	0.1651	0.1651
12	GO:0006261	DNA-dependent DNA replication	1	0	0	12	1	0.1651	0.1651
13	GO:0009058	biosynthetic process	27	0	0	13	1	0.1684	0.1684
14	GO:0009056	catabolic process	5	0	0	14	1	0.1694	0.1694
15	GO:0044283	small molecule biosynthetic process	5	0	0	15	1	0.1694	0.1694
16	GO:1901575	organic substance catabolic process	5	0	0	16	1	0.1694	0.1694
17	GO:0071840	cellular component organization or bioge...	11	0	0	17	1	0.0213	0.1711
18	GO:0044249	cellular biosynthetic process	23	0	0	18	1	0.1731	0.1731
19	GO:0006396	RNA processing	2	0	0	19	1	0.1734	0.1734
20	GO:0009892	negative regulation of metabolic process	2	0	0	20	1	0.1734	0.1734
