## Supplementary material for "Historic breeding practices contribute to germplasm divergence in leaf specialized metabolism and ecophysiology in cultivated sunflower (*Helianthus annuus*)": All Appendicies: RelativeRatioRT4.6_MF.csv

	GO.ID	Term	Annotated	Significant	Expected	Rank in classicFisher	classicFisher	classicKS	elimKS
1	GO:0004601	peroxidase activity	9	0	0.32	98	1.000	0.0001	0.0001
2	GO:0005509	calcium ion binding	14	0	0.5	99	1.000	0.0014	0.0014
3	GO:0030247	polysaccharide binding	14	0	0.5	100	1.000	0.0014	0.0014
4	GO:0052716	hydroquinone:oxygen oxidoreductase activ...	5	0	0.18	101	1.000	0.0015	0.0015
5	GO:0008135	translation factor activity, RNA binding	8	0	0.29	102	1.000	0.0037	0.0037
6	GO:0015333	peptide:proton symporter activity	3	0	0.11	103	1.000	0.0045	0.0045
7	GO:0035673	oligopeptide transmembrane transporter a...	3	0	0.11	104	1.000	0.0045	0.0045
8	GO:0005507	copper ion binding	7	0	0.25	105	1.000	0.0056	0.0056
9	GO:0003989	acetyl-CoA carboxylase activity	3	0	0.11	106	1.000	0.0101	0.0101
10	GO:0016421	CoA carboxylase activity	3	0	0.11	107	1.000	0.0101	0.0101
11	GO:0016885	ligase activity, forming carbon-carbon b...	3	0	0.11	108	1.000	0.0101	0.0101
12	GO:0010181	FMN binding	4	0	0.14	109	1.000	0.0134	0.0134
13	GO:0020037	heme binding	28	3	1	30	0.073	0.0206	0.0206
14	GO:0003955	NAD(P)H dehydrogenase (quinone) activity	2	0	0.07	110	1.000	0.0208	0.0208
15	GO:0022857	transmembrane transporter activity	59	1	2.11	86	0.896	0.0139	0.0261
16	GO:0003743	translation initiation factor activity	4	0	0.14	111	1.000	0.0291	0.0291
17	GO:0030674	protein binding, bridging	2	0	0.07	112	1.000	0.0326	0.0326
18	GO:0060090	molecular adaptor activity	2	0	0.07	113	1.000	0.0326	0.0326
19	GO:0005381	iron ion transmembrane transporter activ...	2	0	0.07	114	1.000	0.0351	0.0351
20	GO:0005315	inorganic phosphate transmembrane transp...	4	0	0.14	115	1.000	0.0405	0.0405
