## Supplementary material for "Historic breeding practices contribute to germplasm divergence in leaf specialized metabolism and ecophysiology in cultivated sunflower (*Helianthus annuus*)": All Appendicies: RelativeRatioRT4.21_BP.csv

	GO.ID	Term	Annotated	Significant	Expected	Rank in classicFisher	classicFisher	classicKS	elimKS
1	GO:0006979	response to oxidative stress	12	0	0.42	117	1.00	0.00021	0.00021
2	GO:0006355	regulation of transcription, DNA-templat...	31	2	1.09	56	0.30	0.00023	0.00023
3	GO:1901701	cellular response to oxygen-containing c...	9	0	0.32	118	1.00	0.00033	0.00033
4	GO:0071310	cellular response to organic substance	11	1	0.39	59	0.33	0.00065	0.00065
5	GO:0071229	cellular response to acid chemical	8	0	0.28	119	1.00	0.00082	0.00082
6	GO:0042744	hydrogen peroxide catabolic process	10	0	0.35	120	1.00	0.00196	0.00196
7	GO:0071495	cellular response to endogenous stimulus	9	1	0.32	51	0.28	0.00390	0.00390
8	GO:0048518	positive regulation of biological proces...	13	0	0.46	121	1.00	0.00433	0.00433
9	GO:0031324	negative regulation of cellular metaboli...	6	0	0.21	122	1.00	0.00574	0.00574
10	GO:0046274	lignin catabolic process	6	0	0.21	123	1.00	0.00756	0.00756
11	GO:0016567	protein ubiquitination	8	0	0.28	124	1.00	0.00914	0.00914
12	GO:0048522	positive regulation of cellular process	12	0	0.42	125	1.00	0.01018	0.01018
13	GO:0071396	cellular response to lipid	5	0	0.18	126	1.00	0.01221	0.01221
14	GO:0051172	negative regulation of nitrogen compound...	4	0	0.14	127	1.00	0.01494	0.01494
15	GO:0009891	positive regulation of biosynthetic proc...	9	0	0.32	128	1.00	0.02097	0.02097
16	GO:0009755	hormone-mediated signaling pathway	7	1	0.25	43	0.22	0.02225	0.02225
17	GO:0032870	cellular response to hormone stimulus	7	1	0.25	44	0.22	0.02225	0.02225
18	GO:0009893	positive regulation of metabolic process	11	0	0.39	129	1.00	0.02328	0.02328
19	GO:0010605	negative regulation of macromolecule met...	6	0	0.21	130	1.00	0.02356	0.02356
20	GO:0009637	response to blue light	4	0	0.14	131	1.00	0.02383	0.02383
