## Supplementary material for "Historic breeding practices contribute to germplasm divergence in leaf specialized metabolism and ecophysiology in cultivated sunflower (*Helianthus annuus*)": All Appendicies: RelativeRatioRT4.42_BP.csv

	GO.ID	Term	Annotated	Significant	Expected	Rank in classicFisher	classicFisher	classicKS	elimKS
1	GO:0006979	response to oxidative stress	12	0	0	1	1	7.8e-05	7.8e-05
2	GO:0006355	regulation of transcription, DNA-templat...	30	0	0	2	1	8.9e-05	8.9e-05
3	GO:0042744	hydrogen peroxide catabolic process	10	0	0	3	1	0.0009	0.0009
4	GO:0071310	cellular response to organic substance	10	0	0	4	1	0.0047	0.0047
5	GO:0032446	protein modification by small protein co...	8	0	0	5	1	0.0068	0.0068
6	GO:0046274	lignin catabolic process	5	0	0	6	1	0.0081	0.0081
7	GO:1901701	cellular response to oxygen-containing c...	9	0	0	7	1	0.0123	0.0123
8	GO:0016567	protein ubiquitination	7	0	0	8	1	0.0131	0.0131
9	GO:0009891	positive regulation of biosynthetic proc...	8	0	0	9	1	0.0136	0.0136
10	GO:0010557	positive regulation of macromolecule bio...	8	0	0	10	1	0.0136	0.0136
11	GO:0010628	positive regulation of gene expression	8	0	0	11	1	0.0136	0.0136
12	GO:0031328	positive regulation of cellular biosynth...	8	0	0	12	1	0.0136	0.0136
13	GO:0009637	response to blue light	4	0	0	13	1	0.0138	0.0138
14	GO:0009657	plastid organization	5	0	0	14	1	0.0175	0.0175
15	GO:0035672	oligopeptide transmembrane transport	3	0	0	15	1	0.0196	0.0196
16	GO:0045893	positive regulation of transcription, DN...	7	0	0	16	1	0.0235	0.0235
17	GO:0045935	positive regulation of nucleobase-contai...	7	0	0	17	1	0.0235	0.0235
18	GO:0051254	positive regulation of RNA metabolic pro...	7	0	0	18	1	0.0235	0.0235
19	GO:1902680	positive regulation of RNA biosynthetic ...	7	0	0	19	1	0.0235	0.0235
20	GO:1903508	positive regulation of nucleic acid-temp...	7	0	0	20	1	0.0235	0.0235
