## Supplementary material for "Historic breeding practices contribute to germplasm divergence in leaf specialized metabolism and ecophysiology in cultivated sunflower (*Helianthus annuus*)": All Appendicies: RelativeRatioRT4.55_MF.csv

	GO.ID	Term	Annotated	Significant	Expected	Rank in classicFisher	classicFisher	classicKS	elimKS
1	GO:0016762	xyloglucan:xyloglucosyl transferase acti...	4	0	0	1	1	0.00057	0.00057
2	GO:0005216	ion channel activity	13	0	0	2	1	0.00647	0.00647
3	GO:0022839	ion gated channel activity	13	0	0	3	1	0.00647	0.00647
4	GO:0004553	hydrolase activity, hydrolyzing O-glycos...	6	0	0	4	1	0.00815	0.00815
5	GO:0003700	DNA-binding transcription factor activit...	10	0	0	5	1	0.00822	0.00822
6	GO:0004222	metalloendopeptidase activity	5	0	0	6	1	0.00905	0.00905
7	GO:0015171	amino acid transmembrane transporter act...	4	0	0	7	1	0.01033	0.01033
8	GO:0015399	primary active transmembrane transporter...	8	0	0	8	1	0.02342	0.02342
9	GO:0015405	P-P-bond-hydrolysis-driven transmembrane...	8	0	0	9	1	0.02342	0.02342
10	GO:0042626	ATPase activity, coupled to transmembran...	8	0	0	10	1	0.02342	0.02342
11	GO:0043492	ATPase activity, coupled to movement of ...	8	0	0	11	1	0.02342	0.02342
12	GO:0005215	transporter activity	37	0	0	12	1	0.05887	0.02575
13	GO:0022857	transmembrane transporter activity	37	0	0	13	1	0.05887	0.02575
14	GO:0004970	ionotropic glutamate receptor activity	9	0	0	14	1	0.03269	0.03269
15	GO:0005230	extracellular ligand-gated ion channel a...	9	0	0	15	1	0.03269	0.03269
16	GO:0008066	glutamate receptor activity	9	0	0	16	1	0.03269	0.03269
17	GO:0015276	ligand-gated ion channel activity	9	0	0	17	1	0.03269	0.03269
18	GO:0022824	transmitter-gated ion channel activity	9	0	0	18	1	0.03269	0.03269
19	GO:0022834	ligand-gated channel activity	9	0	0	19	1	0.03269	0.03269
20	GO:0022835	transmitter-gated channel activity	9	0	0	20	1	0.03269	0.03269
