## Supplementary material for "Historic breeding practices contribute to germplasm divergence in leaf specialized metabolism and ecophysiology in cultivated sunflower (*Helianthus annuus*)": All Appendicies: RelativeRatioRT4.87_BP.csv

	GO.ID	Term	Annotated	Significant	Expected	Rank in classicFisher	classicFisher	classicKS	elimKS
1	GO:1901566	organonitrogen compound biosynthetic pro...	4	0	1.07	274	1	0.022	0.022
2	GO:0009738	abscisic acid-activated signaling pathwa...	2	0	0.54	275	1	0.041	0.041
3	GO:0071215	cellular response to abscisic acid stimu...	2	0	0.54	276	1	0.041	0.041
4	GO:0097306	cellular response to alcohol	2	0	0.54	277	1	0.041	0.041
5	GO:0009737	response to abscisic acid	3	0	0.81	278	1	0.045	0.045
6	GO:0097305	response to alcohol	3	0	0.81	279	1	0.045	0.045
7	GO:0009755	hormone-mediated signaling pathway	4	0	1.07	280	1	0.048	0.048
8	GO:0032870	cellular response to hormone stimulus	4	0	1.07	281	1	0.048	0.048
9	GO:0033993	response to lipid	4	0	1.07	282	1	0.048	0.048
10	GO:0070887	cellular response to chemical stimulus	4	0	1.07	283	1	0.048	0.048
11	GO:0071229	cellular response to acid chemical	4	0	1.07	284	1	0.048	0.048
12	GO:0071310	cellular response to organic substance	4	0	1.07	285	1	0.048	0.048
13	GO:0071495	cellular response to endogenous stimulus	4	0	1.07	286	1	0.048	0.048
14	GO:1901701	cellular response to oxygen-containing c...	4	0	1.07	287	1	0.048	0.048
15	GO:0009653	anatomical structure morphogenesis	3	0	0.81	288	1	0.075	0.075
16	GO:0006812	cation transport	2	0	0.54	289	1	0.076	0.076
17	GO:0006811	ion transport	3	0	0.81	290	1	0.085	0.085
18	GO:0055085	transmembrane transport	2	0	0.54	291	1	0.092	0.092
19	GO:0009889	regulation of biosynthetic process	8	0	2.15	292	1	0.104	0.104
20	GO:0071396	cellular response to lipid	3	0	0.81	293	1	0.107	0.107
