## Supplementary material for "Historic breeding practices contribute to germplasm divergence in leaf specialized metabolism and ecophysiology in cultivated sunflower (*Helianthus annuus*)": All Appendicies: RelativeRatioRT5.53_MF.csv

	GO.ID	Term	Annotated	Significant	Expected	Rank in classicFisher	classicFisher	classicKS	elimKS
1	GO:0005506	iron ion binding	5	0	0.06	36	1.00	0.0026	0.0026
2	GO:0030247	polysaccharide binding	3	0	0.04	37	1.00	0.0051	0.0051
3	GO:0004674	protein serine/threonine kinase activity	13	0	0.17	38	1.00	0.0066	0.0066
4	GO:0004497	monooxygenase activity	4	0	0.05	39	1.00	0.0087	0.0087
5	GO:0020037	heme binding	4	0	0.05	40	1.00	0.0087	0.0087
6	GO:0035639	purine ribonucleoside triphosphate bindi...	42	1	0.55	20	0.47	0.0313	0.0313
7	GO:0016772	transferase activity, transferring phosp...	28	0	0.36	41	1.00	0.0022	0.0348
8	GO:0016705	oxidoreductase activity, acting on paire...	5	0	0.06	42	1.00	0.0392	0.0392
9	GO:0030246	carbohydrate binding	14	0	0.18	43	1.00	0.0021	0.0412
10	GO:0005524	ATP binding	40	1	0.52	18	0.45	0.0487	0.0487
11	GO:0008144	drug binding	40	1	0.52	19	0.45	0.0487	0.0487
12	GO:0000166	nucleotide binding	44	1	0.57	23	0.49	0.0502	0.0502
13	GO:0017076	purine nucleotide binding	44	1	0.57	24	0.49	0.0502	0.0502
14	GO:0032553	ribonucleotide binding	44	1	0.57	25	0.49	0.0502	0.0502
15	GO:0032555	purine ribonucleotide binding	44	1	0.57	26	0.49	0.0502	0.0502
16	GO:0097367	carbohydrate derivative binding	44	1	0.57	27	0.49	0.0502	0.0502
17	GO:1901265	nucleoside phosphate binding	44	1	0.57	28	0.49	0.0502	0.0502
18	GO:0005509	calcium ion binding	2	0	0.03	44	1.00	0.0754	0.0754
19	GO:0030554	adenyl nucleotide binding	42	1	0.55	21	0.47	0.0761	0.0761
20	GO:0032559	adenyl ribonucleotide binding	42	1	0.55	22	0.47	0.0761	0.0761
