## Supplementary material for "Historic breeding practices contribute to germplasm divergence in leaf specialized metabolism and ecophysiology in cultivated sunflower (*Helianthus annuus*)": All Appendicies: RelativeRatioRT6.37_MF.csv

	GO.ID	Term	Annotated	Significant	Expected	Rank in classicFisher	classicFisher	classicKS	elimKS
1	GO:0005215	transporter activity	10	0	0	1	1	0.039	0.039
2	GO:0022857	transmembrane transporter activity	10	0	0	2	1	0.039	0.039
3	GO:0003712	transcription coregulator activity	2	0	0	3	1	0.092	0.092
4	GO:0016746	transferase activity, transferring acyl ...	4	0	0	4	1	0.144	0.144
5	GO:0016747	transferase activity, transferring acyl ...	4	0	0	5	1	0.144	0.144
6	GO:0004402	histone acetyltransferase activity	1	0	0	6	1	0.148	0.148
7	GO:0008080	N-acetyltransferase activity	1	0	0	7	1	0.148	0.148
8	GO:0016407	acetyltransferase activity	1	0	0	8	1	0.148	0.148
9	GO:0016410	N-acyltransferase activity	1	0	0	9	1	0.148	0.148
10	GO:0034212	peptide N-acetyltransferase activity	1	0	0	10	1	0.148	0.148
11	GO:0061733	peptide-lysine-N-acetyltransferase activ...	1	0	0	11	1	0.148	0.148
12	GO:0015399	primary active transmembrane transporter...	6	0	0	12	1	0.164	0.164
13	GO:0015405	P-P-bond-hydrolysis-driven transmembrane...	6	0	0	13	1	0.164	0.164
14	GO:0016887	ATPase activity	6	0	0	14	1	0.164	0.164
15	GO:0022804	active transmembrane transporter activit...	6	0	0	15	1	0.164	0.164
16	GO:0042623	ATPase activity, coupled	6	0	0	16	1	0.164	0.164
17	GO:0042626	ATPase activity, coupled to transmembran...	6	0	0	17	1	0.164	0.164
18	GO:0043492	ATPase activity, coupled to movement of ...	6	0	0	18	1	0.164	0.164
19	GO:0047172	shikimate O-hydroxycinnamoyltransferase ...	1	0	0	19	1	0.166	0.166
20	GO:0047205	quinate O-hydroxycinnamoyltransferase ac...	1	0	0	20	1	0.166	0.166
