## Supplementary material for "Historic breeding practices contribute to germplasm divergence in leaf specialized metabolism and ecophysiology in cultivated sunflower (*Helianthus annuus*)": All Appendicies: RelativeRatioRT7.1_MF.csv

	GO.ID	Term	Annotated	Significant	Expected	Rank in classicFisher	classicFisher	classicKS	elimKS
1	GO:0016762	xyloglucan:xyloglucosyl transferase acti...	5	0	0.02	27	1	0.0022	0.0022
2	GO:0004222	metalloendopeptidase activity	5	0	0.02	28	1	0.0044	0.0044
3	GO:0043565	sequence-specific DNA binding	13	0	0.05	29	1	0.0060	0.0060
4	GO:0015171	amino acid transmembrane transporter act...	4	0	0.02	30	1	0.0061	0.0061
5	GO:0004842	ubiquitin-protein transferase activity	5	0	0.02	31	1	0.0141	0.0141
6	GO:0019787	ubiquitin-like protein transferase activ...	5	0	0.02	32	1	0.0141	0.0141
7	GO:0004553	hydrolase activity, hydrolyzing O-glycos...	8	0	0.03	33	1	0.0239	0.0239
8	GO:0016798	hydrolase activity, acting on glycosyl b...	8	0	0.03	34	1	0.0239	0.0239
9	GO:0015267	channel activity	5	0	0.02	35	1	0.0240	0.0240
10	GO:0022803	passive transmembrane transporter activi...	5	0	0.02	36	1	0.0240	0.0240
11	GO:0003712	transcription coregulator activity	2	0	0.01	37	1	0.0348	0.0348
12	GO:0008289	lipid binding	2	0	0.01	38	1	0.0483	0.0483
13	GO:0010427	abscisic acid binding	2	0	0.01	39	1	0.0483	0.0483
14	GO:0019840	isoprenoid binding	2	0	0.01	40	1	0.0483	0.0483
15	GO:0031406	carboxylic acid binding	2	0	0.01	41	1	0.0483	0.0483
16	GO:0033293	monocarboxylic acid binding	2	0	0.01	42	1	0.0483	0.0483
17	GO:0043177	organic acid binding	2	0	0.01	43	1	0.0483	0.0483
18	GO:0043178	alcohol binding	2	0	0.01	44	1	0.0483	0.0483
19	GO:0005216	ion channel activity	4	0	0.02	45	1	0.0513	0.0513
20	GO:0022836	gated channel activity	4	0	0.02	46	1	0.0513	0.0513
