## Supplementary material for "Historic breeding practices contribute to germplasm divergence in leaf specialized metabolism and ecophysiology in cultivated sunflower (*Helianthus annuus*)": All Appendicies: RelativeRatioRT7.28_BP.csv

	GO.ID	Term	Annotated	Significant	Expected	Rank in classicFisher	classicFisher	classicKS	elimKS
1	GO:0006952	defense response	3	0	0	1	1	0.013	0.013
2	GO:0009892	negative regulation of metabolic process	5	0	0	2	1	0.034	0.034
3	GO:0010605	negative regulation of macromolecule met...	5	0	0	3	1	0.034	0.034
4	GO:0048519	negative regulation of biological proces...	5	0	0	4	1	0.034	0.034
5	GO:0009719	response to endogenous stimulus	2	0	0	5	1	0.036	0.036
6	GO:0009725	response to hormone	2	0	0	6	1	0.036	0.036
7	GO:0009737	response to abscisic acid	2	0	0	7	1	0.036	0.036
8	GO:0009738	abscisic acid-activated signaling pathwa...	2	0	0	8	1	0.036	0.036
9	GO:0009755	hormone-mediated signaling pathway	2	0	0	9	1	0.036	0.036
10	GO:0010033	response to organic substance	2	0	0	10	1	0.036	0.036
11	GO:0032870	cellular response to hormone stimulus	2	0	0	11	1	0.036	0.036
12	GO:0033993	response to lipid	2	0	0	12	1	0.036	0.036
13	GO:0070887	cellular response to chemical stimulus	2	0	0	13	1	0.036	0.036
14	GO:0071215	cellular response to abscisic acid stimu...	2	0	0	14	1	0.036	0.036
15	GO:0071229	cellular response to acid chemical	2	0	0	15	1	0.036	0.036
16	GO:0071310	cellular response to organic substance	2	0	0	16	1	0.036	0.036
17	GO:0071396	cellular response to lipid	2	0	0	17	1	0.036	0.036
18	GO:0071495	cellular response to endogenous stimulus	2	0	0	18	1	0.036	0.036
19	GO:0097305	response to alcohol	2	0	0	19	1	0.036	0.036
20	GO:0097306	cellular response to alcohol	2	0	0	20	1	0.036	0.036
