## Supplementary material for "Historic breeding practices contribute to germplasm divergence in leaf specialized metabolism and ecophysiology in cultivated sunflower (*Helianthus annuus*)": All Appendicies: RelativeRatioRT7.47_BP.csv

	GO.ID	Term	Annotated	Significant	Expected	Rank in classicFisher	classicFisher	classicKS	elimKS
1	GO:0006979	response to oxidative stress	8	0	1.71	420	1.00	0.00015	0.00015
2	GO:0042744	hydrogen peroxide catabolic process	8	0	1.71	421	1.00	0.00015	0.00015
3	GO:0019748	secondary metabolic process	7	1	1.49	373	0.82	0.00623	0.00623
4	GO:0035672	oligopeptide transmembrane transport	3	0	0.64	422	1.00	0.00864	0.00864
5	GO:0048518	positive regulation of biological proces...	13	2	2.77	370	0.81	0.01257	0.01257
6	GO:0048522	positive regulation of cellular process	13	2	2.77	371	0.81	0.01257	0.01257
7	GO:0070887	cellular response to chemical stimulus	8	2	1.71	278	0.54	0.01277	0.01277
8	GO:0071310	cellular response to organic substance	8	2	1.71	279	0.54	0.01277	0.01277
9	GO:0006413	translational initiation	6	0	1.28	423	1.00	0.01330	0.01330
10	GO:0010243	response to organonitrogen compound	3	0	0.64	424	1.00	0.01426	0.01426
11	GO:1901698	response to nitrogen compound	3	0	0.64	425	1.00	0.01426	0.01426
12	GO:0009698	phenylpropanoid metabolic process	6	1	1.28	345	0.77	0.01833	0.01833
13	GO:0009808	lignin metabolic process	6	1	1.28	346	0.77	0.01833	0.01833
14	GO:0046271	phenylpropanoid catabolic process	6	1	1.28	347	0.77	0.01833	0.01833
15	GO:0046274	lignin catabolic process	6	1	1.28	348	0.77	0.01833	0.01833
16	GO:0010114	response to red light	3	0	0.64	426	1.00	0.02357	0.02357
17	GO:0010218	response to far red light	3	0	0.64	427	1.00	0.02357	0.02357
18	GO:0042793	plastid transcription	3	0	0.64	428	1.00	0.02357	0.02357
19	GO:0044248	cellular catabolic process	26	3	5.54	407	0.94	0.00017	0.02603
20	GO:0009639	response to red or far red light	5	0	1.07	429	1.00	0.02863	0.02863
