## Supplementary material for "Historic breeding practices contribute to germplasm divergence in leaf specialized metabolism and ecophysiology in cultivated sunflower (*Helianthus annuus*)": All Appendicies: RelativeRatioRT7.71_BP.csv

	GO.ID	Term	Annotated	Significant	Expected	Rank in classicFisher	classicFisher	classicKS	elimKS
1	GO:0044248	cellular catabolic process	38	26	29.57	957	0.95	0.00054	0.00054
2	GO:0090697	post-embryonic plant organ morphogenesis	9	2	7	1187	1.00	0.00076	0.00076
3	GO:1905393	plant organ formation	10	3	7.78	1185	1.00	0.00216	0.00216
4	GO:0006355	regulation of transcription, DNA-templat...	34	29	26.45	60	0.19	0.00379	0.00379
5	GO:0009733	response to auxin	4	0	3.11	1189	1.00	0.00446	0.00446
6	GO:0006811	ion transport	32	18	24.9	1177	1.00	0.00630	0.00630
7	GO:0071310	cellular response to organic substance	11	8	8.56	854	0.79	0.00644	0.00644
8	GO:0034470	ncRNA processing	6	2	4.67	1162	1.00	0.00713	0.00713
9	GO:0000460	maturation of 5.8S rRNA	3	0	2.33	1190	1.00	0.01306	0.01306
10	GO:0010093	specification of floral organ identity	3	0	2.33	1191	1.00	0.01306	0.01306
11	GO:0048444	floral organ morphogenesis	3	0	2.33	1192	1.00	0.01306	0.01306
12	GO:0048449	floral organ formation	3	0	2.33	1193	1.00	0.01306	0.01306
13	GO:0090701	specification of plant organ identity	3	0	2.33	1194	1.00	0.01306	0.01306
14	GO:0006364	rRNA processing	5	1	3.89	1180	1.00	0.01441	0.01441
15	GO:0007389	pattern specification process	5	1	3.89	1181	1.00	0.01441	0.01441
16	GO:0048437	floral organ development	5	1	3.89	1182	1.00	0.01441	0.01441
17	GO:0009057	macromolecule catabolic process	17	8	13.23	1179	1.00	0.01485	0.01485
18	GO:1901701	cellular response to oxygen-containing c...	9	7	7	405	0.68	0.01644	0.01644
19	GO:0006979	response to oxidative stress	10	8	7.78	395	0.61	0.01682	0.01682
20	GO:0042737	drug catabolic process	10	8	7.78	396	0.61	0.01682	0.01682
