## Supplementary material for "Historic breeding practices contribute to germplasm divergence in leaf specialized metabolism and ecophysiology in cultivated sunflower (*Helianthus annuus*)": All Appendicies: RelativeRatioRT8.3_BP.csv

	GO.ID	Term	Annotated	Significant	Expected	Rank in classicFisher	classicFisher	classicKS	elimKS
1	GO:0060255	regulation of macromolecule metabolic pr...	10	0	0	1	1	0.010	0.010
2	GO:0033993	response to lipid	4	0	0	2	1	0.011	0.011
3	GO:0050789	regulation of biological process	21	0	0	3	1	0.015	0.015
4	GO:0065007	biological regulation	21	0	0	4	1	0.015	0.015
5	GO:0009719	response to endogenous stimulus	8	0	0	5	1	0.017	0.017
6	GO:0009725	response to hormone	8	0	0	6	1	0.017	0.017
7	GO:0010033	response to organic substance	8	0	0	7	1	0.017	0.017
8	GO:0009737	response to abscisic acid	3	0	0	8	1	0.019	0.019
9	GO:0097305	response to alcohol	3	0	0	9	1	0.019	0.019
10	GO:0010605	negative regulation of macromolecule met...	3	0	0	10	1	0.023	0.023
11	GO:0032268	regulation of cellular protein metabolic...	3	0	0	11	1	0.023	0.023
12	GO:0051246	regulation of protein metabolic process	3	0	0	12	1	0.023	0.023
13	GO:0010468	regulation of gene expression	9	0	0	13	1	0.025	0.025
14	GO:0080090	regulation of primary metabolic process	11	0	0	14	1	0.028	0.028
15	GO:0009738	abscisic acid-activated signaling pathwa...	2	0	0	15	1	0.031	0.031
16	GO:0071215	cellular response to abscisic acid stimu...	2	0	0	16	1	0.031	0.031
17	GO:0097306	cellular response to alcohol	2	0	0	17	1	0.031	0.031
18	GO:0016567	protein ubiquitination	4	0	0	18	1	0.032	0.032
19	GO:0032446	protein modification by small protein co...	4	0	0	19	1	0.032	0.032
20	GO:0070647	protein modification by small protein co...	4	0	0	20	1	0.032	0.032
