## Supplementary material for "Historic breeding practices contribute to germplasm divergence in leaf specialized metabolism and ecophysiology in cultivated sunflower (*Helianthus annuus*)": All Appendicies: RelativeRatioRT8.11_BP.csv

	GO.ID	Term	Annotated	Significant	Expected	Rank in classicFisher	classicFisher	classicKS	elimKS
1	GO:0006355	regulation of transcription, DNA-templat...	32	0	0.38	141	1.0	3.1e-06	3.1e-06
2	GO:0071310	cellular response to organic substance	9	0	0.11	142	1.0	0.0011	0.0011
3	GO:0006979	response to oxidative stress	9	0	0.11	143	1.0	0.0024	0.0024
4	GO:0042744	hydrogen peroxide catabolic process	9	0	0.11	144	1.0	0.0024	0.0024
5	GO:0046274	lignin catabolic process	6	0	0.07	145	1.0	0.0026	0.0026
6	GO:1901701	cellular response to oxygen-containing c...	8	0	0.1	146	1.0	0.0030	0.0030
7	GO:0071229	cellular response to acid chemical	7	0	0.08	147	1.0	0.0085	0.0085
8	GO:0071495	cellular response to endogenous stimulus	7	0	0.08	148	1.0	0.0085	0.0085
9	GO:0009637	response to blue light	4	0	0.05	149	1.0	0.0123	0.0123
10	GO:0006413	translational initiation	6	0	0.07	150	1.0	0.0157	0.0157
11	GO:0035672	oligopeptide transmembrane transport	3	0	0.04	151	1.0	0.0176	0.0176
12	GO:0032446	protein modification by small protein co...	9	1	0.11	58	0.1	0.0186	0.0186
13	GO:0009891	positive regulation of biosynthetic proc...	7	0	0.08	152	1.0	0.0208	0.0208
14	GO:0010557	positive regulation of macromolecule bio...	7	0	0.08	153	1.0	0.0208	0.0208
15	GO:0010628	positive regulation of gene expression	7	0	0.08	154	1.0	0.0208	0.0208
16	GO:0031328	positive regulation of cellular biosynth...	7	0	0.08	155	1.0	0.0208	0.0208
17	GO:0006457	protein folding	3	0	0.04	156	1.0	0.0244	0.0244
18	GO:0010243	response to organonitrogen compound	3	0	0.04	157	1.0	0.0256	0.0256
19	GO:1901698	response to nitrogen compound	3	0	0.04	158	1.0	0.0256	0.0256
20	GO:0006996	organelle organization	26	0	0.31	159	1.0	0.0292	0.0292
