## Supplementary material for "Historic breeding practices contribute to germplasm divergence in leaf specialized metabolism and ecophysiology in cultivated sunflower (*Helianthus annuus*)": All Appendicies: RelativeRatioRT8.51_MF.csv

	GO.ID	Term	Annotated	Significant	Expected	Rank in classicFisher	classicFisher	classicKS	elimKS
1	GO:0030247	polysaccharide binding	10	0	0.61	173	1.00	4.3e-06	4.3e-06
2	GO:0004601	peroxidase activity	10	1	0.61	91	0.47	9.0e-05	9.0e-05
3	GO:0052716	hydroquinone:oxygen oxidoreductase activ...	5	0	0.31	174	1.00	0.00071	0.00071
4	GO:0005509	calcium ion binding	15	0	0.92	175	1.00	0.00085	0.00085
5	GO:0020037	heme binding	26	3	1.59	61	0.21	0.00181	0.00181
6	GO:0005507	copper ion binding	7	0	0.43	176	1.00	0.00263	0.00263
7	GO:0015333	peptide:proton symporter activity	3	0	0.18	177	1.00	0.00266	0.00266
8	GO:0035673	oligopeptide transmembrane transporter a...	3	0	0.18	178	1.00	0.00266	0.00266
9	GO:0003700	DNA-binding transcription factor activit...	19	1	1.16	130	0.70	0.00281	0.00281
10	GO:0008270	zinc ion binding	63	1	3.85	172	0.98	0.00313	0.00313
11	GO:0004190	aspartic-type endopeptidase activity	28	1	1.71	148	0.84	0.00549	0.00549
12	GO:0003989	acetyl-CoA carboxylase activity	3	0	0.18	179	1.00	0.00625	0.00625
13	GO:0008135	translation factor activity, RNA binding	9	0	0.55	180	1.00	0.00748	0.00748
14	GO:0140097	catalytic activity, acting on DNA	74	4	4.52	129	0.69	0.01482	0.01482
15	GO:0034061	DNA polymerase activity	70	3	4.27	146	0.83	0.01809	0.01809
16	GO:0043169	cation binding	144	7	8.79	141	0.82	6.9e-05	0.02102
17	GO:0046872	metal ion binding	144	7	8.79	142	0.82	6.9e-05	0.02102
18	GO:0046914	transition metal ion binding	83	2	5.07	171	0.97	0.00115	0.02119
19	GO:0003964	RNA-directed DNA polymerase activity	69	3	4.21	140	0.82	0.02270	0.02270
20	GO:0030674	protein binding, bridging	2	0	0.12	181	1.00	0.02316	0.02316
