## Supplementary material for "Historic breeding practices contribute to germplasm divergence in leaf specialized metabolism and ecophysiology in cultivated sunflower (*Helianthus annuus*)": All Appendicies: RelativeRatioRT8.69_MF.csv

	GO.ID	Term	Annotated	Significant	Expected	Rank in classicFisher	classicFisher	classicKS	elimKS
1	GO:0004970	ionotropic glutamate receptor activity	9	0	1.08	93	1.00	4.7e-06	4.7e-06
2	GO:0043169	cation binding	19	1	2.29	91	0.93	0.032	0.032
3	GO:0046872	metal ion binding	19	1	2.29	92	0.93	0.032	0.032
4	GO:0008270	zinc ion binding	8	0	0.96	94	1.00	0.035	0.035
5	GO:0004518	nuclease activity	2	0	0.24	95	1.00	0.035	0.035
6	GO:0015291	secondary active transmembrane transport...	4	0	0.48	96	1.00	0.043	0.043
7	GO:0046914	transition metal ion binding	12	0	1.44	97	1.00	0.068	0.068
8	GO:0022804	active transmembrane transporter activit...	6	0	0.72	98	1.00	0.079	0.079
9	GO:0004364	glutathione transferase activity	2	0	0.24	99	1.00	0.105	0.105
10	GO:0004462	lactoylglutathione lyase activity	2	0	0.24	100	1.00	0.105	0.105
11	GO:0016765	transferase activity, transferring alkyl...	2	0	0.24	101	1.00	0.105	0.105
12	GO:0016846	carbon-sulfur lyase activity	2	0	0.24	102	1.00	0.105	0.105
13	GO:0051213	dioxygenase activity	2	0	0.24	103	1.00	0.137	0.137
14	GO:0016709	oxidoreductase activity, acting on paire...	1	0	0.12	104	1.00	0.142	0.142
15	GO:0016711	flavonoid 3'-monooxygenase activity	1	0	0.12	105	1.00	0.142	0.142
16	GO:0005199	structural constituent of cell wall	1	0	0.12	106	1.00	0.155	0.155
17	GO:0004519	endonuclease activity	1	0	0.12	107	1.00	0.169	0.169
18	GO:0004521	endoribonuclease activity	1	0	0.12	108	1.00	0.169	0.169
19	GO:0004523	RNA-DNA hybrid ribonuclease activity	1	0	0.12	109	1.00	0.169	0.169
20	GO:0004540	ribonuclease activity	1	0	0.12	110	1.00	0.169	0.169
