## Supplementary material for "Historic breeding practices contribute to germplasm divergence in leaf specialized metabolism and ecophysiology in cultivated sunflower (*Helianthus annuus*)": All Appendicies: RelativeRatioRT8.81_BP.csv

	GO.ID	Term	Annotated	Significant	Expected	Rank in classicFisher	classicFisher	classicKS	elimKS
1	GO:0006979	response to oxidative stress	12	0	7.01	612	1	3.5e-07	3.5e-07
2	GO:0055114	oxidation-reduction process	17	2	9.93	610	1	4.8e-07	4.8e-07
3	GO:0042744	hydrogen peroxide catabolic process	9	0	5.26	613	1	1.9e-05	1.9e-05
4	GO:0019725	cellular homeostasis	5	0	2.92	614	1	0.00097	0.00097
5	GO:0006629	lipid metabolic process	16	4	9.34	607	1	0.00841	0.00841
6	GO:0010025	wax biosynthetic process	6	0	3.5	615	1	0.00893	0.00893
7	GO:0000041	transition metal ion transport	3	0	1.75	616	1	0.01540	0.01540
8	GO:0006826	iron ion transport	3	0	1.75	617	1	0.01540	0.01540
9	GO:0006873	cellular ion homeostasis	3	0	1.75	618	1	0.01540	0.01540
10	GO:0006875	cellular metal ion homeostasis	3	0	1.75	619	1	0.01540	0.01540
11	GO:0006879	cellular iron ion homeostasis	3	0	1.75	620	1	0.01540	0.01540
12	GO:0006880	intracellular sequestering of iron ion	3	0	1.75	621	1	0.01540	0.01540
13	GO:0030003	cellular cation homeostasis	3	0	1.75	622	1	0.01540	0.01540
14	GO:0030026	cellular manganese ion homeostasis	3	0	1.75	623	1	0.01540	0.01540
15	GO:0034755	iron ion transmembrane transport	3	0	1.75	624	1	0.01540	0.01540
16	GO:0046916	cellular transition metal ion homeostasi...	3	0	1.75	625	1	0.01540	0.01540
17	GO:0050801	ion homeostasis	3	0	1.75	626	1	0.01540	0.01540
18	GO:0051235	maintenance of location	3	0	1.75	627	1	0.01540	0.01540
19	GO:0051238	sequestering of metal ion	3	0	1.75	628	1	0.01540	0.01540
20	GO:0051651	maintenance of location in cell	3	0	1.75	629	1	0.01540	0.01540
