## Supplementary material for "Historic breeding practices contribute to germplasm divergence in leaf specialized metabolism and ecophysiology in cultivated sunflower (*Helianthus annuus*)": All Appendicies: RelativeRatios200PC1_BP.csv

	GO.ID	Term	Annotated	Significant	Expected	Rank in classicFisher	classicFisher	classicKS	elimKS
1	GO:0016567	protein ubiquitination	6	0	0.05	43	1	0.0047	0.0047
2	GO:0010468	regulation of gene expression	20	0	0.17	44	1	0.0144	0.0144
3	GO:0005976	polysaccharide metabolic process	6	0	0.05	45	1	0.0158	0.0158
4	GO:0006073	cellular glucan metabolic process	6	0	0.05	46	1	0.0158	0.0158
5	GO:0010383	cell wall polysaccharide metabolic proce...	6	0	0.05	47	1	0.0158	0.0158
6	GO:0010410	hemicellulose metabolic process	6	0	0.05	48	1	0.0158	0.0158
7	GO:0010411	xyloglucan metabolic process	6	0	0.05	49	1	0.0158	0.0158
8	GO:0042546	cell wall biogenesis	6	0	0.05	50	1	0.0158	0.0158
9	GO:0044036	cell wall macromolecule metabolic proces...	6	0	0.05	51	1	0.0158	0.0158
10	GO:0044042	glucan metabolic process	6	0	0.05	52	1	0.0158	0.0158
11	GO:0044264	cellular polysaccharide metabolic proces...	6	0	0.05	53	1	0.0158	0.0158
12	GO:0060255	regulation of macromolecule metabolic pr...	25	0	0.22	54	1	0.0162	0.0162
13	GO:0080090	regulation of primary metabolic process	23	0	0.2	55	1	0.0202	0.0202
14	GO:0010556	regulation of macromolecule biosynthetic...	16	0	0.14	56	1	0.0205	0.0205
15	GO:2000112	regulation of cellular macromolecule bio...	16	0	0.14	57	1	0.0205	0.0205
16	GO:0009889	regulation of biosynthetic process	19	0	0.16	58	1	0.0307	0.0307
17	GO:0019222	regulation of metabolic process	29	0	0.25	59	1	0.0314	0.0314
18	GO:0009808	lignin metabolic process	2	0	0.02	60	1	0.0367	0.0367
19	GO:0051171	regulation of nitrogen compound metaboli...	22	0	0.19	61	1	0.0407	0.0407
20	GO:0071554	cell wall organization or biogenesis	8	0	0.07	62	1	0.0433	0.0433
