## Supplementary material for "Historic breeding practices contribute to germplasm divergence in leaf specialized metabolism and ecophysiology in cultivated sunflower (*Helianthus annuus*)": All Appendicies: RelativeRatios200PC3_BP.csv

	GO.ID	Term	Annotated	Significant	Expected	Rank in classicFisher	classicFisher	classicKS	elimKS
1	GO:0006979	response to oxidative stress	8	0	0	1	1	7.4e-05	7.4e-05
2	GO:0042744	hydrogen peroxide catabolic process	8	0	0	2	1	7.4e-05	7.4e-05
3	GO:0006355	regulation of transcription, DNA-templat...	21	0	0	3	1	0.00082	0.00082
4	GO:0048522	positive regulation of cellular process	11	0	0	4	1	0.00210	0.00210
5	GO:0046274	lignin catabolic process	5	0	0	5	1	0.00445	0.00445
6	GO:0035672	oligopeptide transmembrane transport	3	0	0	6	1	0.00596	0.00596
7	GO:0035556	intracellular signal transduction	4	0	0	7	1	0.00876	0.00876
8	GO:0010411	xyloglucan metabolic process	6	0	0	8	1	0.00941	0.00941
9	GO:0010243	response to organonitrogen compound	3	0	0	9	1	0.01163	0.01163
10	GO:1901698	response to nitrogen compound	3	0	0	10	1	0.01163	0.01163
11	GO:0070887	cellular response to chemical stimulus	8	0	0	11	1	0.01284	0.01284
12	GO:0071310	cellular response to organic substance	8	0	0	12	1	0.01284	0.01284
13	GO:0009893	positive regulation of metabolic process	9	0	0	13	1	0.02021	0.02021
14	GO:0031325	positive regulation of cellular metaboli...	9	0	0	14	1	0.02021	0.02021
15	GO:0010114	response to red light	3	0	0	15	1	0.02248	0.02248
16	GO:0010218	response to far red light	3	0	0	16	1	0.02248	0.02248
17	GO:0042793	plastid transcription	3	0	0	17	1	0.02248	0.02248
18	GO:1901701	cellular response to oxygen-containing c...	7	0	0	18	1	0.03741	0.03741
19	GO:0006413	translational initiation	5	0	0	19	1	0.04284	0.04284
20	GO:0008361	regulation of cell size	2	0	0	20	1	0.04661	0.04661
