## Supplementary material for "Historic breeding practices contribute to germplasm divergence in leaf specialized metabolism and ecophysiology in cultivated sunflower (*Helianthus annuus*)": All Appendicies: RelativeRatios200PC4_MF.csv

	GO.ID	Term	Annotated	Significant	Expected	Rank in classicFisher	classicFisher	classicKS	elimKS
1	GO:0008289	lipid binding	12	1	10.44	397	1.00	1.1e-07	1.1e-07
2	GO:0004970	ionotropic glutamate receptor activity	9	9	7.83	31	0.28	6.3e-06	6.3e-06
3	GO:0043565	sequence-specific DNA binding	19	9	16.53	396	1.00	0.0001	0.0001
4	GO:0060089	molecular transducer activity	13	11	11.31	169	0.77	1.0e-05	0.0372
5	GO:0001882	nucleoside binding	4	3	3.48	353	0.92	0.0673	0.0673
6	GO:0001883	purine nucleoside binding	4	3	3.48	354	0.92	0.0673	0.0673
7	GO:0005525	GTP binding	4	3	3.48	355	0.92	0.0673	0.0673
8	GO:0019001	guanyl nucleotide binding	4	3	3.48	356	0.92	0.0673	0.0673
9	GO:0032549	ribonucleoside binding	4	3	3.48	357	0.92	0.0673	0.0673
10	GO:0032550	purine ribonucleoside binding	4	3	3.48	358	0.92	0.0673	0.0673
11	GO:0032561	guanyl ribonucleotide binding	4	3	3.48	359	0.92	0.0673	0.0673
12	GO:0015291	secondary active transmembrane transport...	5	5	4.35	65	0.50	0.0706	0.0706
13	GO:0004888	transmembrane signaling receptor activit...	12	10	10.44	172	0.81	2.3e-06	0.0855
14	GO:0038023	signaling receptor activity	12	10	10.44	173	0.81	2.3e-06	0.0855
15	GO:0004364	glutathione transferase activity	2	2	1.74	114	0.76	0.0889	0.0889
16	GO:0004462	lactoylglutathione lyase activity	2	2	1.74	115	0.76	0.0889	0.0889
17	GO:0016846	carbon-sulfur lyase activity	2	2	1.74	116	0.76	0.0889	0.0889
18	GO:0019199	transmembrane receptor protein kinase ac...	3	1	2.61	394	1.00	0.1011	0.1011
19	GO:0051213	dioxygenase activity	2	2	1.74	117	0.76	0.1024	0.1024
20	GO:0005351	carbohydrate:proton symporter activity	2	2	1.74	118	0.76	0.1311	0.1311
