## Supplementary material for "Historic breeding practices contribute to germplasm divergence in leaf specialized metabolism and ecophysiology in cultivated sunflower (*Helianthus annuus*)": All Appendicies: RelativeRatios200PC6_MF.csv

	GO.ID	Term	Annotated	Significant	Expected	Rank in classicFisher	classicFisher	classicKS	elimKS
1	GO:0030247	polysaccharide binding	10	0	0.02	9	1.000	7e-05	7e-05
2	GO:0004601	peroxidase activity	9	0	0.01	10	1.000	0.00039	0.00039
3	GO:0003700	DNA-binding transcription factor activit...	29	1	0.04	2	0.045	0.00089	0.00089
4	GO:0004222	metalloendopeptidase activity	8	0	0.01	11	1.000	0.00113	0.00113
5	GO:0052716	hydroquinone:oxygen oxidoreductase activ...	5	0	0.01	12	1.000	0.00311	0.00311
6	GO:0005509	calcium ion binding	14	0	0.02	13	1.000	0.00513	0.00513
7	GO:0046914	transition metal ion binding	88	0	0.14	14	1.000	0.01199	0.00713
8	GO:0008270	zinc ion binding	67	0	0.1	15	1.000	0.00763	0.00763
9	GO:0015333	peptide:proton symporter activity	3	0	0	16	1.000	0.00829	0.00829
10	GO:0035673	oligopeptide transmembrane transporter a...	3	0	0	17	1.000	0.00829	0.00829
11	GO:0003677	DNA binding	72	1	0.11	4	0.111	0.00844	0.00844
12	GO:0020037	heme binding	24	0	0.04	18	1.000	0.01028	0.01028
13	GO:0005507	copper ion binding	7	0	0.01	19	1.000	0.01183	0.01183
14	GO:0003989	acetyl-CoA carboxylase activity	3	0	0	20	1.000	0.01703	0.01703
15	GO:0016421	CoA carboxylase activity	3	0	0	21	1.000	0.01703	0.01703
16	GO:0016885	ligase activity, forming carbon-carbon b...	3	0	0	22	1.000	0.01703	0.01703
17	GO:0015171	amino acid transmembrane transporter act...	8	0	0.01	23	1.000	0.02515	0.02515
18	GO:0046906	tetrapyrrole binding	28	0	0.04	24	1.000	0.02619	0.02619
19	GO:0008509	anion transmembrane transporter activity	15	0	0.02	25	1.000	0.02665	0.02665
20	GO:0004190	aspartic-type endopeptidase activity	29	0	0.04	26	1.000	0.03331	0.03331
