## Supplementary material for "Historic breeding practices contribute to germplasm divergence in leaf specialized metabolism and ecophysiology in cultivated sunflower (*Helianthus annuus*)": All Appendicies: RelativeRatios200PC8_MF.csv

	GO.ID	Term	Annotated	Significant	Expected	Rank in classicFisher	classicFisher	classicKS	elimKS
1	GO:0030247	polysaccharide binding	10	0	0	1	1	7.4e-06	7.4e-06
2	GO:0005509	calcium ion binding	13	0	0	2	1	0.00028	0.00028
3	GO:0003677	DNA binding	46	0	0	3	1	0.00067	0.00067
4	GO:0052716	hydroquinone:oxygen oxidoreductase activ...	5	0	0	4	1	0.00101	0.00101
5	GO:0015333	peptide:proton symporter activity	3	0	0	5	1	0.00286	0.00286
6	GO:0035673	oligopeptide transmembrane transporter a...	3	0	0	6	1	0.00286	0.00286
7	GO:0008135	translation factor activity, RNA binding	8	0	0	7	1	0.00388	0.00388
8	GO:0003700	DNA-binding transcription factor activit...	18	0	0	8	1	0.00389	0.00389
9	GO:0004601	peroxidase activity	16	0	0	9	1	0.00431	0.00431
10	GO:0003989	acetyl-CoA carboxylase activity	3	0	0	10	1	0.00727	0.00727
11	GO:0016709	oxidoreductase activity, acting on paire...	6	0	0	11	1	0.01006	0.01006
12	GO:0140097	catalytic activity, acting on DNA	67	0	0	12	1	0.01246	0.01246
13	GO:0005507	copper ion binding	8	0	0	13	1	0.01389	0.01389
14	GO:0034061	DNA polymerase activity	64	0	0	14	1	0.02178	0.02178
15	GO:0016779	nucleotidyltransferase activity	68	0	0	15	1	0.02180	0.02180
16	GO:0030674	protein binding, bridging	2	0	0	16	1	0.02474	0.02474
17	GO:0060090	molecular adaptor activity	2	0	0	17	1	0.02474	0.02474
18	GO:0003964	RNA-directed DNA polymerase activity	63	0	0	18	1	0.02612	0.02612
19	GO:0003743	translation initiation factor activity	4	0	0	19	1	0.02729	0.02729
20	GO:0004175	endopeptidase activity	33	0	0	20	1	0.02810	0.02810
