## Supplementary material for "Historic breeding practices contribute to germplasm divergence in leaf specialized metabolism and ecophysiology in cultivated sunflower (*Helianthus annuus*)": All Appendicies: RelativeRatios200PC10_BP.csv

	GO.ID	Term	Annotated	Significant	Expected	Rank in classicFisher	classicFisher	classicKS	elimKS
1	GO:0051301	cell division	3	0	0	1	1	0.023	0.023
2	GO:0000003	reproduction	3	0	0	2	1	0.035	0.035
3	GO:0022414	reproductive process	3	0	0	3	1	0.035	0.035
4	GO:0051704	multi-organism process	3	0	0	4	1	0.035	0.035
5	GO:0006457	protein folding	2	0	0	5	1	0.036	0.036
6	GO:0006996	organelle organization	4	0	0	6	1	0.064	0.064
7	GO:0000278	mitotic cell cycle	2	0	0	7	1	0.068	0.068
8	GO:0000280	nuclear division	2	0	0	8	1	0.068	0.068
9	GO:0000281	mitotic cytokinesis	2	0	0	9	1	0.068	0.068
10	GO:0000910	cytokinesis	2	0	0	10	1	0.068	0.068
11	GO:0000911	cytokinesis by cell plate formation	2	0	0	11	1	0.068	0.068
12	GO:0007049	cell cycle	2	0	0	12	1	0.068	0.068
13	GO:0007112	male meiosis cytokinesis	2	0	0	13	1	0.068	0.068
14	GO:0007140	male meiotic nuclear division	2	0	0	14	1	0.068	0.068
15	GO:0007276	gamete generation	2	0	0	15	1	0.068	0.068
16	GO:0019953	sexual reproduction	2	0	0	16	1	0.068	0.068
17	GO:0022402	cell cycle process	2	0	0	17	1	0.068	0.068
18	GO:0022412	cellular process involved in reproductio...	2	0	0	18	1	0.068	0.068
19	GO:0032504	multicellular organism reproduction	2	0	0	19	1	0.068	0.068
20	GO:0032506	cytokinetic process	2	0	0	20	1	0.068	0.068
