## Supplementary material for "Historic breeding practices contribute to germplasm divergence in leaf specialized metabolism and ecophysiology in cultivated sunflower (*Helianthus annuus*)": All Appendicies: RelativeRatiosPC2_BP.csv

	GO.ID	Term	Annotated	Significant	Expected	Rank in classicFisher	classicFisher	classicKS	elimKS
1	GO:0050789	regulation of biological process	4	1	0.11	60	0.11	0.049	0.049
2	GO:0050794	regulation of cellular process	4	1	0.11	61	0.11	0.049	0.049
3	GO:0065007	biological regulation	4	1	0.11	62	0.11	0.049	0.049
4	GO:0009058	biosynthetic process	13	0	0.37	86	1.00	0.120	0.120
5	GO:1901576	organic substance biosynthetic process	13	0	0.37	87	1.00	0.120	0.120
6	GO:0006278	RNA-dependent DNA biosynthetic process	7	0	0.2	88	1.00	0.128	0.128
7	GO:0071897	DNA biosynthetic process	7	0	0.2	89	1.00	0.128	0.128
8	GO:0010143	cutin biosynthetic process	1	0	0.03	90	1.00	0.143	0.143
9	GO:1901362	organic cyclic compound biosynthetic pro...	10	0	0.29	91	1.00	0.157	0.157
10	GO:0002229	defense response to oomycetes	1	0	0.03	92	1.00	0.160	0.160
11	GO:0002239	response to oomycetes	1	0	0.03	93	1.00	0.160	0.160
12	GO:0006952	defense response	1	0	0.03	94	1.00	0.160	0.160
13	GO:0007154	cell communication	1	0	0.03	95	1.00	0.160	0.160
14	GO:0007165	signal transduction	1	0	0.03	96	1.00	0.160	0.160
15	GO:0007166	cell surface receptor signaling pathway	1	0	0.03	97	1.00	0.160	0.160
16	GO:0007167	enzyme linked receptor protein signaling...	1	0	0.03	98	1.00	0.160	0.160
17	GO:0007178	transmembrane receptor protein serine/th...	1	0	0.03	99	1.00	0.160	0.160
18	GO:0023052	signaling	1	0	0.03	100	1.00	0.160	0.160
19	GO:0098542	defense response to other organism	1	0	0.03	101	1.00	0.160	0.160
20	GO:0010468	regulation of gene expression	1	0	0.03	102	1.00	0.179	0.179
