## Supplementary material for "Historic breeding practices contribute to germplasm divergence in leaf specialized metabolism and ecophysiology in cultivated sunflower (*Helianthus annuus*)": All Appendicies: RelativeRatiosPC5_MF.csv

	GO.ID	Term	Annotated	Significant	Expected	Rank in classicFisher	classicFisher	classicKS	elimKS
1	GO:0003700	DNA-binding transcription factor activit...	24	0	0.18	48	1.00	9.4e-06	9.4e-06
2	GO:0030247	polysaccharide binding	10	0	0.07	49	1.00	0.00011	0.00011
3	GO:0003677	DNA binding	63	1	0.47	25	0.39	0.00081	0.00081
4	GO:0003964	RNA-directed DNA polymerase activity	66	0	0.49	50	1.00	0.00199	0.00199
5	GO:0005507	copper ion binding	6	0	0.04	51	1.00	0.00311	0.00311
6	GO:0005509	calcium ion binding	13	0	0.1	52	1.00	0.00339	0.00339
7	GO:0052716	hydroquinone:oxygen oxidoreductase activ...	5	0	0.04	53	1.00	0.00387	0.00387
8	GO:0004222	metalloendopeptidase activity	9	0	0.07	54	1.00	0.00645	0.00645
9	GO:0046872	metal ion binding	163	1	1.21	39	0.75	0.00148	0.00780
10	GO:0004190	aspartic-type endopeptidase activity	30	0	0.22	55	1.00	0.00866	0.00866
11	GO:0015333	peptide:proton symporter activity	3	0	0.02	56	1.00	0.01022	0.01022
12	GO:0035673	oligopeptide transmembrane transporter a...	3	0	0.02	57	1.00	0.01022	0.01022
13	GO:0042887	amide transmembrane transporter activity	3	0	0.02	58	1.00	0.01022	0.01022
14	GO:1904680	peptide transmembrane transporter activi...	3	0	0.02	59	1.00	0.01022	0.01022
15	GO:0008270	zinc ion binding	72	0	0.54	60	1.00	0.01133	0.01133
16	GO:0010181	FMN binding	4	0	0.03	61	1.00	0.01225	0.01225
17	GO:0008135	translation factor activity, RNA binding	10	0	0.07	62	1.00	0.01806	0.01806
18	GO:0016709	oxidoreductase activity, acting on paire...	6	0	0.04	63	1.00	0.01958	0.01958
19	GO:0003955	NAD(P)H dehydrogenase (quinone) activity	2	0	0.01	64	1.00	0.01967	0.01967
20	GO:0003989	acetyl-CoA carboxylase activity	3	0	0.02	65	1.00	0.02012	0.02012
