## Supplementary material for "Historic breeding practices contribute to germplasm divergence in leaf specialized metabolism and ecophysiology in cultivated sunflower (*Helianthus annuus*)": All Appendicies: RelativeRatiosPC7_MF.csv

	GO.ID	Term	Annotated	Significant	Expected	Rank in classicFisher	classicFisher	classicKS	elimKS
1	GO:0004601	peroxidase activity	9	0	0	1	1	5.7e-05	5.7e-05
2	GO:0005509	calcium ion binding	13	0	0	2	1	0.00043	0.00043
3	GO:0030247	polysaccharide binding	14	0	0	3	1	0.00101	0.00101
4	GO:0052716	hydroquinone:oxygen oxidoreductase activ...	5	0	0	4	1	0.00127	0.00127
5	GO:0020037	heme binding	26	0	0	5	1	0.00207	0.00207
6	GO:0015333	peptide:proton symporter activity	3	0	0	6	1	0.00345	0.00345
7	GO:0035673	oligopeptide transmembrane transporter a...	3	0	0	7	1	0.00345	0.00345
8	GO:0008135	translation factor activity, RNA binding	8	0	0	8	1	0.00478	0.00478
9	GO:0005507	copper ion binding	7	0	0	9	1	0.00537	0.00537
10	GO:0003989	acetyl-CoA carboxylase activity	3	0	0	10	1	0.00855	0.00855
11	GO:0016709	oxidoreductase activity, acting on paire...	8	0	0	11	1	0.02400	0.02400
12	GO:0030674	protein binding, bridging	2	0	0	12	1	0.02790	0.02790
13	GO:0060090	molecular adaptor activity	2	0	0	13	1	0.02790	0.02790
14	GO:0005381	iron ion transmembrane transporter activ...	2	0	0	14	1	0.03026	0.03026
15	GO:0003743	translation initiation factor activity	4	0	0	15	1	0.03103	0.03103
16	GO:0005315	inorganic phosphate transmembrane transp...	4	0	0	16	1	0.03411	0.03411
17	GO:0016705	oxidoreductase activity, acting on paire...	15	0	0	17	1	0.04153	0.04153
18	GO:0004737	pyruvate decarboxylase activity	2	0	0	18	1	0.05340	0.05340
19	GO:0016831	carboxy-lyase activity	2	0	0	19	1	0.05340	0.05340
20	GO:0004222	metalloendopeptidase activity	3	0	0	20	1	0.05885	0.05885
