## Supplementary material for "Historic breeding practices contribute to germplasm divergence in leaf specialized metabolism and ecophysiology in cultivated sunflower (*Helianthus annuus*)": All Appendicies: RelativeRatiosPC9_MF.csv

	GO.ID	Term	Annotated	Significant	Expected	Rank in classicFisher	classicFisher	classicKS	elimKS
1	GO:0030247	polysaccharide binding	10	0	1.54	269	1.00	2.8e-06	2.8e-06
2	GO:0005509	calcium ion binding	13	0	2.01	270	1.00	0.00011	0.00011
3	GO:0052716	hydroquinone:oxygen oxidoreductase activ...	5	0	0.77	271	1.00	0.00052	0.00052
4	GO:0008270	zinc ion binding	68	8	10.49	224	0.86	0.00110	0.00110
5	GO:0003964	RNA-directed DNA polymerase activity	71	4	10.95	259	1.00	0.00117	0.00117
6	GO:0015333	peptide:proton symporter activity	3	0	0.46	272	1.00	0.00263	0.00263
7	GO:0035673	oligopeptide transmembrane transporter a...	3	0	0.46	273	1.00	0.00263	0.00263
8	GO:0003677	DNA binding	58	5	8.95	240	0.96	0.00265	0.00265
9	GO:0004190	aspartic-type endopeptidase activity	30	1	4.63	251	0.99	0.00275	0.00275
10	GO:0008135	translation factor activity, RNA binding	9	0	1.39	274	1.00	0.00319	0.00319
11	GO:0003989	acetyl-CoA carboxylase activity	3	0	0.46	275	1.00	0.00562	0.00562
12	GO:0004601	peroxidase activity	18	10	2.78	7	7.6e-05	0.00660	0.00660
13	GO:0003700	DNA-binding transcription factor activit...	22	3	3.39	199	0.69	0.00757	0.00757
14	GO:0022836	gated channel activity	15	0	2.31	276	1.00	0.00788	0.00788
15	GO:0016773	phosphotransferase activity, alcohol gro...	67	2	10.34	266	1.00	0.00794	0.00794
16	GO:0005216	ion channel activity	14	0	2.16	277	1.00	0.01096	0.01096
17	GO:0022839	ion gated channel activity	14	0	2.16	278	1.00	0.01096	0.01096
18	GO:0004672	protein kinase activity	64	2	9.87	265	1.00	0.01161	0.01161
19	GO:0140096	catalytic activity, acting on a protein	132	9	20.37	264	1.00	0.00363	0.01295
20	GO:0016709	oxidoreductase activity, acting on paire...	7	1	1.08	200	0.69	0.01295	0.01295
