## Supplementary material for "Historic breeding practices contribute to germplasm divergence in leaf specialized metabolism and ecophysiology in cultivated sunflower (*Helianthus annuus*)": All Appendicies: RT1.2_MF.csv

	GO.ID	Term	Annotated	Significant	Expected	Rank in classicFisher	classicFisher	classicKS	elimKS
1	GO:0043565	sequence-specific DNA binding	8	0	0.06	8	1.00	1.3e-05	1.3e-05
2	GO:0003700	DNA-binding transcription factor activit...	15	1	0.12	1	0.12	0.0039	0.0039
3	GO:0005215	transporter activity	15	0	0.12	9	1.00	0.0078	0.0078
4	GO:0003723	RNA binding	4	0	0.03	10	1.00	0.1026	0.1026
5	GO:0022857	transmembrane transporter activity	10	0	0.08	11	1.00	0.1072	0.1072
6	GO:0005515	protein binding	9	0	0.07	12	1.00	0.1204	0.1204
7	GO:0016874	ligase activity	2	0	0.02	13	1.00	0.1324	0.1324
8	GO:0008324	cation transmembrane transporter activit...	7	0	0.05	14	1.00	0.1336	0.1336
9	GO:0015075	ion transmembrane transporter activity	7	0	0.05	15	1.00	0.1336	0.1336
10	GO:0015318	inorganic molecular entity transmembrane...	7	0	0.05	16	1.00	0.1336	0.1336
11	GO:0022890	inorganic cation transmembrane transport...	7	0	0.05	17	1.00	0.1336	0.1336
12	GO:0003843	1,3-beta-D-glucan synthase activity	1	0	0.01	18	1.00	0.1374	0.1374
13	GO:0008194	UDP-glycosyltransferase activity	1	0	0.01	19	1.00	0.1374	0.1374
14	GO:0035251	UDP-glucosyltransferase activity	1	0	0.01	20	1.00	0.1374	0.1374
15	GO:0008536	Ran GTPase binding	3	0	0.02	21	1.00	0.1399	0.1399
16	GO:0008565	protein transporter activity	3	0	0.02	22	1.00	0.1399	0.1399
17	GO:0017016	Ras GTPase binding	3	0	0.02	23	1.00	0.1399	0.1399
18	GO:0031267	small GTPase binding	3	0	0.02	24	1.00	0.1399	0.1399
19	GO:0051020	GTPase binding	3	0	0.02	25	1.00	0.1399	0.1399
20	GO:0022804	active transmembrane transporter activit...	6	0	0.05	26	1.00	0.1510	0.1510
