## Supplementary material for "Historic breeding practices contribute to germplasm divergence in leaf specialized metabolism and ecophysiology in cultivated sunflower (*Helianthus annuus*)": All Appendicies: RT3.3_MF.csv

	GO.ID	Term	Annotated	Significant	Expected	Rank in classicFisher	classicFisher	classicKS	elimKS
1	GO:0016762	xyloglucan:xyloglucosyl transferase acti...	5	0	0.12	31	1	0.0030	0.0030
2	GO:0022857	transmembrane transporter activity	25	0	0.58	32	1	0.0066	0.0066
3	GO:0043565	sequence-specific DNA binding	10	0	0.23	33	1	0.0067	0.0067
4	GO:0004842	ubiquitin-protein transferase activity	3	0	0.07	34	1	0.0196	0.0196
5	GO:0019787	ubiquitin-like protein transferase activ...	3	0	0.07	35	1	0.0196	0.0196
6	GO:0015267	channel activity	2	0	0.05	36	1	0.0350	0.0350
7	GO:0022803	passive transmembrane transporter activi...	2	0	0.05	37	1	0.0350	0.0350
8	GO:0003712	transcription coregulator activity	2	0	0.05	38	1	0.0429	0.0429
9	GO:0004553	hydrolase activity, hydrolyzing O-glycos...	9	0	0.21	39	1	0.0512	0.0512
10	GO:0016798	hydrolase activity, acting on glycosyl b...	9	0	0.21	40	1	0.0512	0.0512
11	GO:0008289	lipid binding	2	0	0.05	41	1	0.0612	0.0612
12	GO:0010427	abscisic acid binding	2	0	0.05	42	1	0.0612	0.0612
13	GO:0019840	isoprenoid binding	2	0	0.05	43	1	0.0612	0.0612
14	GO:0031406	carboxylic acid binding	2	0	0.05	44	1	0.0612	0.0612
15	GO:0033293	monocarboxylic acid binding	2	0	0.05	45	1	0.0612	0.0612
16	GO:0043177	organic acid binding	2	0	0.05	46	1	0.0612	0.0612
17	GO:0043178	alcohol binding	2	0	0.05	47	1	0.0612	0.0612
18	GO:0004857	enzyme inhibitor activity	2	0	0.05	48	1	0.0714	0.0714
19	GO:0022804	active transmembrane transporter activit...	13	0	0.3	49	1	0.0773	0.0773
20	GO:0042626	ATPase activity, coupled to transmembran...	11	0	0.26	50	1	0.0825	0.0825
