## Supplementary material for "Historic breeding practices contribute to germplasm divergence in leaf specialized metabolism and ecophysiology in cultivated sunflower (*Helianthus annuus*)": All Appendicies: RT3.52_BP.csv

	GO.ID	Term	Annotated	Significant	Expected	Rank in classicFisher	classicFisher	classicKS	elimKS
1	GO:0042744	hydrogen peroxide catabolic process	9	9	8.72	157	0.75	8.6e-05	8.6e-05
2	GO:0006355	regulation of transcription, DNA-templat...	25	25	24.21	35	0.43	0.00014	0.00014
3	GO:0006979	response to oxidative stress	10	10	9.68	139	0.72	0.00025	0.00025
4	GO:0046274	lignin catabolic process	5	5	4.84	272	0.85	0.00111	0.00111
5	GO:0006278	RNA-dependent DNA biosynthetic process	59	55	57.14	1321	0.98	0.00167	0.00167
6	GO:0035672	oligopeptide transmembrane transport	3	3	2.91	393	0.91	0.00379	0.00379
7	GO:0010243	response to organonitrogen compound	3	3	2.91	394	0.91	0.00639	0.00639
8	GO:0009637	response to blue light	3	3	2.91	395	0.91	0.01080	0.01080
9	GO:0010114	response to red light	3	3	2.91	396	0.91	0.01080	0.01080
10	GO:0010218	response to far red light	3	3	2.91	397	0.91	0.01080	0.01080
11	GO:0042793	plastid transcription	3	3	2.91	398	0.91	0.01080	0.01080
12	GO:0015074	DNA integration	17	15	16.46	1329	0.99	0.01568	0.01568
13	GO:0071310	cellular response to organic substance	10	10	9.68	140	0.72	0.01700	0.01700
14	GO:0034645	cellular macromolecule biosynthetic proc...	101	97	97.81	246	0.81	1.9e-05	0.01707
15	GO:0040008	regulation of growth	4	4	3.87	316	0.88	0.01933	0.01933
16	GO:0051336	regulation of hydrolase activity	3	3	2.91	399	0.91	0.02161	0.02161
17	GO:0048518	positive regulation of biological proces...	11	11	10.65	120	0.70	0.02179	0.02179
18	GO:0048522	positive regulation of cellular process	11	11	10.65	121	0.70	0.02179	0.02179
19	GO:0009891	positive regulation of biosynthetic proc...	5	5	4.84	273	0.85	0.02400	0.02400
20	GO:0010557	positive regulation of macromolecule bio...	5	5	4.84	274	0.85	0.02400	0.02400
