## Supplementary material for "Historic breeding practices contribute to germplasm divergence in leaf specialized metabolism and ecophysiology in cultivated sunflower (*Helianthus annuus*)": All Appendicies: RT4.98_MF.csv

	GO.ID	Term	Annotated	Significant	Expected	Rank in classicFisher	classicFisher	classicKS	elimKS
1	GO:0030247	polysaccharide binding	10	0	0.46	116	1.00	9.9e-05	9.9e-05
2	GO:0004601	peroxidase activity	9	0	0.41	117	1.00	0.00047	0.00047
3	GO:0004222	metalloendopeptidase activity	8	0	0.37	118	1.00	0.00173	0.00173
4	GO:0003700	DNA-binding transcription factor activit...	27	2	1.23	68	0.35	0.00180	0.00180
5	GO:0046914	transition metal ion binding	82	2	3.75	106	0.91	0.00460	0.00269
6	GO:0005509	calcium ion binding	13	0	0.59	119	1.00	0.00316	0.00316
7	GO:0052716	hydroquinone:oxygen oxidoreductase activ...	5	0	0.23	120	1.00	0.00387	0.00387
8	GO:0008270	zinc ion binding	63	2	2.88	100	0.80	0.00443	0.00443
9	GO:0003677	DNA binding	66	2	3.01	102	0.83	0.00643	0.00643
10	GO:0004190	aspartic-type endopeptidase activity	26	0	1.19	121	1.00	0.00733	0.00733
11	GO:0003964	RNA-directed DNA polymerase activity	61	0	2.79	122	1.00	0.00801	0.00801
12	GO:0015333	peptide:proton symporter activity	3	0	0.14	123	1.00	0.00897	0.00897
13	GO:0035673	oligopeptide transmembrane transporter a...	3	0	0.14	124	1.00	0.00897	0.00897
14	GO:0020037	heme binding	23	0	1.05	125	1.00	0.00976	0.00976
15	GO:0005507	copper ion binding	7	0	0.32	126	1.00	0.01553	0.01553
16	GO:0003989	acetyl-CoA carboxylase activity	3	0	0.14	127	1.00	0.01900	0.01900
17	GO:0016421	CoA carboxylase activity	3	0	0.14	128	1.00	0.01900	0.01900
18	GO:0016885	ligase activity, forming carbon-carbon b...	3	0	0.14	129	1.00	0.01900	0.01900
19	GO:0016709	oxidoreductase activity, acting on paire...	6	0	0.27	130	1.00	0.02457	0.02457
20	GO:0008135	translation factor activity, RNA binding	10	0	0.46	131	1.00	0.02529	0.02529
