## Supplementary material for "Historic breeding practices contribute to germplasm divergence in leaf specialized metabolism and ecophysiology in cultivated sunflower (*Helianthus annuus*)": All Appendicies: RT5.28_MF.csv

	GO.ID	Term	Annotated	Significant	Expected	Rank in classicFisher	classicFisher	classicKS	elimKS
1	GO:0005509	calcium ion binding	14	0	0.08	31	1.00	0.00032	0.00032
2	GO:0030247	polysaccharide binding	14	0	0.08	32	1.00	0.00041	0.00041
3	GO:0052716	hydroquinone:oxygen oxidoreductase activ...	5	0	0.03	33	1.00	0.00060	0.00060
4	GO:0004601	peroxidase activity	16	0	0.09	34	1.00	0.00188	0.00188
5	GO:0003964	RNA-directed DNA polymerase activity	82	0	0.47	35	1.00	0.00193	0.00193
6	GO:0015333	peptide:proton symporter activity	3	0	0.02	36	1.00	0.00395	0.00395
7	GO:0035673	oligopeptide transmembrane transporter a...	3	0	0.02	37	1.00	0.00395	0.00395
8	GO:0046872	metal ion binding	203	1	1.16	28	0.73	0.00075	0.00509
9	GO:0008135	translation factor activity, RNA binding	10	0	0.06	38	1.00	0.00554	0.00554
10	GO:0010427	abscisic acid binding	3	0	0.02	39	1.00	0.00576	0.00576
11	GO:0003989	acetyl-CoA carboxylase activity	3	0	0.02	40	1.00	0.00705	0.00705
12	GO:0004519	endonuclease activity	19	0	0.11	41	1.00	0.01110	0.01110
13	GO:0046906	tetrapyrrole binding	45	0	0.26	42	1.00	0.01410	0.01410
14	GO:0004521	endoribonuclease activity	16	0	0.09	43	1.00	0.01761	0.01761
15	GO:0004523	RNA-DNA hybrid ribonuclease activity	16	0	0.09	44	1.00	0.01761	0.01761
16	GO:0016891	endoribonuclease activity, producing 5'-...	16	0	0.09	45	1.00	0.01761	0.01761
17	GO:0016893	endonuclease activity, active with eithe...	16	0	0.09	46	1.00	0.01761	0.01761
18	GO:0016787	hydrolase activity	208	0	1.19	47	1.00	0.01781	0.01781
19	GO:0003746	translation elongation factor activity	4	0	0.02	48	1.00	0.01805	0.01805
20	GO:0004190	aspartic-type endopeptidase activity	37	0	0.21	49	1.00	0.02012	0.02012
