## Supplementary material for "Historic breeding practices contribute to germplasm divergence in leaf specialized metabolism and ecophysiology in cultivated sunflower (*Helianthus annuus*)": All Appendicies: RT5.89_BP.csv

	GO.ID	Term	Annotated	Significant	Expected	Rank in classicFisher	classicFisher	classicKS	elimKS
1	GO:0006633	fatty acid biosynthetic process	10	9	8.55	66	0.56	7.3e-05	7.3e-05
2	GO:0001510	RNA methylation	2	0	1.71	576	1.00	0.035	0.035
3	GO:0009451	RNA modification	2	0	1.71	577	1.00	0.035	0.035
4	GO:0043414	macromolecule methylation	2	0	1.71	578	1.00	0.035	0.035
5	GO:0006811	ion transport	15	14	12.83	13	0.31	0.054	0.054
6	GO:0006810	transport	19	18	16.25	5	0.18	0.095	0.095
7	GO:0051179	localization	19	18	16.25	6	0.18	0.095	0.095
8	GO:0051234	establishment of localization	19	18	16.25	7	0.18	0.095	0.095
9	GO:0055114	oxidation-reduction process	3	1	2.57	574	1.00	0.101	0.101
10	GO:0032259	methylation	3	1	2.57	575	1.00	0.132	0.132
11	GO:0009790	embryo development	1	0	0.86	579	1.00	0.139	0.139
12	GO:0009793	embryo development ending in seed dorman...	1	0	0.86	580	1.00	0.139	0.139
13	GO:0010154	fruit development	1	0	0.86	581	1.00	0.139	0.139
14	GO:0016567	protein ubiquitination	1	0	0.86	582	1.00	0.139	0.139
15	GO:0032446	protein modification by small protein co...	1	0	0.86	583	1.00	0.139	0.139
16	GO:0048316	seed development	1	0	0.86	584	1.00	0.139	0.139
17	GO:0070647	protein modification by small protein co...	1	0	0.86	585	1.00	0.139	0.139
18	GO:0006979	response to oxidative stress	1	0	0.86	586	1.00	0.160	0.160
19	GO:0017001	antibiotic catabolic process	1	0	0.86	587	1.00	0.160	0.160
20	GO:0042744	hydrogen peroxide catabolic process	1	0	0.86	588	1.00	0.160	0.160
