## Supplementary material for "Historic breeding practices contribute to germplasm divergence in leaf specialized metabolism and ecophysiology in cultivated sunflower (*Helianthus annuus*)": All Appendicies: RT7.1_BP.csv

	GO.ID	Term	Annotated	Significant	Expected	Rank in classicFisher	classicFisher	classicKS	elimKS
1	GO:0010411	xyloglucan metabolic process	6	0	0	1	1	0.0073	0.0073
2	GO:0042546	cell wall biogenesis	6	0	0	2	1	0.0073	0.0073
3	GO:0009725	response to hormone	7	0	0	3	1	0.0082	0.0082
4	GO:0033993	response to lipid	4	0	0	4	1	0.0152	0.0152
5	GO:0071229	cellular response to acid chemical	4	0	0	5	1	0.0152	0.0152
6	GO:1901701	cellular response to oxygen-containing c...	4	0	0	6	1	0.0152	0.0152
7	GO:0009617	response to bacterium	3	0	0	7	1	0.0234	0.0234
8	GO:0001101	response to acid chemical	6	0	0	8	1	0.0236	0.0236
9	GO:1901700	response to oxygen-containing compound	6	0	0	9	1	0.0236	0.0236
10	GO:0009737	response to abscisic acid	3	0	0	10	1	0.0254	0.0254
11	GO:0097305	response to alcohol	3	0	0	11	1	0.0254	0.0254
12	GO:0006952	defense response	4	0	0	12	1	0.0276	0.0276
13	GO:0009605	response to external stimulus	4	0	0	13	1	0.0276	0.0276
14	GO:0009607	response to biotic stimulus	4	0	0	14	1	0.0276	0.0276
15	GO:0043207	response to external biotic stimulus	4	0	0	15	1	0.0276	0.0276
16	GO:0051707	response to other organism	4	0	0	16	1	0.0276	0.0276
17	GO:0032268	regulation of cellular protein metabolic...	3	0	0	17	1	0.0300	0.0300
18	GO:0016567	protein ubiquitination	4	0	0	18	1	0.0366	0.0366
19	GO:0032446	protein modification by small protein co...	4	0	0	19	1	0.0366	0.0366
20	GO:0009738	abscisic acid-activated signaling pathwa...	2	0	0	20	1	0.0436	0.0436
