## Supplementary material for "Historic breeding practices contribute to germplasm divergence in leaf specialized metabolism and ecophysiology in cultivated sunflower (*Helianthus annuus*)": All Appendicies: RT7.58_MF.csv

	GO.ID	Term	Annotated	Significant	Expected	Rank in classicFisher	classicFisher	classicKS	elimKS
1	GO:0004601	peroxidase activity	8	0	0	1	1	0.0013	0.0013
2	GO:0005509	calcium ion binding	15	0	0	2	1	0.0041	0.0041
3	GO:0030247	polysaccharide binding	17	0	0	3	1	0.0043	0.0043
4	GO:0052716	hydroquinone:oxygen oxidoreductase activ...	6	0	0	4	1	0.0047	0.0047
5	GO:0004222	metalloendopeptidase activity	8	0	0	5	1	0.0050	0.0050
6	GO:0043531	ADP binding	3	0	0	6	1	0.0074	0.0074
7	GO:0034061	DNA polymerase activity	78	0	0	7	1	0.0129	0.0129
8	GO:0140097	catalytic activity, acting on DNA	82	0	0	8	1	0.0136	0.0136
9	GO:0003964	RNA-directed DNA polymerase activity	77	0	0	9	1	0.0152	0.0152
10	GO:0004842	ubiquitin-protein transferase activity	10	0	0	10	1	0.0158	0.0158
11	GO:0019787	ubiquitin-like protein transferase activ...	10	0	0	11	1	0.0158	0.0158
12	GO:0008509	anion transmembrane transporter activity	14	0	0	12	1	0.0196	0.0196
13	GO:0016779	nucleotidyltransferase activity	83	0	0	13	1	0.0227	0.0227
14	GO:0015333	peptide:proton symporter activity	3	0	0	14	1	0.0257	0.0257
15	GO:0035673	oligopeptide transmembrane transporter a...	3	0	0	15	1	0.0257	0.0257
16	GO:0042887	amide transmembrane transporter activity	3	0	0	16	1	0.0257	0.0257
17	GO:1904680	peptide transmembrane transporter activi...	3	0	0	17	1	0.0257	0.0257
18	GO:0008135	translation factor activity, RNA binding	11	0	0	18	1	0.0282	0.0282
19	GO:0005507	copper ion binding	10	0	0	19	1	0.0283	0.0283
20	GO:0022836	gated channel activity	11	0	0	20	1	0.0322	0.0322
