## Supplementary material for "Historic breeding practices contribute to germplasm divergence in leaf specialized metabolism and ecophysiology in cultivated sunflower (*Helianthus annuus*)": All Appendicies: RT7.83_MF.csv

	GO.ID	Term	Annotated	Significant	Expected	Rank in classicFisher	classicFisher	classicKS	elimKS
1	GO:0004222	metalloendopeptidase activity	5	0	0.02	19	1	0.0039	0.0039
2	GO:0015171	amino acid transmembrane transporter act...	4	0	0.02	20	1	0.0054	0.0054
3	GO:0050660	flavin adenine dinucleotide binding	2	0	0.01	21	1	0.0224	0.0224
4	GO:0005216	ion channel activity	13	0	0.06	22	1	0.0306	0.0306
5	GO:0015267	channel activity	13	0	0.06	23	1	0.0306	0.0306
6	GO:0022803	passive transmembrane transporter activi...	13	0	0.06	24	1	0.0306	0.0306
7	GO:0022836	gated channel activity	13	0	0.06	25	1	0.0306	0.0306
8	GO:0022838	substrate-specific channel activity	13	0	0.06	26	1	0.0306	0.0306
9	GO:0022839	ion gated channel activity	13	0	0.06	27	1	0.0306	0.0306
10	GO:0004675	transmembrane receptor protein serine/th...	4	0	0.02	28	1	0.0327	0.0327
11	GO:0019199	transmembrane receptor protein kinase ac...	4	0	0.02	29	1	0.0327	0.0327
12	GO:0003700	DNA-binding transcription factor activit...	12	0	0.05	30	1	0.0396	0.0396
13	GO:0140110	transcription regulator activity	12	0	0.05	31	1	0.0396	0.0396
14	GO:0004970	ionotropic glutamate receptor activity	10	0	0.04	32	1	0.0709	0.0709
15	GO:0005230	extracellular ligand-gated ion channel a...	10	0	0.04	33	1	0.0709	0.0709
16	GO:0008066	glutamate receptor activity	10	0	0.04	34	1	0.0709	0.0709
17	GO:0015276	ligand-gated ion channel activity	10	0	0.04	35	1	0.0709	0.0709
18	GO:0022824	transmitter-gated ion channel activity	10	0	0.04	36	1	0.0709	0.0709
19	GO:0022834	ligand-gated channel activity	10	0	0.04	37	1	0.0709	0.0709
20	GO:0022835	transmitter-gated channel activity	10	0	0.04	38	1	0.0709	0.0709
