## Supplementary material for "Historic breeding practices contribute to germplasm divergence in leaf specialized metabolism and ecophysiology in cultivated sunflower (*Helianthus annuus*)": All Appendicies: RT7.93_MF.csv

	GO.ID	Term	Annotated	Significant	Expected	Rank in classicFisher	classicFisher	classicKS	elimKS
1	GO:0004888	transmembrane signaling receptor activit...	4	0	0.01	3	1	0.0012	0.0012
2	GO:0004222	metalloendopeptidase activity	5	0	0.02	4	1	0.0048	0.0048
3	GO:0015171	amino acid transmembrane transporter act...	4	0	0.01	5	1	0.0075	0.0075
4	GO:0010181	FMN binding	3	0	0.01	6	1	0.0113	0.0113
5	GO:0044877	protein-containing complex binding	7	0	0.02	7	1	0.0165	0.0165
6	GO:0005216	ion channel activity	5	0	0.02	8	1	0.0203	0.0203
7	GO:0015267	channel activity	5	0	0.02	9	1	0.0203	0.0203
8	GO:0022803	passive transmembrane transporter activi...	5	0	0.02	10	1	0.0203	0.0203
9	GO:0022836	gated channel activity	5	0	0.02	11	1	0.0203	0.0203
10	GO:0022838	substrate-specific channel activity	5	0	0.02	12	1	0.0203	0.0203
11	GO:0022839	ion gated channel activity	5	0	0.02	13	1	0.0203	0.0203
12	GO:0004675	transmembrane receptor protein serine/th...	2	0	0.01	14	1	0.0205	0.0205
13	GO:0019199	transmembrane receptor protein kinase ac...	2	0	0.01	15	1	0.0205	0.0205
14	GO:0050660	flavin adenine dinucleotide binding	2	0	0.01	16	1	0.0216	0.0216
15	GO:0004842	ubiquitin-protein transferase activity	5	0	0.02	17	1	0.0274	0.0274
16	GO:0019787	ubiquitin-like protein transferase activ...	5	0	0.02	18	1	0.0274	0.0274
17	GO:0004970	ionotropic glutamate receptor activity	2	0	0.01	19	1	0.0349	0.0349
18	GO:0005230	extracellular ligand-gated ion channel a...	2	0	0.01	20	1	0.0349	0.0349
19	GO:0008066	glutamate receptor activity	2	0	0.01	21	1	0.0349	0.0349
20	GO:0015276	ligand-gated ion channel activity	2	0	0.01	22	1	0.0349	0.0349
