## Supplementary material for "Historic breeding practices contribute to germplasm divergence in leaf specialized metabolism and ecophysiology in cultivated sunflower (*Helianthus annuus*)": All Appendicies: RT8.3_common_MF.csv

	GO.ID	Term	Annotated	Significant	Expected	Rank in classicFisher	classicFisher	classicKS	elimKS
1	GO:0003700	DNA-binding transcription factor activit...	10	0	0	1	1	0.0049	0.0049
2	GO:0004222	metalloendopeptidase activity	5	0	0	2	1	0.0057	0.0057
3	GO:0015171	amino acid transmembrane transporter act...	4	0	0	3	1	0.0065	0.0065
4	GO:0005216	ion channel activity	12	0	0	4	1	0.0082	0.0082
5	GO:0022839	ion gated channel activity	12	0	0	5	1	0.0082	0.0082
6	GO:0015399	primary active transmembrane transporter...	8	0	0	6	1	0.0130	0.0130
7	GO:0015405	P-P-bond-hydrolysis-driven transmembrane...	8	0	0	7	1	0.0130	0.0130
8	GO:0042626	ATPase activity, coupled to transmembran...	8	0	0	8	1	0.0130	0.0130
9	GO:0043492	ATPase activity, coupled to movement of ...	8	0	0	9	1	0.0130	0.0130
10	GO:0003676	nucleic acid binding	35	0	0	10	1	0.0249	0.0249
11	GO:0004970	ionotropic glutamate receptor activity	9	0	0	11	1	0.0288	0.0288
12	GO:0005230	extracellular ligand-gated ion channel a...	9	0	0	12	1	0.0288	0.0288
13	GO:0008066	glutamate receptor activity	9	0	0	13	1	0.0288	0.0288
14	GO:0015276	ligand-gated ion channel activity	9	0	0	14	1	0.0288	0.0288
15	GO:0022824	transmitter-gated ion channel activity	9	0	0	15	1	0.0288	0.0288
16	GO:0022834	ligand-gated channel activity	9	0	0	16	1	0.0288	0.0288
17	GO:0022835	transmitter-gated channel activity	9	0	0	17	1	0.0288	0.0288
18	GO:0030594	neurotransmitter receptor activity	9	0	0	18	1	0.0288	0.0288
19	GO:0140110	transcription regulator activity	12	0	0	19	1	0.0010	0.0291
20	GO:0003712	transcription coregulator activity	2	0	0	20	1	0.0295	0.0295
