## Supplementary material for "Historic breeding practices contribute to germplasm divergence in leaf specialized metabolism and ecophysiology in cultivated sunflower (*Helianthus annuus*)": All Appendicies: RT8.11_common_MF.csv

	GO.ID	Term	Annotated	Significant	Expected	Rank in classicFisher	classicFisher	classicKS	elimKS
1	GO:0030247	polysaccharide binding	17	0	0.48	95	1.00	0.00072	0.00072
2	GO:0005509	calcium ion binding	15	0	0.42	96	1.00	0.00078	0.00078
3	GO:0004222	metalloendopeptidase activity	8	0	0.22	97	1.00	0.00132	0.00132
4	GO:0004601	peroxidase activity	9	0	0.25	98	1.00	0.00141	0.00141
5	GO:0052716	hydroquinone:oxygen oxidoreductase activ...	6	0	0.17	99	1.00	0.00167	0.00167
6	GO:0008509	anion transmembrane transporter activity	14	0	0.39	100	1.00	0.00285	0.00285
7	GO:0003743	translation initiation factor activity	6	0	0.17	101	1.00	0.00944	0.00944
8	GO:0008514	organic anion transmembrane transporter ...	10	0	0.28	102	1.00	0.01003	0.01003
9	GO:0022836	gated channel activity	10	0	0.28	103	1.00	0.01076	0.01076
10	GO:0005216	ion channel activity	9	0	0.25	104	1.00	0.01375	0.01375
11	GO:0022839	ion gated channel activity	9	0	0.25	105	1.00	0.01375	0.01375
12	GO:0015333	peptide:proton symporter activity	3	0	0.08	106	1.00	0.01521	0.01521
13	GO:0035673	oligopeptide transmembrane transporter a...	3	0	0.08	107	1.00	0.01521	0.01521
14	GO:0042887	amide transmembrane transporter activity	3	0	0.08	108	1.00	0.01521	0.01521
15	GO:1904680	peptide transmembrane transporter activi...	3	0	0.08	109	1.00	0.01521	0.01521
16	GO:0005342	organic acid transmembrane transporter a...	9	0	0.25	110	1.00	0.01597	0.01597
17	GO:0046943	carboxylic acid transmembrane transporte...	9	0	0.25	111	1.00	0.01597	0.01597
18	GO:0003676	nucleic acid binding	161	1	4.53	94	0.99	0.00376	0.01673
19	GO:0016788	hydrolase activity, acting on ester bond...	39	0	1.1	112	1.00	0.02246	0.02246
20	GO:0005507	copper ion binding	11	0	0.31	113	1.00	0.02276	0.02276
