## Supplementary material for "Historic breeding practices contribute to germplasm divergence in leaf specialized metabolism and ecophysiology in cultivated sunflower (*Helianthus annuus*)": All Appendicies: RT8.21_BP.csv

	GO.ID	Term	Annotated	Significant	Expected	Rank in classicFisher	classicFisher	classicKS	elimKS
1	GO:0006355	regulation of transcription, DNA-templat...	36	0	0	1	1	7.7e-05	7.7e-05
2	GO:0046274	lignin catabolic process	6	0	0	2	1	0.0024	0.0024
3	GO:0042744	hydrogen peroxide catabolic process	9	0	0	3	1	0.0026	0.0026
4	GO:0016567	protein ubiquitination	8	0	0	4	1	0.0048	0.0048
5	GO:0006979	response to oxidative stress	10	0	0	5	1	0.0071	0.0071
6	GO:0009891	positive regulation of biosynthetic proc...	7	0	0	6	1	0.0152	0.0152
7	GO:0010557	positive regulation of macromolecule bio...	7	0	0	7	1	0.0152	0.0152
8	GO:0010628	positive regulation of gene expression	7	0	0	8	1	0.0152	0.0152
9	GO:0031328	positive regulation of cellular biosynth...	7	0	0	9	1	0.0152	0.0152
10	GO:0009987	cellular process	362	0	0	10	1	0.0031	0.0162
11	GO:0035672	oligopeptide transmembrane transport	3	0	0	11	1	0.0187	0.0187
12	GO:0010243	response to organonitrogen compound	3	0	0	12	1	0.0261	0.0261
13	GO:1901698	response to nitrogen compound	3	0	0	13	1	0.0261	0.0261
14	GO:0009639	response to red or far red light	5	0	0	14	1	0.0271	0.0271
15	GO:0045893	positive regulation of transcription, DN...	6	0	0	15	1	0.0279	0.0279
16	GO:0045935	positive regulation of nucleobase-contai...	6	0	0	16	1	0.0279	0.0279
17	GO:0051254	positive regulation of RNA metabolic pro...	6	0	0	17	1	0.0279	0.0279
18	GO:1902680	positive regulation of RNA biosynthetic ...	6	0	0	18	1	0.0279	0.0279
19	GO:1903508	positive regulation of nucleic acid-temp...	6	0	0	19	1	0.0279	0.0279
20	GO:0009893	positive regulation of metabolic process	10	0	0	20	1	0.0299	0.0299
