## Supplementary material for "Historic breeding practices contribute to germplasm divergence in leaf specialized metabolism and ecophysiology in cultivated sunflower (*Helianthus annuus*)": All Appendicies: RT8.38_MF.csv

	GO.ID	Term	Annotated	Significant	Expected	Rank in classicFisher	classicFisher	classicKS	elimKS
1	GO:0004970	ionotropic glutamate receptor activity	10	0	0	1	1	5.1e-05	5.1e-05
2	GO:0050660	flavin adenine dinucleotide binding	2	0	0	2	1	0.027	0.027
3	GO:0004675	transmembrane receptor protein serine/th...	4	0	0	3	1	0.034	0.034
4	GO:0019199	transmembrane receptor protein kinase ac...	4	0	0	4	1	0.034	0.034
5	GO:0004888	transmembrane signaling receptor activit...	14	0	0	5	1	1.1e-05	0.034
6	GO:0038023	signaling receptor activity	14	0	0	6	1	1.1e-05	0.034
7	GO:0050662	coenzyme binding	3	0	0	7	1	0.050	0.050
8	GO:0016829	lyase activity	6	0	0	8	1	0.076	0.076
9	GO:0060089	molecular transducer activity	15	0	0	9	1	4.6e-05	0.083
10	GO:0003951	NAD+ kinase activity	1	0	0	10	1	0.138	0.138
11	GO:0004143	diacylglycerol kinase activity	1	0	0	11	1	0.138	0.138
12	GO:0000287	magnesium ion binding	2	0	0	12	1	0.138	0.138
13	GO:0015291	secondary active transmembrane transport...	4	0	0	13	1	0.144	0.144
14	GO:0004713	protein tyrosine kinase activity	1	0	0	14	1	0.151	0.151
15	GO:0004715	non-membrane spanning protein tyrosine k...	1	0	0	15	1	0.151	0.151
16	GO:0004402	histone acetyltransferase activity	1	0	0	16	1	0.176	0.176
17	GO:0008080	N-acetyltransferase activity	1	0	0	17	1	0.176	0.176
18	GO:0016407	acetyltransferase activity	1	0	0	18	1	0.176	0.176
19	GO:0016410	N-acyltransferase activity	1	0	0	19	1	0.176	0.176
20	GO:0034212	peptide N-acetyltransferase activity	1	0	0	20	1	0.176	0.176
