## Supplementary material for "Historic breeding practices contribute to germplasm divergence in leaf specialized metabolism and ecophysiology in cultivated sunflower (*Helianthus annuus*)": All Appendicies: RT8.89_BP.csv

	GO.ID	Term	Annotated	Significant	Expected	Rank in classicFisher	classicFisher	classicKS	elimKS
1	GO:0006464	cellular protein modification process	3	0	0	1	1	0.012	0.012
2	GO:0036211	protein modification process	3	0	0	2	1	0.012	0.012
3	GO:0044267	cellular protein metabolic process	3	0	0	3	1	0.012	0.012
4	GO:0043170	macromolecule metabolic process	10	0	0	4	1	0.033	0.033
5	GO:0019538	protein metabolic process	4	0	0	5	1	0.052	0.052
6	GO:0043412	macromolecule modification	4	0	0	6	1	0.052	0.052
7	GO:0006468	protein phosphorylation	2	0	0	7	1	0.062	0.062
8	GO:0006950	response to stress	2	0	0	8	1	0.062	0.062
9	GO:0016310	phosphorylation	2	0	0	9	1	0.062	0.062
10	GO:0051716	cellular response to stimulus	2	0	0	10	1	0.062	0.062
11	GO:0009892	negative regulation of metabolic process	2	0	0	11	1	0.088	0.088
12	GO:0010605	negative regulation of macromolecule met...	2	0	0	12	1	0.088	0.088
13	GO:0048519	negative regulation of biological proces...	2	0	0	13	1	0.088	0.088
14	GO:0044260	cellular macromolecule metabolic process	6	0	0	14	1	0.115	0.115
15	GO:0050789	regulation of biological process	5	0	0	15	1	0.142	0.142
16	GO:0050794	regulation of cellular process	5	0	0	16	1	0.142	0.142
17	GO:0065007	biological regulation	5	0	0	17	1	0.142	0.142
18	GO:0000003	reproduction	1	0	0	18	1	0.150	0.150
19	GO:0003006	developmental process involved in reprod...	1	0	0	19	1	0.150	0.150
20	GO:0009790	embryo development	1	0	0	20	1	0.150	0.150
