## Supplementary material for "Historic breeding practices contribute to germplasm divergence in leaf specialized metabolism and ecophysiology in cultivated sunflower (*Helianthus annuus*)": All Appendicies: RT11.64_BP.csv

	GO.ID	Term	Annotated	Significant	Expected	Rank in classicFisher	classicFisher	classicKS	elimKS
1	GO:0019538	protein metabolic process	5	0	0	1	1	0.051	0.051
2	GO:1901564	organonitrogen compound metabolic proces...	5	0	0	2	1	0.051	0.051
3	GO:0006464	cellular protein modification process	3	0	0	3	1	0.066	0.066
4	GO:0036211	protein modification process	3	0	0	4	1	0.066	0.066
5	GO:0043412	macromolecule modification	3	0	0	5	1	0.066	0.066
6	GO:0044267	cellular protein metabolic process	3	0	0	6	1	0.066	0.066
7	GO:0000003	reproduction	1	0	0	7	1	0.160	0.160
8	GO:0003006	developmental process involved in reprod...	1	0	0	8	1	0.160	0.160
9	GO:0007275	multicellular organism development	1	0	0	9	1	0.160	0.160
10	GO:0009790	embryo development	1	0	0	10	1	0.160	0.160
11	GO:0009791	post-embryonic development	1	0	0	11	1	0.160	0.160
12	GO:0009793	embryo development ending in seed dorman...	1	0	0	12	1	0.160	0.160
13	GO:0009908	flower development	1	0	0	13	1	0.160	0.160
14	GO:0010154	fruit development	1	0	0	14	1	0.160	0.160
15	GO:0016567	protein ubiquitination	1	0	0	15	1	0.160	0.160
16	GO:0022414	reproductive process	1	0	0	16	1	0.160	0.160
17	GO:0032446	protein modification by small protein co...	1	0	0	17	1	0.160	0.160
18	GO:0032501	multicellular organismal process	1	0	0	18	1	0.160	0.160
19	GO:0032502	developmental process	1	0	0	19	1	0.160	0.160
20	GO:0048316	seed development	1	0	0	20	1	0.160	0.160
