## Supplementary material for "Historic breeding practices contribute to germplasm divergence in leaf specialized metabolism and ecophysiology in cultivated sunflower (*Helianthus annuus*)": All Appendicies: TotalFlavonoids_BP.csv

	GO.ID	Term	Annotated	Significant	Expected	Rank in classicFisher	classicFisher	classicKS	elimKS
1	GO:0006633	fatty acid biosynthetic process	9	0	0	1	1	3.7e-07	3.7e-07
2	GO:0016070	RNA metabolic process	7	0	0	2	1	0.042	0.042
3	GO:0010467	gene expression	6	0	0	3	1	0.069	0.069
4	GO:0019222	regulation of metabolic process	6	0	0	4	1	0.069	0.069
5	GO:0060255	regulation of macromolecule metabolic pr...	6	0	0	5	1	0.069	0.069
6	GO:0009058	biosynthetic process	34	0	0	6	1	0.015	0.077
7	GO:0044249	cellular biosynthetic process	30	0	0	7	1	0.020	0.079
8	GO:0000160	phosphorelay signal transduction system	2	0	0	8	1	0.081	0.081
9	GO:0009719	response to endogenous stimulus	2	0	0	9	1	0.081	0.081
10	GO:0009725	response to hormone	2	0	0	10	1	0.081	0.081
11	GO:0009755	hormone-mediated signaling pathway	2	0	0	11	1	0.081	0.081
12	GO:0010033	response to organic substance	2	0	0	12	1	0.081	0.081
13	GO:0032870	cellular response to hormone stimulus	2	0	0	13	1	0.081	0.081
14	GO:0035556	intracellular signal transduction	2	0	0	14	1	0.081	0.081
15	GO:0070887	cellular response to chemical stimulus	2	0	0	15	1	0.081	0.081
16	GO:0071310	cellular response to organic substance	2	0	0	16	1	0.081	0.081
17	GO:0071495	cellular response to endogenous stimulus	2	0	0	17	1	0.081	0.081
18	GO:0006396	RNA processing	3	0	0	18	1	0.103	0.103
19	GO:0009892	negative regulation of metabolic process	3	0	0	19	1	0.103	0.103
20	GO:0010605	negative regulation of macromolecule met...	3	0	0	20	1	0.103	0.103
