## Supplementary material for "Historic breeding practices contribute to germplasm divergence in leaf specialized metabolism and ecophysiology in cultivated sunflower (*Helianthus annuus*)": All Appendicies: TotalPhenolics_MF.csv

	GO.ID	Term	Annotated	Significant	Expected	Rank in classicFisher	classicFisher	classicKS	elimKS
1	GO:0015171	amino acid transmembrane transporter act...	4	0	0	1	1	0.0052	0.0052
2	GO:0015291	secondary active transmembrane transport...	2	0	0	2	1	0.0202	0.0202
3	GO:0015297	antiporter activity	2	0	0	3	1	0.0202	0.0202
4	GO:0004222	metalloendopeptidase activity	5	0	0	4	1	0.0202	0.0202
5	GO:0015238	drug transmembrane transporter activity	3	0	0	5	1	0.0367	0.0367
6	GO:0022804	active transmembrane transporter activit...	3	0	0	6	1	0.0367	0.0367
7	GO:0005215	transporter activity	11	0	0	7	1	0.0051	0.0700
8	GO:0022857	transmembrane transporter activity	11	0	0	8	1	0.0051	0.0700
9	GO:0003729	mRNA binding	3	0	0	9	1	0.0767	0.0767
10	GO:0008237	metallopeptidase activity	6	0	0	10	1	0.0830	0.0830
11	GO:0016887	ATPase activity	2	0	0	11	1	0.1135	0.1135
12	GO:0003730	mRNA 3'-UTR binding	1	0	0	12	1	0.1529	0.1529
13	GO:0008168	methyltransferase activity	1	0	0	13	1	0.1682	0.1682
14	GO:0016741	transferase activity, transferring one-c...	1	0	0	14	1	0.1682	0.1682
15	GO:0005515	protein binding	6	0	0	15	1	0.1690	0.1690
16	GO:0030246	carbohydrate binding	4	0	0	16	1	0.1727	0.1727
17	GO:0005227	calcium activated cation channel activit...	1	0	0	17	1	0.1931	0.1931
18	GO:0005261	cation channel activity	1	0	0	18	1	0.1931	0.1931
19	GO:0008324	cation transmembrane transporter activit...	1	0	0	19	1	0.1931	0.1931
20	GO:0022890	inorganic cation transmembrane transport...	1	0	0	20	1	0.1931	0.1931
