## Supplementary material for "Historic breeding practices contribute to germplasm divergence in leaf specialized metabolism and ecophysiology in cultivated sunflower (*Helianthus annuus*)": All Appendicies: TrichomeDensity_MF.csv

	GO.ID	Term	Annotated	Significant	Expected	Rank in classicFisher	classicFisher	classicKS	elimKS
1	GO:0004601	peroxidase activity	8	0	0	1	1	5.5e-05	5.5e-05
2	GO:0030247	polysaccharide binding	10	0	0	2	1	9.9e-05	9.9e-05
3	GO:0003700	DNA-binding transcription factor activit...	17	0	0	3	1	0.0025	0.0025
4	GO:0020037	heme binding	20	0	0	4	1	0.0035	0.0035
5	GO:0052716	hydroquinone:oxygen oxidoreductase activ...	5	0	0	5	1	0.0046	0.0046
6	GO:0005507	copper ion binding	6	0	0	6	1	0.0056	0.0056
7	GO:0015333	peptide:proton symporter activity	3	0	0	7	1	0.0060	0.0060
8	GO:0035673	oligopeptide transmembrane transporter a...	3	0	0	8	1	0.0060	0.0060
9	GO:0005509	calcium ion binding	14	0	0	9	1	0.0070	0.0070
10	GO:0003676	nucleic acid binding	83	0	0	10	1	0.0081	0.0081
11	GO:0010427	abscisic acid binding	3	0	0	11	1	0.0118	0.0118
12	GO:0019840	isoprenoid binding	3	0	0	12	1	0.0118	0.0118
13	GO:0031406	carboxylic acid binding	3	0	0	13	1	0.0118	0.0118
14	GO:0033293	monocarboxylic acid binding	3	0	0	14	1	0.0118	0.0118
15	GO:0042562	hormone binding	3	0	0	15	1	0.0118	0.0118
16	GO:0043177	organic acid binding	3	0	0	16	1	0.0118	0.0118
17	GO:0043178	alcohol binding	3	0	0	17	1	0.0118	0.0118
18	GO:0003677	DNA binding	44	0	0	18	1	0.0128	0.0128
19	GO:0003989	acetyl-CoA carboxylase activity	3	0	0	19	1	0.0169	0.0169
20	GO:0016421	CoA carboxylase activity	3	0	0	20	1	0.0169	0.0169
