## Supplementary material for "Historic breeding practices contribute to germplasm divergence in leaf specialized metabolism and ecophysiology in cultivated sunflower (*Helianthus annuus*)": All Appendicies: WaterContent_MF.csv

	GO.ID	Term	Annotated	Significant	Expected	Rank in classicFisher	classicFisher	classicKS	elimKS
1	GO:0004601	peroxidase activity	8	0	0.01	27	1	1e-05	1e-05
2	GO:0005509	calcium ion binding	13	0	0.02	28	1	0.00019	0.00019
3	GO:0030247	polysaccharide binding	14	0	0.02	29	1	0.00044	0.00044
4	GO:0052716	hydroquinone:oxygen oxidoreductase activ...	5	0	0.01	30	1	0.00072	0.00072
5	GO:0016787	hydrolase activity	153	0	0.24	31	1	0.00216	0.00216
6	GO:0005507	copper ion binding	7	0	0.01	32	1	0.00250	0.00250
7	GO:0015333	peptide:proton symporter activity	3	0	0	33	1	0.00301	0.00301
8	GO:0035673	oligopeptide transmembrane transporter a...	3	0	0	34	1	0.00301	0.00301
9	GO:0020037	heme binding	28	0	0.04	35	1	0.00438	0.00438
10	GO:0016762	xyloglucan:xyloglucosyl transferase acti...	6	0	0.01	36	1	0.00520	0.00520
11	GO:0008135	translation factor activity, RNA binding	9	0	0.01	37	1	0.00577	0.00577
12	GO:0003989	acetyl-CoA carboxylase activity	3	0	0	38	1	0.00663	0.00663
13	GO:0015267	channel activity	19	0	0.03	39	1	0.00798	0.00798
14	GO:0003964	RNA-directed DNA polymerase activity	70	0	0.11	40	1	0.00831	0.00831
15	GO:0004519	endonuclease activity	16	0	0.02	41	1	0.01598	0.01598
16	GO:0043169	cation binding	155	0	0.24	42	1	0.00064	0.01661
17	GO:0046872	metal ion binding	155	0	0.24	43	1	0.00064	0.01661
18	GO:0022836	gated channel activity	16	0	0.02	44	1	0.01744	0.01744
19	GO:0016709	oxidoreductase activity, acting on paire...	7	0	0.01	45	1	0.01997	0.01997
20	GO:0005216	ion channel activity	15	0	0.02	46	1	0.02259	0.02259
